# Affinity purification mass spectrometry characterization of the interactome of receptor tyrosine kinase proline rich motifs in cancer

**DOI:** 10.1101/2024.05.23.595484

**Authors:** Christopher M. Jones, Arndt Rohwedder, Kin Man Suen, Safoura Zahed Mohajerani, Antonio N. Calabrese, Sabine Knipp, Mark T. Bedford, John E. Ladbury

## Abstract

Receptor tyrosine kinase (RTK) overexpression is linked to the development and progression of multiple cancers. RTKs are classically considered to initiate cytoplasmic signalling pathways via ligand-induced tyrosine phosphorylation, however recent evidence points to a second tier of signalling contingent on interactions mediated by the proline-rich motif (PRM) regions of non-activated RTKs. The presence of PRMs on the C-termini of >40% of all RTKs and the abundance of PRM-binding proteins encoded by the human genome suggests that there is likely to be a large number of previously unexplored interactions which add to the RTK intracellular interactome. Here, we explore the RTK PRM interactome and its potential significance using affinity purification mass spectrometry and in silico enrichment analyses. Peptides comprising PRM-containing C-terminal tail regions of EGFR, FGFR2 and HER2 were used as bait to affinity purify bound proteins from different cancer cell line lysates. 490 unique interactors were identified, amongst which proteins with metabolic, homeostatic and migratory functions were overrepresented. This suggests that PRMs from RTKs may sustain a diverse interactome in cancer cells. Since RTK overexpression is common in cancer RTK PRM-derived signalling may be an important, but as yet underexplored, contributor to negative cancer outcomes including resistance to kinase inhibitors.
