## Supplemental Table 2 for "Affinity purification mass spectrometry characterization of the interactome of receptor tyrosine kinase proline rich motifs in cancer"

### Sheet: Supplementary Table 2
Supplementary Table 2: Interactors, listed by receptor tyrosine kinase and cell line
		EGFR					FGFR2					HER2
Protein	Full protein name	H520	OE19	SKBR3	U251	HEK293	H520	OE19	SKBR3	U251	HEK293	H520	OE19	SKBR3	U251	HEK293
Q13813	SPTN1_HUMAN	0	1	1	1	0	0	1	0	1	0	0	0	0	0	0
O43707	ACTN4_HUMAN	0	1	1	1	0	0	0	0	1	0	0	0	0	0	0
P14314	GLU2B_HUMAN	1	0	0	1	0	0	0	1	1	0	0	0	0	0	0
P23526	SAHH_HUMAN	1	0	1	1	0	0	0	1	0	0	0	0	0	0	0
P27797	CALR_HUMAN	1	0	0	1	0	0	0	1	1	0	0	0	0	0	0
P30101	PDIA3_HUMAN	1	1	0	1	0	0	0	1	0	0	0	0	0	0	0
P60174	TPIS_HUMAN	1	1	1	1	0	0	0	0	0	0	0	0	0	0	0
Q01082	SPTB2_HUMAN	0	1	1	1	0	0	1	0	0	0	0	0	0	0	0
Q16891	IMMT_HUMAN	0	1	1	1	0	0	1	0	0	0	0	0	0	0	0
Q9UM54	MYO6_HUMAN	0	1	1	1	0	0	1	0	0	0	0	0	0	0	0
O15144	ARPC2_HUMAN	0	1	1	1	0	0	0	0	0	0	0	0	0	0	0
O95425	SVIL_HUMAN	0	1	0	1	0	0	0	1	0	0	0	0	0	0	0
P04075	ALDOA_HUMAN	1	1	0	1	0	0	0	0	0	0	0	0	0	0	0
P07237	PDIA1_HUMAN	1	1	0	1	0	0	0	0	0	0	0	0	0	0	0
P12814	ACTN1_HUMAN	0	0	0	1	0	0	0	1	1	0	0	0	0	0	0
P18206	VINC_HUMAN	0	0	0	1	0	0	0	1	1	0	0	0	0	0	0
P31930	QCR1_HUMAN	0	0	0	1	0	1	0	1	0	0	0	0	0	0	0
P55072	TERA_HUMAN	1	0	0	1	0	0	0	0	1	0	0	0	0	0	0
Q02413	DSG1_HUMAN	1	1	0	0	0	0	0	0	1	0	0	0	0	0	0
Q14697	GANAB_HUMAN	1	0	0	1	0	0	0	0	1	0	0	0	0	0	0
Q96RQ3	MCCA_HUMAN	0	0	1	0	0	0	0	1	1	0	0	0	0	0	0
Q9NX63	MIC19_HUMAN	0	1	1	0	0	0	0	1	0	0	0	0	0	0	0
Q9NYL9	TMOD3_HUMAN	0	1	1	1	0	0	0	0	0	0	0	0	0	0	0
O00159	MYO1C_HUMAN	0	1	0	1	0	0	0	0	0	0	0	0	0	0	0
O43242	PSMD3_HUMAN	1	0	0	0	0	0	0	1	0	0	0	0	0	0	0
O60568	PLOD3_HUMAN	0	0	0	1	0	0	0	0	1	0	0	0	0	0	0
O75367	H2AY_HUMAN	0	0	1	0	0	0	0	1	0	0	0	0	0	s	0
O75531	BAF_HUMAN	0	1	0	1	0	0	0	0	0	0	0	0	0	0	0
O75874	IDHC_HUMAN	1	0	0	0	0	0	0	1	0	0	0	0	0	0	0
O94832	MYO1D_HUMAN	0	1	0	0	0	1	0	0	0	0	0	0	0	0	0
P00558	PGK1_HUMAN	1	1	0	0	0	0	0	0	0	0	0	0	0	0	0
P04040	CATA_HUMAN	0	0	0	1	0	0	0	1	0	0	0	0	0	0	0
P04216	THY1_HUMAN	0	0	0	1	0	0	0	0	1	0	0	0	0	0	0
P05026	AT1B1_HUMAN	0	1	0	1	0	0	0	0	0	0	0	0	0	0	0
P05165	PCCA_HUMAN	0	0	1	0	0	0	0	1	0	0	0	0	0	0	0
P05166	PCCB_HUMAN	0	0	1	0	0	0	0	1	0	0	0	0	0	0	0
P07195	LDHB_HUMAN	1	0	1	0	0	0	0	0	0	0	0	0	0	0	0
P08133	ANXA6_HUMAN	0	0	1	0	0	0	0	1	0	0	0	0	0	0	0
P08195	4F2_HUMAN	0	1	0	1	0	0	0	0	0	0	0	0	0	0	0
P09493	TPM1_HUMAN	0	0	0	1	0	1	0	0	0	0	0	0	0	0	0
P09936	UCHL1_HUMAN	0	0	0	1	0	0	0	0	1	0	0	0	0	0	0
P11498	PYC_HUMAN	0	0	1	0	0	0	0	1	0	0	0	0	0	0	0
P12270	TPR_HUMAN	1	0	0	0	0	0	0	1	0	0	0	0	0	0	0
P14923	PLAK_HUMAN	1	0	0	0	0	0	0	0	1	0	0	0	0	0	0
P15559	NQO1_HUMAN	1	0	0	1	0	0	0	0	0	0	0	0	0	0	0
P16615	AT2A2_HUMAN	0	1	0	1	0	0	0	0	0	0	0	0	0	0	0
P20700	LMNB1_HUMAN	0	0	0	1	0	0	0	1	0	0	0	0	0	0	0
P21796	VDAC1_HUMAN	0	0	0	1	0	0	0	0	1	0	0	0	0	0	0
P22314	UBA1_HUMAN	1	0	0	0	0	0	0	1	0	0	0	0	0	0	0
P28288	ABCD3_HUMAN	0	0	0	1	0	1	0	0	0	0	0	0	0	0	0
P28331	NDUS1_HUMAN	0	0	0	1	0	0	0	1	0	0	0	0	0	0	0
P31939	PUR9_HUMAN	1	0	0	0	0	0	0	1	0	0	0	0	0	0	0
P35606	COPB2_HUMAN	1	0	0	0	0	0	0	1	0	0	0	0	0	0	0
P37837	TALDO_HUMAN	1	0	0	0	0	0	0	1	0	0	0	0	0	0	0
P40926	MDHM_HUMAN	1	0	0	0	0	0	0	0	1	0	0	0	0	0	0
P45974	UBP5_HUMAN	1	0	0	0	0	0	0	1	0	0	0	0	0	0	0
P50395	GDIB_HUMAN	1	0	0	0	0	0	0	1	0	0	0	0	0	0	0
P52209	6PGD_HUMAN	1	0	0	0	0	0	0	1	0	0	0	0	0	0	0
P67936	TPM4_HUMAN	0	1	0	1	0	0	0	0	0	0	0	0	0	0	0
Q01518	CAP1_HUMAN	1	0	0	0	0	0	0	1	0	0	0	0	0	0	0
Q06787	FMR1_HUMAN	0	0	0	1	0	0	0	0	1	0	0	0	0	0	0
Q08554	DSC1_HUMAN	0	1	0	0	0	0	1	0	0	0	0	0	0	0	0
Q13085	ACACA_HUMAN	0	0	1	0	0	0	0	1	0	0	0	0	0	0	0
Q14204	DYHC1_HUMAN	1	0	0	0	0	0	0	1	0	0	0	0	0	0	0
Q14573	ITPR3_HUMAN	0	0	0	1	1	0	0	0	0	0	0	0	0	0	0
Q16643	DREB_HUMAN	0	0	0	1	0	0	0	0	1	0	0	0	0	0	0
Q16658	FSCN1_HUMAN	1	0	0	0	0	0	0	0	0	1	0	0	0	0	0
Q5VT25	MRCKA_HUMAN	0	0	0	1	0	1	0	0	0	0	0	0	0	0	0
Q6WCQ1	MPRIP_HUMAN	0	1	0	1	0	0	0	0	0	0	0	0	0	0	0
Q709C8	VP13C_HUMAN	0	1	0	1	0	0	0	0	0	0	0	0	0	0	0
Q93050	VPP1_HUMAN	0	0	0	1	1	0	0	0	0	0	0	0	0	0	0
Q969M3	YIPF5_HUMAN	0	0	0	1	0	1	0	0	0	0	0	0	0	0	0
Q96PY5	FMNL2_HUMAN	0	0	0	1	0	1	0	0	0	0	0	0	0	0	0
Q99623	PHB2_HUMAN	0	1	0	1	0	0	0	0	0	0	0	0	0	0	0
Q9NZ01	TECR_HUMAN	0	1	0	0	0	1	0	0	0	0	0	0	0	0	0
Q9NZM1	MYOF_HUMAN	0	0	0	1	0	0	0	1	0	0	0	0	0	0	0
Q9P0K7	RAI14_HUMAN	0	0	0	1	0	0	0	0	1	0	0	0	0	0	0
Q9P2E9	RRBP1_HUMAN	0	0	0	1	0	0	0	1	0	0	0	0	0	0	0
Q9Y4L1	HYOU1_HUMAN	1	0	0	1	0	0	0	0	0	0	0	0	0	0	0
Q9Y617	SERC_HUMAN	1	0	0	0	1	0	0	0	0	0	0	0	0	0	0
Q9Y6C9	MTCH2_HUMAN	0	0	0	1	0	0	0	1	0	0	0	0	0	0	0
A0FGR8	ESYT2_HUMAN	0	0	0	1	0	0	0	0	0	0	0	0	0	0	0
O00469	PLOD2_HUMAN	0	0	0	1	0	0	0	0	0	0	0	0	0	0	0
O00483	NDUA4_HUMAN	0	0	0	1	0	0	0	0	0	0	0	0	0	0	0
O14786	NRP1_HUMAN	0	0	0	1	0	0	0	0	0	0	0	0	0	0	0
O14880	MGST3_HUMAN	0	0	0	1	0	0	0	0	0	0	0	0	0	0	0
O15020	SPTN2_HUMAN	0	0	0	0	0	1	0	0	0	0	0	0	0	0	0
O15061	SYNEM_HUMAN	0	0	0	1	0	0	0	0	0	0	0	0	0	0	0
O15068	MCF2L_HUMAN	0	0	0	0	0	0	1	0	0	0	0	0	0	0	0
O15143	ARC1B_HUMAN	0	0	1	0	0	0	0	0	0	0	0	0	0	0	0
O15145	ARPC3_HUMAN	0	0	0	1	0	0	0	0	0	0	0	0	0	0	0
O15173	PGRC2_HUMAN	0	0	0	1	0	0	0	0	0	0	0	0	0	0	0
O15258	RER1_HUMAN	0	0	0	1	0	0	0	0	0	0	0	0	0	0	0
O15269	SPTC1_HUMAN	0	0	0	1	0	0	0	0	0	0	0	0	0	0	0
O15400	STX7_HUMAN	0	0	0	1	0	0	0	0	0	0	0	0	0	0	0
O15427	MOT4_HUMAN	0	0	0	1	0	0	0	0	0	0	0	0	0	0	0
O15484	CAN5_HUMAN	0	1	0	0	0	0	0	0	0	0	0	0	0	0	0
O15533	TPSN_HUMAN	0	0	0	1	0	0	0	0	0	0	0	0	0	0	0
O43169	CYB5B_HUMAN	0	0	0	1	0	0	0	0	0	0	0	0	0	0	0
O43292	GPAA1_HUMAN	0	0	0	1	0	0	0	0	0	0	0	0	0	0	0
O43390	HNRPR_HUMAN	0	0	0	0	0	0	0	1	0	0	0	0	0	0	0
O43491	E41L2_HUMAN	0	0	0	1	0	0	0	0	0	0	0	0	0	0	0
O43795	MYO1B_HUMAN	0	0	0	1	0	0	0	0	0	0	0	0	0	0	0
O43920	NDUS5_HUMAN	0	0	0	1	0	0	0	0	0	0	0	0	0	0	0
O60218	AK1BA_HUMAN	0	1	0	0	0	0	0	0	0	0	0	0	0	0	0
O60264	SMCA5_HUMAN	0	0	0	0	0	0	0	1	0	0	0	0	0	0	0
O60437	PEPL_HUMAN	0	1	0	0	0	0	0	0	0	0	0	0	0	0	0
O60462	NRP2_HUMAN	0	0	0	1	0	0	0	0	0	0	0	0	0	0	0
O75083	WDR1_HUMAN	0	0	0	0	0	0	0	1	0	0	0	0	0	0	0
O75165	DJC13_HUMAN	0	0	0	1	0	0	0	0	0	0	0	0	0	0	0
O75223	GGCT_HUMAN	0	0	0	0	0	0	0	1	0	0	0	0	0	0	0
O75251	NDUS7_HUMAN	0	0	0	1	0	0	0	0	0	0	0	0	0	0	0
O75306	NDUS2_HUMAN	0	0	0	1	0	0	0	0	0	0	0	0	0	0	0
O75390	CISY_HUMAN	0	0	0	0	0	0	0	1	0	0	0	0	0	0	0
O75431	MTX2_HUMAN	0	0	0	1	0	0	0	0	0	0	0	0	0	0	0
O75477	ERLN1_HUMAN	0	0	0	1	0	0	0	0	0	0	0	0	0	0	0
O75533	SF3B1_HUMAN	0	0	0	0	0	0	0	1	0	0	0	0	0	0	0
O75592	MYCB2_HUMAN	0	0	0	0	1	0	0	0	0	0	0	0	0	0	0
O75907	DGAT1_HUMAN	0	0	0	1	0	0	0	0	0	0	0	0	0	0	0
O75915	PRAF3_HUMAN	0	0	0	1	0	0	0	0	0	0	0	0	0	0	0
O75955	FLOT1_HUMAN	0	0	0	1	0	0	0	0	0	0	0	0	0	0	0
O75970	MPDZ_HUMAN	0	0	0	0	0	1	0	0	0	0	0	0	0	0	0
O76021	RL1D1_HUMAN	0	0	0	0	0	0	0	1	0	0	0	0	0	0	0
O94826	TOM70_HUMAN	0	0	0	1	0	0	0	0	0	0	0	0	0	0	0
O94905	ERLN2_HUMAN	0	0	0	1	0	0	0	0	0	0	0	0	0	0	0
O94915	FRYL_HUMAN	0	0	0	1	0	0	0	0	0	0	0	0	0	0	0
O94973	AP2A2_HUMAN	0	0	0	1	0	0	0	0	0	0	0	0	0	0	0
O94986	CE152_HUMAN	0	0	0	0	1	0	0	0	0	0	0	0	0	0	0
O95202	LETM1_HUMAN	0	0	0	1	0	0	0	0	0	0	0	0	0	0	0
O95292	VAPB_HUMAN	0	0	0	0	0	0	0	1	0	0	0	0	0	0	0
O95470	SGPL1_HUMAN	0	0	0	1	0	0	0	0	0	0	0	0	0	0	0
O95573	ACSL3_HUMAN	0	0	0	1	0	0	0	0	0	0	0	0	0	0	0
O95674	CDS2_HUMAN	0	0	0	1	0	0	0	0	0	0	0	0	0	0	0
O95782	AP2A1_HUMAN	0	0	0	1	0	0	0	0	0	0	0	0	0	0	0
O95831	AIFM1_HUMAN	0	0	0	1	0	0	0	0	0	0	0	0	0	0	0
O96005	CLPT1_HUMAN	0	0	0	1	0	0	0	0	0	0	0	0	0	0	0
O96008	TOM40_HUMAN	0	0	0	1	0	0	0	0	0	0	0	0	0	0	0
P00338	LDHA_HUMAN	1	0	0	0	0	0	0	0	0	0	0	0	0	0	0
P00352	AL1A1_HUMAN	1	0	0	0	0	0	0	0	0	0	0	0	0	0	0
P00387	NB5R3_HUMAN	0	0	0	0	0	0	0	1	0	0	0	0	0	0	0
P00403	COX2_HUMAN	0	0	0	1	0	0	0	0	0	0	0	0	0	0	0
P00414	COX3_HUMAN	0	0	0	1	0	0	0	0	0	0	0	0	0	0	0
P00441	SODC_HUMAN	1	0	0	0	0	0	0	0	0	0	0	0	0	0	0
P00491	PNPH_HUMAN	0	0	0	0	0	0	0	1	0	0	0	0	0	0	0
P00505	AATM_HUMAN	0	0	0	0	0	0	0	0	1	0	0	0	0	0	0
P00966	ASSY_HUMAN	1	0	0	0	0	0	0	0	0	0	0	0	0	0	0
P04083	ANXA1_HUMAN	0	0	0	1	0	0	0	0	0	0	0	0	0	0	0
P04156	PRIO_HUMAN	0	0	0	1	0	0	0	0	0	0	0	0	0	0	0
P04843	RPN1_HUMAN	0	0	0	1	0	0	0	0	0	0	0	0	0	0	0
P04844	RPN2_HUMAN	0	1	0	0	0	0	0	0	0	0	0	0	0	0	0
P04899	GNAI2_HUMAN	0	0	0	1	0	0	0	0	0	0	0	0	0	0	0
P04920	B3A2_HUMAN	0	0	0	1	0	0	0	0	0	0	0	0	0	0	0
P05067	A4_HUMAN	0	0	0	1	0	0	0	0	0	0	0	0	0	0	0
P05109	S10A8_HUMAN	0	1	0	0	0	0	0	0	0	0	0	0	0	0	0
P05198	IF2A_HUMAN	1	0	0	0	0	0	0	0	0	0	0	0	0	0	0
P05556	ITB1_HUMAN	0	0	0	1	0	0	0	0	0	0	0	0	0	0	0
P06702	S10A9_HUMAN	0	1	0	0	0	0	0	0	0	0	0	0	0	0	0
P06744	G6PI_HUMAN	1	0	0	0	0	0	0	0	0	0	0	0	0	0	0
P06753	TPM3_HUMAN	0	0	0	1	0	0	0	0	0	0	0	0	0	0	0
P06756	ITAV_HUMAN	0	0	0	1	0	0	0	0	0	0	0	0	0	0	0
P07099	HYEP_HUMAN	0	0	0	0	0	0	0	1	0	0	0	0	0	0	0
P07305	H10_HUMAN	0	0	1	0	0	0	0	0	0	0	0	0	0	0	0
P08240	SRPRA_HUMAN	0	0	0	1	0	0	0	0	0	0	0	0	0	0	0
P08574	CY1_HUMAN	0	0	0	1	0	0	0	0	0	0	0	0	0	0	0
P08754	GNAI3_HUMAN	0	0	0	1	0	0	0	0	0	0	0	0	0	0	0
P09382	LEG1_HUMAN	0	0	0	1	0	0	0	0	0	0	0	0	0	0	0
P09455	RET1_HUMAN	1	0	0	0	0	0	0	0	0	0	0	0	0	0	0
P09471	GNAO_HUMAN	0	0	0	1	0	0	0	0	0	0	0	0	0	0	0
P10606	COX5B_HUMAN	0	0	0	1	0	0	0	0	0	0	0	0	0	0	0
P10619	PPGB_HUMAN	0	0	0	1	0	0	0	0	0	0	0	0	0	0	0
P11166	GTR1_HUMAN	0	0	0	1	0	0	0	0	0	0	0	0	0	0	0
P11171	41_HUMAN	0	0	0	0	0	1	0	0	0	0	0	0	0	0	0
P11233	RALA_HUMAN	0	0	0	1	0	0	0	0	0	0	0	0	0	0	0
P11279	LAMP1_HUMAN	0	0	0	1	0	0	0	0	0	0	0	0	0	0	0
P11388	TOP2A_HUMAN	0	0	0	0	0	0	0	1	0	0	0	0	0	0	0
P11717	MPRI_HUMAN	0	0	0	1	0	0	0	0	0	0	0	0	0	0	0
P12109	CO6A1_HUMAN	0	0	0	1	0	0	0	0	0	0	0	0	0	0	0
P12277	KCRB_HUMAN	1	0	0	0	0	0	0	0	0	0	0	0	0	0	0
P12429	ANXA3_HUMAN	0	1	0	0	0	0	0	0	0	0	0	0	0	0	0
P13073	COX41_HUMAN	0	0	0	1	0	0	0	0	0	0	0	0	0	0	0
P13591	NCAM1_HUMAN	0	0	0	1	0	0	0	0	0	0	0	0	0	0	0
P13667	PDIA4_HUMAN	0	0	0	1	0	0	0	0	0	0	0	0	0	0	0
P13674	P4HA1_HUMAN	0	0	0	1	0	0	0	0	0	0	0	0	0	0	0
P14550	AK1A1_HUMAN	1	0	0	0	0	0	0	0	0	0	0	0	0	0	0
P14649	MYL6B_HUMAN	0	0	0	1	0	0	0	0	0	0	0	0	0	0	0
P14868	SYDC_HUMAN	1	0	0	0	0	0	0	0	0	0	0	0	0	0	0
P15121	ALDR_HUMAN	0	0	0	1	0	0	0	0	0	0	0	0	0	0	0
P15151	PVR_HUMAN	0	0	0	1	0	0	0	0	0	0	0	0	0	0	0
P15531	NDKA_HUMAN	1	0	0	0	0	0	0	0	0	0	0	0	0	0	0
P15924	DESP_HUMAN	0	0	0	0	0	0	0	0	1	0	0	0	0	0	0
P16070	CD44_HUMAN	0	0	0	1	0	0	0	0	0	0	0	0	0	0	0
P16144	ITB4_HUMAN	0	0	0	1	0	0	0	0	0	0	0	0	0	0	0
P16152	CBR1_HUMAN	0	0	0	0	0	0	0	1	0	0	0	0	0	0	0
P16278	BGAL_HUMAN	0	0	0	1	0	0	0	0	0	0	0	0	0	0	0
P16435	NCPR_HUMAN	0	0	0	0	0	0	0	1	0	0	0	0	0	0	0
P17655	CAN2_HUMAN	0	0	0	0	0	0	0	1	0	0	0	0	0	0	0
P17931	LEG3_HUMAN	0	0	0	1	0	0	0	0	0	0	0	0	0	0	0
P18084	ITB5_HUMAN	0	0	0	1	0	0	0	0	0	0	0	0	0	0	0
P18124	RL7_HUMAN	1	0	0	0	0	0	0	0	0	0	0	0	0	0	0
P20339	RAB5A_HUMAN	0	0	0	0	0	1	0	0	0	0	0	0	0	0	0
P21266	GSTM3_HUMAN	0	0	1	0	0	0	0	0	0	0	0	0	0	0	0
P21281	VATB2_HUMAN	0	0	0	1	0	0	0	0	0	0	0	0	0	0	0
P21333	FLNA_HUMAN	0	0	0	0	0	0	0	1	0	0	0	0	0	0	0
P21589	5NTD_HUMAN	0	0	0	1	0	0	0	0	0	0	0	0	0	0	0
P22234	PUR6_HUMAN	0	0	0	1	0	0	0	0	0	0	0	0	0	0	0
P22695	QCR2_HUMAN	0	0	0	1	0	0	0	0	0	0	0	0	0	0	0
P23141	EST1_HUMAN	1	0	0	0	0	0	0	0	0	0	0	0	0	0	0
P23229	ITA6_HUMAN	0	1	0	0	0	0	0	0	0	0	0	0	0	0	0
P23284	PPIB_HUMAN	1	0	0	0	0	0	0	0	0	0	0	0	0	0	0
P23381	SYWC_HUMAN	1	0	0	0	0	0	0	0	0	0	0	0	0	0	0
P23471	PTPRZ_HUMAN	0	0	0	0	0	1	0	0	0	0	0	0	0	0	0
P23634	AT2B4_HUMAN	0	0	0	1	0	0	0	0	0	0	0	0	0	0	0
P24539	AT5F1_HUMAN	0	0	0	1	0	0	0	0	0	0	0	0	0	0	0
P24821	TENA_HUMAN	0	0	0	1	0	0	0	0	0	0	0	0	0	0	0
P26038	MOES_HUMAN	0	0	0	1	0	0	0	0	0	0	0	0	0	0	0
P26440	IVD_HUMAN	0	0	0	0	0	0	0	1	0	0	0	0	0	0	0
P26639	SYTC_HUMAN	1	0	0	0	0	0	0	0	0	0	0	0	0	0	0
P27449	VATL_HUMAN	0	0	0	1	0	0	0	0	0	0	0	0	0	0	0
P27694	RFA1_HUMAN	0	1	0	0	0	0	0	0	0	0	0	0	0	0	0
P27824	CALX_HUMAN	0	0	0	1	0	0	0	0	0	0	0	0	0	0	0
P28074	PSB5_HUMAN	1	0	0	0	0	0	0	0	0	0	0	0	0	0	0
P28290	ITPI2_HUMAN	0	0	0	0	1	0	0	0	0	0	0	0	0	0	0
P29317	EPHA2_HUMAN	0	0	0	1	0	0	0	0	0	0	0	0	0	0	0
P29401	TKT_HUMAN	1	0	0	0	0	0	0	0	0	0	0	0	0	0	0
P30040	ERP29_HUMAN	1	0	0	0	0	0	0	0	0	0	0	0	0	0	0
P30049	ATPD_HUMAN	0	0	0	1	0	0	0	0	0	0	0	0	0	0	0
P30084	ECHM_HUMAN	0	0	0	0	0	0	0	1	0	0	0	0	0	0	0
P30405	PPIF_HUMAN	0	0	0	0	0	0	0	1	0	0	0	0	0	0	0
P30838	AL3A1_HUMAN	1	0	0	0	0	0	0	0	0	0	0	0	0	0	0
P31040	SDHA_HUMAN	0	0	0	1	0	0	0	0	0	0	0	0	0	0	0
P31153	METK2_HUMAN	1	0	0	0	0	0	0	0	0	0	0	0	0	0	0
P31937	3HIDH_HUMAN	0	0	0	0	0	0	0	1	0	0	0	0	0	0	0
P31948	STIP1_HUMAN	1	0	0	0	0	0	0	0	0	0	0	0	0	0	0
P33897	ABCD1_HUMAN	0	0	0	1	0	0	0	0	0	0	0	0	0	0	0
P33947	ERD22_HUMAN	0	0	0	1	0	0	0	0	0	0	0	0	0	0	0
P35030	TRY3_HUMAN	0	0	0	1	0	0	0	0	0	0	0	0	0	0	0
P35222	CTNB1_HUMAN	0	0	0	1	0	0	0	0	0	0	0	0	0	0	0
P35232	PHB_HUMAN	0	0	0	1	0	0	0	0	0	0	0	0	0	0	0
P35611	ADDA_HUMAN	0	0	0	0	1	0	0	0	0	0	0	0	0	0	0
P35613	BASI_HUMAN	0	0	0	1	0	0	0	0	0	0	0	0	0	0	0
P36021	MOT8_HUMAN	0	0	0	1	0	0	0	0	0	0	0	0	0	0	0
P36542	ATPG_HUMAN	0	0	0	1	0	0	0	0	0	0	0	0	0	0	0
P36871	PGM1_HUMAN	0	0	1	0	0	0	0	0	0	0	0	0	0	0	0
P36957	ODO2_HUMAN	0	0	0	1	0	0	0	0	0	0	0	0	0	0	0
P39019	RS19_HUMAN	1	0	0	0	0	0	0	0	0	0	0	0	0	0	0
P39656	OST48_HUMAN	0	0	0	1	0	0	0	0	0	0	0	0	0	0	0
P40925	MDHC_HUMAN	1	0	0	0	0	0	0	0	0	0	0	0	0	0	0
P40939	ECHA_HUMAN	0	0	0	1	0	0	0	0	0	0	0	0	0	0	0
P41252	SYIC_HUMAN	0	0	0	0	0	0	0	1	0	0	0	0	0	0	0
P42345	MTOR_HUMAN	0	0	0	0	0	1	0	0	0	0	0	0	0	0	0
P42704	LPPRC_HUMAN	0	0	0	1	0	0	0	0	0	0	0	0	0	0	0
P43304	GPDM_HUMAN	0	0	0	1	0	0	0	0	0	0	0	0	0	0	0
P46019	KPB2_HUMAN	0	0	0	0	0	1	0	0	0	0	0	0	0	0	0
P46939	UTRO_HUMAN	0	0	0	1	0	0	0	0	0	0	0	0	0	0	0
P46977	STT3A_HUMAN	0	0	0	1	0	0	0	0	0	0	0	0	0	0	0
P47755	CAZA2_HUMAN	0	0	0	1	0	0	0	0	0	0	0	0	0	0	0
P48047	ATPO_HUMAN	0	0	0	1	0	0	0	0	0	0	0	0	0	0	0
P48509	CD151_HUMAN	0	0	0	1	0	0	0	0	0	0	0	0	0	0	0
P48681	NEST_HUMAN	0	0	0	1	0	0	0	0	0	0	0	0	0	0	0
P49006	MRP_HUMAN	0	0	0	1	0	0	0	0	0	0	0	0	0	0	0
P49257	LMAN1_HUMAN	0	0	0	0	0	0	0	1	0	0	0	0	0	0	0
P49588	SYAC_HUMAN	1	0	0	0	0	0	0	0	0	0	0	0	0	0	0
P49821	NDUV1_HUMAN	0	0	0	1	0	0	0	0	0	0	0	0	0	0	0
P50402	EMD_HUMAN	0	0	0	1	0	0	0	0	0	0	0	0	0	0	0
P50416	CPT1A_HUMAN	0	0	0	1	0	0	0	0	0	0	0	0	0	0	0
P50895	BCAM_HUMAN	0	0	0	1	0	0	0	0	0	0	0	0	0	0	0
P50897	PPT1_HUMAN	0	0	0	0	0	0	0	1	0	0	0	0	0	0	0
P51148	RAB5C_HUMAN	1	0	0	0	0	0	0	0	0	0	0	0	0	0	0
P51149	RAB7A_HUMAN	0	0	0	0	0	0	0	1	0	0	0	0	0	0	0
P51572	BAP31_HUMAN	0	0	0	0	0	0	0	1	0	0	0	0	0	0	0
P51665	PSMD7_HUMAN	0	0	0	0	1	0	0	0	0	0	0	0	0	0	0
P51809	VAMP7_HUMAN	0	0	0	1	0	0	0	0	0	0	0	0	0	0	0
P51970	NDUA8_HUMAN	0	0	0	1	0	0	0	0	0	0	0	0	0	0	0
P52565	GDIR1_HUMAN	0	0	0	0	0	0	0	1	0	0	0	0	0	0	0
P52788	SPSY_HUMAN	1	0	0	0	0	0	0	0	0	0	0	0	0	0	0
P52907	CAZA1_HUMAN	0	0	0	1	0	0	0	0	0	0	0	0	0	0	0
P53007	TXTP_HUMAN	0	0	0	1	0	0	0	0	0	0	0	0	0	0	0
P53396	ACLY_HUMAN	0	0	0	0	0	0	0	1	0	0	0	0	0	0	0
P53680	AP2S1_HUMAN	0	0	0	1	0	0	0	0	0	0	0	0	0	0	0
P53985	MOT1_HUMAN	0	0	0	1	0	0	0	0	0	0	0	0	0	0	0
P54709	AT1B3_HUMAN	0	0	0	1	0	0	0	0	0	0	0	0	0	0	0
P54886	P5CS_HUMAN	0	0	0	1	0	0	0	0	0	0	0	0	0	0	0
P55011	S12A2_HUMAN	0	0	0	1	0	0	0	0	0	0	0	0	0	0	0
P55064	AQP5_HUMAN	0	1	0	0	0	0	0	0	0	0	0	0	0	0	0
P55084	ECHB_HUMAN	0	0	0	1	0	0	0	0	0	0	0	0	0	0	0
P57088	TMM33_HUMAN	0	0	0	1	0	0	0	0	0	0	0	0	0	0	0
P60468	SC61B_HUMAN	0	0	0	1	0	0	0	0	0	0	0	0	0	0	0
P61019	RAB2A_HUMAN	0	0	0	0	0	0	0	1	0	0	0	0	0	0	0
P61026	RAB10_HUMAN	0	0	0	0	0	0	0	1	0	0	0	0	0	0	0
P61158	ARP3_HUMAN	0	0	0	1	0	0	0	0	0	0	0	0	0	0	0
P61803	DAD1_HUMAN	0	0	0	1	0	0	0	0	0	0	0	0	0	0	0
P62258	1433E_HUMAN	0	0	0	0	0	0	0	1	0	0	0	0	0	0	0
P62277	RS13_HUMAN	1	0	0	0	0	0	0	0	0	0	0	0	0	0	0
P62834	RAP1A_HUMAN	0	0	0	1	0	0	0	0	0	0	0	0	0	0	0
P62873	GBB1_HUMAN	0	0	0	1	0	0	0	0	0	0	0	0	0	0	0
P63010	AP2B1_HUMAN	0	0	0	1	0	0	0	0	0	0	0	0	0	0	0
P67812	SC11A_HUMAN	0	0	0	1	0	0	0	0	0	0	0	0	0	0	0
P80723	BASP1_HUMAN	0	0	0	1	0	0	0	0	0	0	0	0	0	0	0
P98088	MUC5A_HUMAN	0	1	0	0	0	0	0	0	0	0	0	0	0	0	0
Q02809	PLOD1_HUMAN	0	0	0	1	0	0	0	0	0	0	0	0	0	0	0
Q02978	M2OM_HUMAN	0	0	0	1	0	0	0	0	0	0	0	0	0	0	0
Q03135	CAV1_HUMAN	0	0	0	1	0	0	0	0	0	0	0	0	0	0	0
Q03518	TAP1_HUMAN	0	0	0	1	0	0	0	0	0	0	0	0	0	0	0
Q03519	TAP2_HUMAN	0	0	0	1	0	0	0	0	0	0	0	0	0	0	0
Q07065	CKAP4_HUMAN	0	0	0	1	0	0	0	0	0	0	0	0	0	0	0
Q07866	KLC1_HUMAN	0	0	0	0	0	0	1	0	0	0	0	0	0	0	0
Q08188	TGM3_HUMAN	0	0	0	0	0	0	0	0	1	0	0	0	0	0	0
Q08211	DHX9_HUMAN	0	0	0	0	0	0	0	1	0	0	0	0	0	0	0
Q08380	LG3BP_HUMAN	0	0	0	1	0	0	0	0	0	0	0	0	0	0	0
Q0ZGT2	NEXN_HUMAN	0	0	0	1	0	0	0	0	0	0	0	0	0	0	0
Q12797	ASPH_HUMAN	0	0	0	1	0	0	0	0	0	0	0	0	0	0	0
Q12906	ILF3_HUMAN	0	0	0	0	0	0	0	1	0	0	0	0	0	0	0
Q12959	DLG1_HUMAN	0	0	0	1	0	0	0	0	0	0	0	0	0	0	0
Q13045	FLII_HUMAN	0	0	0	1	0	0	0	0	0	0	0	0	0	0	0
Q13136	LIPA1_HUMAN	0	1	0	0	0	0	0	0	0	0	0	0	0	0	0
Q13228	SBP1_HUMAN	0	0	0	0	0	0	0	1	0	0	0	0	0	0	0
Q13308	PTK7_HUMAN	0	0	0	1	0	0	0	0	0	0	0	0	0	0	0
Q13423	NNTM_HUMAN	0	0	0	1	0	0	0	0	0	0	0	0	0	0	0
Q13425	SNTB2_HUMAN	0	0	0	1	0	0	0	0	0	0	0	0	0	0	0
Q13428	TCOF_HUMAN	0	0	0	0	0	0	0	0	0	0	0	0	0	0	1
Q13435	SF3B2_HUMAN	0	0	0	0	0	0	0	1	0	0	0	0	0	0	0
Q13492	PICAL_HUMAN	0	0	0	1	0	0	0	0	0	0	0	0	0	0	0
Q13724	MOGS_HUMAN	0	0	0	1	0	0	0	0	0	0	0	0	0	0	0
Q13740	CD166_HUMAN	0	0	0	1	0	0	0	0	0	0	0	0	0	0	0
Q14108	SCRB2_HUMAN	0	0	0	1	0	0	0	0	0	0	0	0	0	0	0
Q14126	DSG2_HUMAN	0	0	0	0	0	0	1	0	0	0	0	0	0	0	0
Q14165	MLEC_HUMAN	0	0	0	1	0	0	0	0	0	0	0	0	0	0	0
Q14254	FLOT2_HUMAN	0	0	0	1	0	0	0	0	0	0	0	0	0	0	0
Q14571	ITPR2_HUMAN	0	0	0	0	1	0	0	0	0	0	0	0	0	0	0
Q14671	PUM1_HUMAN	0	0	0	0	0	1	0	0	0	0	0	0	0	0	0
Q14764	MVP_HUMAN	0	0	0	1	0	0	0	0	0	0	0	0	0	0	0
Q15005	SPCS2_HUMAN	0	0	0	1	0	0	0	0	0	0	0	0	0	0	0
Q15029	U5S1_HUMAN	0	0	0	0	0	0	0	1	0	0	0	0	0	0	0
Q15046	SYK_HUMAN	1	0	0	0	0	0	0	0	0	0	0	0	0	0	0
Q15075	EEA1_HUMAN	1	0	0	0	0	0	0	0	0	0	0	0	0	0	0
Q15139	KPCD1_HUMAN	0	0	0	1	0	0	0	0	0	0	0	0	0	0	0
Q15293	RCN1_HUMAN	1	0	0	0	0	0	0	0	0	0	0	0	0	0	0
Q15392	DHC24_HUMAN	0	0	0	1	0	0	0	0	0	0	0	0	0	0	0
Q15393	SF3B3_HUMAN	0	0	0	0	0	0	0	1	0	0	0	0	0	0	0
Q15459	SF3A1_HUMAN	0	0	0	0	0	0	0	1	0	0	0	0	0	0	0
Q15629	TRAM1_HUMAN	0	0	0	1	0	0	0	0	0	0	0	0	0	0	0
Q15643	TRIPB_HUMAN	0	0	0	0	0	0	1	0	0	0	0	0	0	0	0
Q15717	ELAV1_HUMAN	1	0	0	0	0	0	0	0	0	0	0	0	0	0	0
Q15758	AAAT_HUMAN	0	0	0	1	0	0	0	0	0	0	0	0	0	0	0
Q16181	SEPT7_HUMAN	0	0	0	0	1	0	0	0	0	0	0	0	0	0	0
Q16795	NDUA9_HUMAN	0	0	0	1	0	0	0	0	0	0	0	0	0	0	0
Q16850	CP51A_HUMAN	0	0	0	1	0	0	0	0	0	0	0	0	0	0	0
Q1KMD3	HNRL2_HUMAN	0	0	0	0	0	0	0	1	0	0	0	0	0	0	0
Q32MZ4	LRRF1_HUMAN	0	0	0	0	0	0	0	1	0	0	0	0	0	0	0
Q494U1	PKHN1_HUMAN	0	0	0	0	0	0	0	1	0	0	0	0	0	0	0
Q53EP0	FND3B_HUMAN	0	0	0	1	0	0	0	0	0	0	0	0	0	0	0
Q53H12	AGK_HUMAN	0	0	0	1	0	0	0	0	0	0	0	0	0	0	0
Q56VL3	OCAD2_HUMAN	0	0	0	1	0	0	0	0	0	0	0	0	0	0	0
Q5C9Z4	NOM1_HUMAN	0	0	0	0	0	0	0	1	0	0	0	0	0	0	0
Q5J8M3	EMC4_HUMAN	0	0	0	1	0	0	0	0	0	0	0	0	0	0	0
Q5M775	CYTSB_HUMAN	0	0	0	0	0	0	0	1	0	0	0	0	0	0	0
Q5SYE7	NHSL1_HUMAN	0	0	0	0	0	1	0	0	0	0	0	0	0	0	0
Q5T5U3	RHG21_HUMAN	0	0	0	0	1	0	0	0	0	0	0	0	0	0	0
Q69YQ0	CYTSA_HUMAN	0	1	0	0	0	0	0	0	0	0	0	0	0	0	0
Q6IAA8	LTOR1_HUMAN	0	0	0	1	0	0	0	0	0	0	0	0	0	0	0
Q6IAN0	DRS7B_HUMAN	0	0	0	1	0	0	0	0	0	0	0	0	0	0	0
Q6P2Q9	PRP8_HUMAN	0	0	0	0	0	0	0	1	0	0	0	0	0	0	0
Q6PI78	TMM65_HUMAN	0	0	0	0	0	0	0	1	0	0	0	0	0	0	0
Q6UVY6	MOXD1_HUMAN	0	0	0	1	0	0	0	0	0	0	0	0	0	0	0
Q6UWP7	LCLT1_HUMAN	0	0	0	0	0	1	0	0	0	0	0	0	0	0	0
Q6W4X9	MUC6_HUMAN	0	1	0	0	0	0	0	0	0	0	0	0	0	0	0
Q6Y1H2	HACD2_HUMAN	0	0	0	0	0	1	0	0	0	0	0	0	0	0	0
Q7KZF4	SND1_HUMAN	0	0	0	1	0	0	0	0	0	0	0	0	0	0	0
Q7L5N7	PCAT2_HUMAN	0	0	0	1	0	0	0	0	0	0	0	0	0	0	0
Q7Z2K6	ERMP1_HUMAN	0	0	0	1	0	0	0	0	0	0	0	0	0	0	0
Q7Z406	MYH14_HUMAN	0	0	1	0	0	0	0	0	0	0	0	0	0	0	0
Q7Z434	MAVS_HUMAN	0	0	0	1	0	0	0	0	0	0	0	0	0	0	0
Q7Z5P9	MUC19_HUMAN	0	0	0	1	0	0	0	0	0	0	0	0	0	0	0
Q7Z6L1	TCPR1_HUMAN	0	1	0	0	0	0	0	0	0	0	0	0	0	0	0
Q86SQ0	PHLB2_HUMAN	0	0	0	1	0	0	0	0	0	0	0	0	0	0	0
Q86UE4	LYRIC_HUMAN	0	0	0	1	0	0	0	0	0	0	0	0	0	0	0
Q86UP2	KTN1_HUMAN	0	0	0	1	0	0	0	0	0	0	0	0	0	0	0
Q86VP6	CAND1_HUMAN	0	0	0	0	0	0	0	1	0	0	0	0	0	0	0
Q86XJ1	GA2L3_HUMAN	0	0	0	0	0	1	0	0	0	0	0	0	0	0	0
Q86Y56	DAAF5_HUMAN	0	0	0	0	0	1	0	0	0	0	0	0	0	0	0
Q8IUF8	RIOX2_HUMAN	0	0	0	0	0	0	0	1	0	0	0	0	0	0	0
Q8IV63	VRK3_HUMAN	0	1	0	0	0	0	0	0	0	0	0	0	0	0	0
Q8IY17	PLPL6_HUMAN	0	0	0	1	0	0	0	0	0	0	0	0	0	0	0
Q8N3E9	PLCD3_HUMAN	0	0	0	0	0	0	0	1	0	0	0	0	0	0	0
Q8N4C6	NIN_HUMAN	0	0	0	0	1	0	0	0	0	0	0	0	0	0	0
Q8N4V1	MMGT1_HUMAN	0	0	0	1	0	0	0	0	0	0	0	0	0	0	0
Q8N766	EMC1_HUMAN	0	0	0	1	0	0	0	0	0	0	0	0	0	0	0
Q8NB49	AT11C_HUMAN	0	0	0	1	0	0	0	0	0	0	0	0	0	0	0
Q8NBJ5	GT251_HUMAN	0	0	0	1	0	0	0	0	0	0	0	0	0	0	0
Q8NBS9	TXND5_HUMAN	0	0	0	0	0	0	0	1	0	0	0	0	0	0	0
Q8ND30	LIPB2_HUMAN	0	1	0	0	0	0	0	0	0	0	0	0	0	0	0
Q8NE71	ABCF1_HUMAN	0	0	0	1	0	0	0	0	0	0	0	0	0	0	0
Q8NI27	THOC2_HUMAN	0	0	0	0	1	0	0	0	0	0	0	0	0	0	0
Q8TC12	RDH11_HUMAN	0	0	0	1	0	0	0	0	0	0	0	0	0	0	0
Q8TCJ2	STT3B_HUMAN	0	0	0	1	0	0	0	0	0	0	0	0	0	0	0
Q8TCT9	HM13_HUMAN	0	0	0	1	0	0	0	0	0	0	0	0	0	0	0
Q8TDN6	BRX1_HUMAN	0	0	0	0	0	0	0	1	0	0	0	0	0	0	0
Q8TEW0	PARD3_HUMAN	0	0	0	1	0	0	0	0	0	0	0	0	0	0	0
Q8WWM7	ATX2L_HUMAN	0	0	0	0	0	0	0	0	1	0	0	0	0	0	0
Q92614	MY18A_HUMAN	0	0	0	1	0	0	0	0	0	0	0	0	0	0	0
Q92643	GPI8_HUMAN	0	0	0	1	0	0	0	0	0	0	0	0	0	0	0
Q92747	ARC1A_HUMAN	0	0	0	1	0	0	0	0	0	0	0	0	0	0	0
Q92817	EVPL_HUMAN	0	1	0	0	0	0	0	0	0	0	0	0	0	0	0
Q92820	GGH_HUMAN	1	0	0	0	0	0	0	0	0	0	0	0	0	0	0
Q969N2	PIGT_HUMAN	0	0	0	1	0	0	0	0	0	0	0	0	0	0	0
Q969V3	NCLN_HUMAN	0	0	0	1	0	0	0	0	0	0	0	0	0	0	0
Q96A33	CCD47_HUMAN	0	0	0	1	0	0	0	0	0	0	0	0	0	0	0
Q96AG4	LRC59_HUMAN	0	0	0	1	0	0	0	0	0	0	0	0	0	0	0
Q96AQ6	PBIP1_HUMAN	0	0	0	1	0	0	0	0	0	0	0	0	0	0	0
Q96BY6	DOC10_HUMAN	0	0	0	1	0	0	0	0	0	0	0	0	0	0	0
Q96C19	EFHD2_HUMAN	0	0	0	1	0	0	0	0	0	0	0	0	0	0	0
Q96CW1	AP2M1_HUMAN	0	0	0	1	0	0	0	0	0	0	0	0	0	0	0
Q96G23	CERS2_HUMAN	0	0	0	1	0	0	0	0	0	0	0	0	0	0	0
Q96JJ7	TMX3_HUMAN	0	0	0	1	0	0	0	0	0	0	0	0	0	0	0
Q96KA5	CLP1L_HUMAN	0	0	0	1	0	0	0	0	0	0	0	0	0	0	0
Q96N66	MBOA7_HUMAN	0	0	0	0	0	1	0	0	0	0	0	0	0	0	0
Q96N67	DOCK7_HUMAN	0	0	0	0	0	0	0	0	0	0	0	0	0	0	1
Q96S66	CLCC1_HUMAN	0	0	0	1	0	0	0	0	0	0	0	0	0	0	0
Q96S97	MYADM_HUMAN	0	0	0	1	0	0	0	0	0	0	0	0	0	0	0
Q96SN8	CK5P2_HUMAN	0	0	0	0	1	0	0	0	0	0	0	0	0	0	0
Q96TA1	NIBA2_HUMAN	0	0	0	0	0	0	0	1	0	0	0	0	0	0	0
Q99460	PSMD1_HUMAN	0	0	0	0	1	0	0	0	0	0	0	0	0	0	0
Q99624	S38A3_HUMAN	0	0	0	1	0	0	0	0	0	0	0	0	0	0	0
Q99715	COCA1_HUMAN	0	0	0	1	0	0	0	0	0	0	0	0	0	0	0
Q99798	ACON_HUMAN	0	0	0	0	0	0	0	1	0	0	0	0	0	0	0
Q9BPX5	ARP5L_HUMAN	0	0	0	0	0	1	0	0	0	0	0	0	0	0	0
Q9BRS2	RIOK1_HUMAN	0	0	0	0	1	0	0	0	0	0	0	0	0	0	0
Q9BSJ8	ESYT1_HUMAN	0	0	0	1	0	0	0	0	0	0	0	0	0	0	0
Q9BTV4	TMM43_HUMAN	0	0	0	1	0	0	0	0	0	0	0	0	0	0	0
Q9BUZ4	TRAF4_HUMAN	0	0	1	0	0	0	0	0	0	0	0	0	0	0	0
Q9BWM7	SFXN3_HUMAN	0	0	0	1	0	0	0	0	0	0	0	0	0	0	0
Q9BYG5	PAR6B_HUMAN	0	1	0	0	0	0	0	0	0	0	0	0	0	0	0
Q9BZ29	DOCK9_HUMAN	0	0	0	0	0	1	0	0	0	0	0	0	0	0	0
Q9BZF9	UACA_HUMAN	0	0	0	1	0	0	0	0	0	0	0	0	0	0	0
Q9C037	TRIM4_HUMAN	0	0	0	1	0	0	0	0	0	0	0	0	0	0	0
Q9C0E8	LNP_HUMAN	0	0	0	1	0	0	0	0	0	0	0	0	0	0	0
Q9H0H5	RGAP1_HUMAN	0	0	1	0	0	0	0	0	0	0	0	0	0	0	0
Q9H0U3	MAGT1_HUMAN	0	0	0	1	0	0	0	0	0	0	0	0	0	0	0
Q9H2U1	DHX36_HUMAN	1	0	0	0	0	0	0	0	0	0	0	0	0	0	0
Q9H330	TM245_HUMAN	0	0	0	1	0	0	0	0	0	0	0	0	0	0	0
Q9H3K2	GHITM_HUMAN	0	0	0	1	0	0	0	0	0	0	0	0	0	0	0
Q9H3Z4	DNJC5_HUMAN	0	0	0	1	0	0	0	0	0	0	0	0	0	0	0
Q9H4G4	GAPR1_HUMAN	0	0	0	1	0	0	0	0	0	0	0	0	0	0	0
Q9H4L5	OSBL3_HUMAN	0	0	0	1	0	0	0	0	0	0	0	0	0	0	0
Q9H9B4	SFXN1_HUMAN	0	0	0	1	0	0	0	0	0	0	0	0	0	0	0
Q9HAN9	NMNA1_HUMAN	0	1	0	0	0	0	0	0	0	0	0	0	0	0	0
Q9HBL7	PLRKT_HUMAN	0	0	0	1	0	0	0	0	0	0	0	0	0	0	0
Q9HCC0	MCCB_HUMAN	0	0	1	0	0	0	0	0	0	0	0	0	0	0	0
Q9HCY8	S10AE_HUMAN	0	0	1	0	0	0	0	0	0	0	0	0	0	0	0
Q9HD20	AT131_HUMAN	0	0	0	1	0	0	0	0	0	0	0	0	0	0	0
Q9NQX4	MYO5C_HUMAN	0	0	0	0	0	1	0	0	0	0	0	0	0	0	0
Q9NR45	SIAS_HUMAN	0	0	0	0	0	0	0	1	0	0	0	0	0	0	0
Q9NTJ5	SAC1_HUMAN	0	0	0	1	0	0	0	0	0	0	0	0	0	0	0
Q9NVI7	ATD3A_HUMAN	0	0	0	1	0	0	0	0	0	0	0	0	0	0	0
Q9NW15	ANO10_HUMAN	0	0	0	1	0	0	0	0	0	0	0	0	0	0	0
Q9NX40	OCAD1_HUMAN	0	0	0	1	0	0	0	0	0	0	0	0	0	0	0
Q9P035	HACD3_HUMAN	0	0	0	1	0	0	0	0	0	0	0	0	0	0	0
Q9P0S9	TM14C_HUMAN	0	0	0	1	0	0	0	0	0	0	0	0	0	0	0
Q9P2G1	AKIB1_HUMAN	0	0	0	0	0	0	0	1	0	0	0	0	0	0	0
Q9P2J5	SYLC_HUMAN	0	0	0	0	0	0	0	1	0	0	0	0	0	0	0
Q9UBM7	DHCR7_HUMAN	0	0	0	1	0	0	0	0	0	0	0	0	0	0	0
Q9UGP8	SEC63_HUMAN	0	0	0	1	0	0	0	0	0	0	0	0	0	0	0
Q9UH65	SWP70_HUMAN	0	0	0	1	0	0	0	0	0	0	0	0	0	0	0
Q9UHB6	LIMA1_HUMAN	0	0	0	1	0	0	0	0	0	0	0	0	0	0	0
Q9UHG3	PCYOX_HUMAN	0	0	0	1	0	0	0	0	0	0	0	0	0	0	0
Q9UHQ9	NB5R1_HUMAN	0	0	0	1	0	0	0	0	0	0	0	0	0	0	0
Q9UI30	TR112_HUMAN	1	0	0	0	0	0	0	0	0	0	0	0	0	0	0
Q9UJS0	CMC2_HUMAN	0	0	0	1	0	0	0	0	0	0	0	0	0	0	0
Q9UJZ1	STML2_HUMAN	0	0	0	1	0	0	0	0	0	0	0	0	0	0	0
Q9UKM9	RALY_HUMAN	0	0	0	0	0	0	0	1	0	0	0	0	0	0	0
Q9ULV0	MYO5B_HUMAN	0	0	0	0	0	1	0	0	0	0	0	0	0	0	0
Q9ULV4	COR1C_HUMAN	0	0	0	1	0	0	0	0	0	0	0	0	0	0	0
Q9ULX3	NOB1_HUMAN	1	0	0	0	0	0	0	0	0	0	0	0	0	0	0
Q9Y265	RUVB1_HUMAN	0	0	0	0	0	0	0	1	0	0	0	0	0	0	0
Q9Y277	VDAC3_HUMAN	0	0	0	1	0	0	0	0	0	0	0	0	0	0	0
Q9Y287	ITM2B_HUMAN	0	0	0	1	0	0	0	0	0	0	0	0	0	0	0
Q9Y2J2	E41L3_HUMAN	0	0	0	1	0	0	0	0	0	0	0	0	0	0	0
Q9Y320	TMX2_HUMAN	0	0	0	1	0	0	0	0	0	0	0	0	0	0	0
Q9Y3B3	TMED7_HUMAN	0	0	0	0	0	1	0	0	0	0	0	0	0	0	0
Q9Y4I1	MYO5A_HUMAN	0	0	0	1	0	0	0	0	0	0	0	0	0	0	0
Q9Y4P3	TBL2_HUMAN	0	0	0	1	0	0	0	0	0	0	0	0	0	0	0
Q9Y4W6	AFG32_HUMAN	0	0	0	1	0	0	0	0	0	0	0	0	0	0	0
Q9Y512	SAM50_HUMAN	0	0	0	1	0	0	0	0	0	0	0	0	0	0	0
Q9Y5M8	SRPRB_HUMAN	0	0	0	1	0	0	0	0	0	0	0	0	0	0	0
Q9Y5S2	MRCKB_HUMAN	0	0	0	1	0	0	0	0	0	0	0	0	0	0	0
Q9Y5S9	RBM8A_HUMAN	0	0	0	0	0	0	0	1	0	0	0	0	0	0	0
Q9Y608	LRRF2_HUMAN	0	0	0	1	0	0	0	0	0	0	0	0	0	0	0
Q9Y678	COPG1_HUMAN	0	0	0	0	0	0	0	1	0	0	0	0	0	0	0
Q9Y6M7	S4A7_HUMAN	0	0	0	1	0	0	0	0	0	0	0	0	0	0	0
Q9Y6U3	ADSV_HUMAN	0	0	1	0	0	0	0	0	0	0	0	0	0	0	0
Key
Interactors are reflected by the presence of a number '1'. Cells with a '0' indicate that there was no recorded interactor with the listed protein.
EGFR: epidermal growth factor receptor
FGFR2: fibroblast growth factor receptor 2
HER2: erbB-B2 receptor tyrosine kinase
H520: lung squamous cell carcinoma cell line
OE19: oesophageal adenocarcinoma cell line
SKBR3: breast adenocarcinoma cell line
U251: glioblastoma cell line
HEK293: human embryonic kidney 293 cell line
