## Supplemental Table 3 for "Affinity purification mass spectrometry characterization of the interactome of receptor tyrosine kinase proline rich motifs in cancer"

### Sheet: SAINT analysis_EGFR-H520
Supplementary table 3: Significance Analysis of INTeractome (SAINT) analysis of epidermal growth factor receptor (EGFR) recovered by affinity purification mass spectrometry in lung squamous cell carcinoma (H520) cells
Experiment		AP-MS Data							SaintExpress							CRAPome
Cell line	Bait	Prey	PreyGene	Spec	SpecSum	AvgSpec	NumReplicates	ctrlCounts	AvgP	MaxP	TopoAvgP	TopoMaxP	SaintScore	FoldChange	BFDR	No. of Expt. (found/total)	Ave SC	Max SC
H520	EGFR	P12270	TPR_HUMAN	4|2|4|6|31|22	69	11.5	6	0|0|0|0|0|0	0.99	1	0.99	1	0.99	115	0	256 / 716	61.6	471
H520	EGFR	Q15075	EEA1_HUMAN	13|10|5|0|21|23	72	12	6	0|0|0|0|2|2	0.82	1	0.82	1	0.82	18	0.01	38 / 716	7.2	23
H520	EGFR	Q9ULX3	NOB1_HUMAN	2|4|2|1|8|6	23	3.83	6	0|2|0|0|0|0	0.72	1	0.72	1	0.72	11.5	0.09	32 / 716	1.3	4
H520	EGFR	Q15293	RCN1_HUMAN	0|0|7|6|6|7	26	4.33	6	1|0|0|0|0|0	0.67	1	0.67	1	0.67	26	0.23	107 / 716	4.7	53
H520	EGFR	P49588	SYAC_HUMAN	0|0|5|4|5|7	21	3.5	6	0|0|0|0|0|0	0.67	1	0.67	1	0.67	35	0.3	122 / 716	4.5	42
H520	EGFR	P00352	AL1A1_HUMAN	0|0|5|3|7|5	20	3.33	6	0|0|0|0|0|0	0.67	1	0.67	1	0.67	33.33	0.31	13 / 716	1.5	4
H520	EGFR	P06744	G6PI_HUMAN	0|0|3|5|4|3	15	2.5	6	0|1|0|0|0|0	0.67	1	0.67	1	0.67	15	0.31	141 / 716	6.9	64
H520	EGFR	P60174	TPIS_HUMAN	1|1|7|7|16|12	44	7.33	6	1|1|0|0|1|0	0.67	1	0.67	1	0.67	14.67	0.3	177 / 716	7.5	54
H520	EGFR	P30838	AL3A1_HUMAN	0|0|4|4|7|7	22	3.67	6	0|0|0|0|0|0	0.67	1	0.67	1	0.67	36.67	0.31	18 / 716	1.2	3
H520	EGFR	P23141	EST1_HUMAN	0|0|7|6|7|5	25	4.17	6	0|0|1|0|0|0	0.67	1	0.67	1	0.67	25	0.27	2 / 716	1.5	2
H520	EGFR	P00558	PGK1_HUMAN	0|0|5|6|5|4	20	3.33	6	0|0|0|0|1|0	0.67	1	0.67	1	0.67	20	0.28	200 / 716	9	64
H520	EGFR	P52788	SPSY_HUMAN	0|0|4|3|5|5	17	2.83	6	0|0|0|0|0|0	0.67	1	0.67	1	0.67	28.33	0.32	21 / 716	1.4	2
H520	EGFR	Q14697	GANAB_HUMAN	0|0|13|11|7|4	35	5.83	6	0|0|0|0|0|0	0.67	1	0.67	1	0.67	58.33	0.29	216 / 716	12.5	100
H520	EGFR	P23284	PPIB_HUMAN	0|0|4|3|5|7	19	3.17	6	0|0|0|0|0|0	0.67	1	0.67	1	0.67	31.67	0.32	228 / 716	9	56
H520	EGFR	P31948	STIP1_HUMAN	0|0|5|3|12|10	30	5	6	0|0|0|0|0|0	0.67	1	0.67	1	0.67	50	0.31	237 / 716	8.3	67
H520	EGFR	P07237	PDIA1_HUMAN	0|0|7|7|18|15	47	7.83	6	0|0|0|0|0|0	0.67	1	0.67	1	0.67	78.33	0.27	247 / 716	13.1	85
H520	EGFR	P23381	SYWC_HUMAN	0|0|4|3|6|6	19	3.17	6	1|0|0|0|0|0	0.67	1	0.67	1	0.67	19	0.31	250 / 716	6.7	37
H520	EGFR	P30101	PDIA3_HUMAN	0|0|12|14|17|15	58	9.67	6	0|0|1|0|0|0	0.67	1	0.67	1	0.67	58	0.2	281 / 716	8.7	87
H520	EGFR	P04075	ALDOA_HUMAN	0|0|6|9|5|8	28	4.67	6	0|0|0|0|0|0	0.67	1	0.67	1	0.67	46.67	0.28	301 / 716	11.2	77
H520	EGFR	P00338	LDHA_HUMAN	0|0|8|8|10|8	34	5.67	6	1|1|1|0|0|1	0.67	1	0.67	1	0.67	8.5	0.3	304 / 716	7.4	60
H520	EGFR	P12277	KCRB_HUMAN	0|0|5|4|5|6	20	3.33	6	0|0|0|0|0|0	0.67	1	0.67	1	0.67	33.33	0.3	308 / 716	12.7	96
H520	EGFR	P55072	TERA_HUMAN	0|0|9|12|11|10	42	7	6	0|0|0|0|0|0	0.67	1	0.67	1	0.67	70	0.24	314 / 716	23.6	161
H520	EGFR	Q15717	ELAV1_HUMAN	2|2|4|3|3|2	16	2.67	6	1|1|0|0|1|0	0.67	0.94	0.67	0.94	0.67	5.33	0.16	322 / 716	4.9	26
H520	EGFR	O75874	IDHC_HUMAN	0|0|4|4|5|6	19	3.17	6	0|0|0|0|0|0	0.67	1	0.67	1	0.67	31.67	0.31	62 / 716	1.7	8
H520	EGFR	P40925	MDHC_HUMAN	0|0|2|3|6|6	17	2.83	6	0|0|0|0|0|0	0.66	1	0.66	1	0.66	28.33	0.32	100 / 716	3.6	13
H520	EGFR	P52209	6PGD_HUMAN	0|0|3|3|6|5	17	2.83	6	0|0|0|0|0|0	0.66	1	0.66	1	0.66	28.33	0.32	122 / 716	5.4	21
H520	EGFR	Q9Y4L1	HYOU1_HUMAN	0|0|4|4|3|4	15	2.5	6	0|0|0|0|0|0	0.66	1	0.66	1	0.66	25	0.32	129 / 716	5.2	47
H520	EGFR	P45974	UBP5_HUMAN	0|0|2|3|6|6	17	2.83	6	0|0|0|0|0|0	0.66	1	0.66	1	0.66	28.33	0.32	148 / 716	3.5	24
H520	EGFR	P50395	GDIB_HUMAN	0|0|2|4|3|3	12	2	6	0|0|0|0|0|0	0.66	1	0.66	1	0.66	20	0.33	166 / 716	5.4	33
H520	EGFR	P26639	SYTC_HUMAN	0|0|3|3|5|4	15	2.5	6	0|0|0|0|0|0	0.66	1	0.66	1	0.66	25	0.32	167 / 716	6.9	66
H520	EGFR	P14314	GLU2B_HUMAN	0|0|4|4|4|3	15	2.5	6	0|0|0|0|0|0	0.66	1	0.66	1	0.66	25	0.32	174 / 716	5.2	17
H520	EGFR	Q01518	CAP1_HUMAN	0|0|3|2|7|6	18	3	6	0|0|0|0|0|0	0.66	1	0.66	1	0.66	30	0.32	182 / 716	4.1	40
H520	EGFR	P40926	MDHM_HUMAN	0|0|6|4|2|3	15	2.5	6	0|0|0|0|0|0	0.66	1	0.66	1	0.66	25	0.33	198 / 716	9.9	66
H520	EGFR	P31153	METK2_HUMAN	0|0|2|3|5|4	14	2.33	6	0|0|0|0|0|0	0.66	1	0.66	1	0.66	23.33	0.33	228 / 716	3.1	13
H520	EGFR	P23526	SAHH_HUMAN	0|0|3|3|3|5	14	2.33	6	0|0|0|0|0|0	0.66	1	0.66	1	0.66	23.33	0.32	232 / 716	9.3	56
H520	EGFR	O43242	PSMD3_HUMAN	0|0|3|2|6|3	14	2.33	6	0|0|0|0|0|0	0.66	1	0.66	1	0.66	23.33	0.33	269 / 716	6.3	34
H520	EGFR	P14868	SYDC_HUMAN	0|0|4|4|5|3	16	2.67	6	0|0|0|0|0|0	0.66	1	0.66	1	0.66	26.67	0.32	271 / 716	6.6	35
H520	EGFR	P62277	RS13_HUMAN	0|0|5|3|5|3	16	2.67	6	0|0|0|0|0|0	0.66	1	0.66	1	0.66	26.67	0.32	311 / 716	5.3	21
H520	EGFR	P15531	NDKA_HUMAN	0|0|2|3|3|3	11	1.83	6	0|0|0|0|0|0	0.66	0.99	0.66	0.99	0.66	18.33	0.33	320 / 716	5.6	41
H520	EGFR	P39019	RS19_HUMAN	0|0|3|4|3|5	15	2.5	6	0|0|0|0|0|0	0.66	1	0.66	1	0.66	25	0.32	334 / 716	8.3	61
H520	EGFR	P18124	RL7_HUMAN	0|0|4|4|4|3	15	2.5	6	0|0|0|0|0|0	0.66	1	0.66	1	0.66	25	0.32	335 / 716	8.2	60
H520	EGFR	P15559	NQO1_HUMAN	0|0|4|3|2|4	13	2.17	6	0|0|0|0|0|0	0.66	1	0.66	1	0.66	21.67	0.33	5 / 716	1.4	3
H520	EGFR	P14550	AK1A1_HUMAN	0|0|3|3|5|6	17	2.83	6	0|0|0|0|0|0	0.66	1	0.66	1	0.66	28.33	0.32	50 / 716	4.1	119
H520	EGFR	Q9Y617	SERC_HUMAN	0|0|4|2|7|5	18	3	6	0|0|0|0|0|0	0.66	1	0.66	1	0.66	30	0.32	72 / 716	5.6	21
H520	EGFR	P00441	SODC_HUMAN	0|0|3|2|3|3	11	1.83	6	0|0|0|0|0|0	0.66	0.99	0.66	0.99	0.66	18.33	0.33	79 / 716	3.8	12
H520	EGFR	P31939	PUR9_HUMAN	0|0|3|3|6|6	18	3	6	0|0|0|0|0|0	0.66	1	0.66	1	0.66	30	0.32	88 / 716	5.2	30
H520	EGFR	P37837	TALDO_HUMAN	0|0|5|2|11|11	29	4.83	6	0|0|0|0|0|0	0.66	1	0.66	1	0.66	48.33	0.32	95 / 716	3.1	12
H520	EGFR	Q16658	FSCN1_HUMAN	0|0|2|2|6|7	17	2.83	6	0|0|0|0|0|0	0.65	1	0.65	1	0.65	28.33	0.33	100 / 716	4.6	32
H520	EGFR	Q02413	DSG1_HUMAN	4|2|1|0|4|3	14	2.33	6	0|0|0|1|0|0	0.65	1	0.65	1	0.65	14	0.33	116 / 716	8.6	52
H520	EGFR	P28074	PSB5_HUMAN	0|0|2|2|9|8	21	3.5	6	0|0|0|0|0|0	0.65	1	0.65	1	0.65	35	0.33	201 / 716	5	25
H520	EGFR	P05198	IF2A_HUMAN	0|0|3|2|3|3	11	1.83	6	0|1|0|0|0|0	0.65	1	0.65	1	0.65	11	0.33	240 / 716	2.9	17
H520	EGFR	Q14204	DYHC1_HUMAN	0|0|2|2|5|7	16	2.67	6	0|0|0|0|0|0	0.65	1	0.65	1	0.65	26.67	0.33	345 / 716	15.1	127
H520	EGFR	P51148	RAB5C_HUMAN	0|0|2|2|2|2	8	1.33	6	0|0|0|0|0|0	0.64	0.96	0.64	0.96	0.64	13.33	0.33	148 / 716	3.5	17
H520	EGFR	P35606	COPB2_HUMAN	0|0|2|2|2|2	8	1.33	6	0|0|0|0|0|0	0.64	0.96	0.64	0.96	0.64	13.33	0.33	164 / 716	3.6	22
H520	EGFR	P29401	TKT_HUMAN	1|0|5|9|17|15	47	7.83	6	3|2|0|0|0|0	0.64	1	0.64	1	0.64	9.4	0.33	168 / 716	7.5	66
H520	EGFR	P07195	LDHB_HUMAN	0|0|5|4|7|6	22	3.67	6	1|1|0|0|1|1	0.64	1	0.64	1	0.64	5.5	0.33	340 / 716	8.9	87
H520	EGFR	P00966	ASSY_HUMAN	0|0|3|2|2|2	9	1.5	6	0|0|0|0|0|0	0.64	0.99	0.64	0.99	0.64	15	0.33	45 / 716	5	24
H520	EGFR	Q9H2U1	DHX36_HUMAN	2|3|0|0|2|4	11	1.83	6	1|0|0|0|0|0	0.64	1	0.64	1	0.64	11	0.33	78 / 716	2.2	20
H520	EGFR	P30040	ERP29_HUMAN	0|0|2|2|2|4	10	1.67	6	0|0|0|0|0|0	0.64	1	0.64	1	0.64	16.67	0.33	85 / 716	2.3	8
H520	EGFR	P09455	RET1_HUMAN	0|0|7|9|15|14	45	7.5	6	5|4|1|1|2|2	0.58	1	0.58	1	0.58	3	0.33	3 / 716	3	6
H520	EGFR	P14923	PLAK_HUMAN	4|3|2|2|7|4	22	3.67	6	0|0|4|2|0|0	0.52	0.89	0.52	0.89	0.52	3.67	0.34	244 / 716	5.4	44
H520	EGFR	Q92820	GGH_HUMAN	0|0|3|3|6|6	18	3	6	2|1|1|1|0|0	0.51	0.98	0.51	0.98	0.51	3.6	0.34	18 / 716	1.7	4
H520	EGFR	P27797	CALR_HUMAN	0|0|3|1|6|5	15	2.5	6	0|0|0|0|0|0	0.5	1	0.5	1	0.5	25	0.35	205 / 716	8	46
H520	EGFR	Q15046	SYK_HUMAN	0|0|3|3|3|1	10	1.67	6	0|0|0|0|0|0	0.5	0.99	0.5	0.99	0.5	16.67	0.35	216 / 716	6.9	30
H520	EGFR	P22314	UBA1_HUMAN	0|0|3|3|3|1	10	1.67	6	0|0|0|0|1|0	0.5	1	0.5	1	0.5	10	0.35	301 / 716	10.7	146
H520	EGFR	Q9UI30	TR112_HUMAN	3|2|1|1|6|6	19	3.17	6	1|1|0|0|1|1	0.5	0.99	0.5	0.99	0.5	4.75	0.34	49 / 716	1.3	4
Key
Single-step affinity purification-mass spectrometry (AP-MS) data shown for protein-protein interactants of an epidermal growth factor receptor (EGFR) bait peptide in lung squamous cell carcinoma (H520) cells.
Bait: Bait peptide pair used for AP-MS experimentation. Data are shown for wild-type proline rich motif-containing sequences versus scrambled control peptides in which the proline-rich motif was replaced by leucine residues
AP-MS: Affinity purification mass spectrometry
Prey: UniProt accession identifier for putative protein-protein interactant with the bait peptide
PreyGene: Full name of putative protein-protein interactant with the bait peptide
Spec: Spectral counts
SpecSum: Sum of spectral intensities
AvgSpec: Average of the spectral intensities
NumReplicates: Number of replicate purifications for the given bait
ctrlCounts: Spectral counts in the negative controls
AvgP: Main probability score. In this case, AvgP scores of 0.5 or greater were retained for further analysis.
MaxP: Maximal probability score of the interaction over replicates.
TopoAvgP: Topology-aware probability score, incorporating known interaction data.
TopoMaxP: Topology-aware maximal probability score over replicates.
SaintScore: Larger of AvgP and TopoAvgP
FoldChange: Average spectral count in test interaction divided by the average in controls.
BFDR: Bayesian false discovery rate
No. of Expt. (found/total): Number of control CRAPome experiments in which the prey peptide is present. Only those present in less than 358 (50%) of the 716 control experiments were retained for analysis.
Ave SC: Average spectral counts
Max SC: Maximum spectral counts.
