## Supplemental Table 4 for "Affinity purification mass spectrometry characterization of the interactome of receptor tyrosine kinase proline rich motifs in cancer"

### Sheet: SAINT analysis_FGFR2-H520
Supplementary table 4: Significance Analysis of INTeractome (SAINT) analysis of fibroblast growth factor receptor 2 (FGFR2) recovered by affinity purification mass spectrometry in lung squamous cell carcinoma (H520) cells
Experiment		AP-MS Data							SaintExpress							CRAPome
Cell line	Bait	Prey	PreyGene	Spec	SpecSum	AvgSpec	NumReplicates	ctrlCounts	AvgP	MaxP	TopoAvgP	TopoMaxP	SaintScore	FoldChange	BFDR	No. of Expt. (found/total)	Ave SC	Max SC
H520	FGFR2	Q9Y3B3	TMED7_HUMAN	2|3|3|3|4|5	20	3.33	6	0|1|0|0|0|0	0.94	1	0.94	1	0.94	20	0	4 / 716	1.3	2
H520	FGFR2	Q96PY5	FMNL2_HUMAN	2|2|3|4|5|4	20	3.33	6	0|0|0|0|0|1	0.89	1	0.89	1	0.89	20	0.06	8 / 716	3	6
H520	FGFR2	Q9ULV0	MYO5B_HUMAN	13|11|10|14|9|5	62	10.33	6	2|0|1|1|2|2	0.88	1	0.88	1	0.88	7.75	0.09	40 / 716	14	137
H520	FGFR2	Q6Y1H2	HACD2_HUMAN	5|4|4|3|4|4	24	4	6	1|0|0|0|1|0	0.86	0.97	0.86	0.97	0.86	12	0.1	6 / 716	2.2	4
H520	FGFR2	Q9NQX4	MYO5C_HUMAN	25|25|24|18|22|19	133	22.17	6	7|6|5|6|6|8	0.85	1	0.85	1	0.85	3.5	0.11	36 / 716	5.2	37
H520	FGFR2	Q9BPX5	ARP5L_HUMAN	3|2|2|2|3|2	14	2.33	6	0|0|0|0|0|0	0.84	0.96	0.84	0.96	0.84	23.33	0.12	28 / 716	1.7	5
H520	FGFR2	P46019	KPB2_HUMAN	16|19|6|6|5|2	54	9	6	2|1|0|0|0|0	0.82	1	0.82	1	0.82	18	0.12	7 / 716	1.3	3
H520	FGFR2	Q96N66	MBOA7_HUMAN	2|2|3|2|2|2	13	2.17	6	0|0|0|0|0|0	0.81	0.96	0.81	0.96	0.81	21.67	0.13	3 / 716	1.7	2
H520	FGFR2	Q969M3	YIPF5_HUMAN	2|2|3|2|2|4	15	2.5	6	1|0|0|0|0|0	0.79	1	0.79	1	0.79	15	0.14	9 / 716	1	1
H520	FGFR2	P31930	QCR1_HUMAN	8|6|4|3|8|15	44	7.33	6	2|1|1|0|0|1	0.74	1	0.74	1	0.74	8.8	0.15	157 / 716	4.5	20
H520	FGFR2	P20339	RAB5A_HUMAN	4|2|2|2|2|0	12	2	6	0|0|0|0|0|0	0.69	0.99	0.69	0.99	0.69	20	0.16	108 / 716	1.9	6
H520	FGFR2	Q86Y56	DAAF5_HUMAN	12|10|2|2|1|2	29	4.83	6	0|0|0|0|0|1	0.68	1	0.68	1	0.68	29	0.18	15 / 716	1.3	3
H520	FGFR2	Q6UWP7	LCLT1_HUMAN	4|5|4|5|7|7	32	5.33	6	1|2|0|0|1|1	0.68	0.97	0.68	0.97	0.68	6.4	0.17	2 / 716	1	1
H520	FGFR2	P42345	MTOR_HUMAN	27|25|21|20|11|9	113	18.83	6	5|4|5|3|8|8	0.66	1	0.66	1	0.66	3.42	0.2	11 / 716	1.6	6
H520	FGFR2	Q5VT25	MRCKA_HUMAN	0|0|6|6|8|7	27	4.5	6	0|0|0|0|1|1	0.66	1	0.66	1	0.66	13.5	0.21	39 / 716	2.8	25
H520	FGFR2	O94832	MYO1D_HUMAN	4|4|5|4|6|8	31	5.17	6	0|1|1|1|1|1	0.62	0.99	0.62	0.99	0.62	6.2	0.21	57 / 716	22.8	160
H520	FGFR2	O15020	SPTN2_HUMAN	3|1|2|0|8|4	18	3	6	0|0|0|0|0|0	0.62	1	0.62	1	0.62	30	0.22	98 / 716	5.7	41
H520	FGFR2	P28288	ABCD3_HUMAN	4|5|6|7|5|9	36	6	6	2|2|0|1|2|0	0.61	0.99	0.61	0.99	0.61	5.14	0.23	148 / 716	4.4	13
H520	FGFR2	Q5SYE7	NHSL1_HUMAN	0|0|8|6|6|3	23	3.83	6	0|1|0|0|1|0	0.6	1	0.6	1	0.6	11.5	0.24	4 / 716	1	1
H520	FGFR2	P23471	PTPRZ_HUMAN	0|0|2|2|4|4	12	2	6	0|0|0|0|0|0	0.59	0.99	0.59	0.99	0.59	20	0.25	/ 716	0
H520	FGFR2	Q9BZ29	DOCK9_HUMAN	0|0|7|12|14|10	43	7.17	6	2|0|1|0|4|0	0.57	0.99	0.57	0.99	0.57	6.14	0.26	/ 716	0
H520	FGFR2	O75970	MPDZ_HUMAN	1|0|2|3|2|2	10	1.67	6	0|0|0|0|0|0	0.55	0.96	0.55	0.96	0.55	16.67	0.27	13 / 716	1.6	6
H520	FGFR2	P11171	41_HUMAN	2|0|1|2|3|3	11	1.83	6	1|0|0|0|0|0	0.55	0.98	0.55	0.98	0.55	11	0.27	151 / 716	13.2	44
H520	FGFR2	Q9NZ01	TECR_HUMAN	6|8|8|10|10|12	54	9	6	3|6|2|1|2|3	0.52	0.99	0.52	0.99	0.52	3.18	0.29	192 / 716	2.4	14
H520	FGFR2	Q14671	PUM1_HUMAN	7|7|3|4|0|2	23	3.83	6	0|0|0|2|1|0	0.52	0.98	0.52	0.98	0.52	7.67	0.28	64 / 716	1.9	8
H520	FGFR2	P09493	TPM1_HUMAN	3|2|3|0|3|4	15	2.5	6	0|0|0|0|1|1	0.51	0.89	0.51	0.89	0.51	7.5	0.31	283 / 716	4	34
H520	FGFR2	Q86XJ1	GA2L3_HUMAN	3|3|2|2|3|3	16	2.67	6	1|0|0|1|0|0	0.51	0.63	0.51	0.63	0.51	8	0.3	9 / 716	3.9	14
Key
Single-step affinity purification-mass spectrometry (AP-MS) data shown for protein-protein interactants of an fibroblast growth factor receptor 2 (FGFR2) bait peptide in lung squamous cell carcinoma (H520) cells.
Bait: Bait peptide pair used for AP-MS experimentation. Data are shown for wild-type proline rich motif-containing sequences versus scrambled control peptides in which the proline-rich motif was replaced by leucine residues
AP-MS: Affinity purification mass spectrometry
Prey: UniProt accession identifier for putative protein-protein interactant with the bait peptide
PreyGene: Full name of putative protein-protein interactant with the bait peptide
Spec: Spectral counts
SpecSum: Sum of spectral intensities
AvgSpec: Average of the spectral intensities
NumReplicates: Number of replicate purifications for the given bait
ctrlCounts: Spectral counts in the negative controls
AvgP: Main probability score. In this case, AvgP scores of 0.5 or greater were retained for further analysis.
MaxP: Maximal probability score of the interaction over replicates.
TopoAvgP: Topology-aware probability score, incorporating known interaction data.
TopoMaxP: Topology-aware maximal probability score over replicates.
SaintScore: Larger of AvgP and TopoAvgP
FoldChange: Average spectral count in test interaction divided by the average in controls.
BFDR: Bayesian false discovery rate
No. of Expt. (found/total): Number of control CRAPome experiments in which the prey peptide is present. Only those present in less than 358 (50%) of the 716 control experiments were retained for analysis.
Ave SC: Average spectral counts
Max SC: Maximum spectral counts.
