## Supplemental Table 6 for "Affinity purification mass spectrometry characterization of the interactome of receptor tyrosine kinase proline rich motifs in cancer"

### Sheet: SAINT analysis_EGFR-HEK293
Supplementary table 6: Significance Analysis of INTeractome (SAINT) analysis of epidermal growth factor receptor (EGFR) recovered by affinity purification mass spectrometry in human embryonic kidney (HEK)-293 cells
Experiment		AP-MS Data							SaintExpress							CRAPome
Cell line	Bait	Prey	PreyGene	Spec	SpecSum	AvgSpec	NumReplicates	ctrlCounts	AvgP	MaxP	TopoAvgP	TopoMaxP	SaintScore	FoldChange	BFDR	No. of Expt. (found/total)	Ave SC	Max SC
HEK293	EGFR	O94986	CE152_HUMAN	3|2|7|4|3|2	21	3.5	6	0|0|0|0|0|0	0.86	1	0.86	1	0.86	35	0	20 / 716	1.8	5
HEK293	EGFR	Q14571	ITPR2_HUMAN	5|6|11|9|5|7	43	7.17	6	1|0|2|1|1|0	0.81	1	0.81	1	0.81	8.6	0.14	10 / 716	2.6	10
HEK293	EGFR	Q8NI27	THOC2_HUMAN	5|2|4|4|8|4	27	4.5	6	0|1|1|0|0|0	0.76	1	0.76	1	0.76	13.5	0.16	222 / 716	9.5	70
HEK293	EGFR	Q96SN8	CK5P2_HUMAN	18|21|38|37|14|12	140	23.33	6	6|7|5|4|2|4	0.73	1	0.73	1	0.73	5	0.21	11 / 716	1.5	4
HEK293	EGFR	Q16181	SEPT7_HUMAN	3|4|5|4|4|3	23	3.83	6	0|0|0|0|1|1	0.73	0.95	0.73	0.95	0.73	11.5	0.19	175 / 716	3.3	17
HEK293	EGFR	P28290	ITPI2_HUMAN	10|8|10|14|10|12	64	10.67	6	4|1|4|4|3|0	0.72	1	0.72	1	0.72	4	0.22	40 / 716	3.8	20
HEK293	EGFR	Q14573	ITPR3_HUMAN	10|10|7|12|8|11	58	9.67	6	1|0|4|4|2|1	0.7	0.97	0.7	0.97	0.7	4.83	0.23	21 / 716	2.6	14
HEK293	EGFR	Q8N4C6	NIN_HUMAN	7|7|16|17|5|3	55	9.17	6	3|1|1|1|1|0	0.66	1	0.66	1	0.66	7.86	0.24	18 / 716	1.7	6
HEK293	EGFR	P35611	ADDA_HUMAN	2|4|3|3|5|5	22	3.67	6	0|0|1|1|0|0	0.64	0.95	0.64	0.95	0.64	11	0.25	140 / 716	5	19
HEK293	EGFR	Q93050	VPP1_HUMAN	0|1|2|3|3|4	13	2.17	6	0|0|1|0|0|0	0.58	1	0.58	1	0.58	13	0.26	6 / 716	1.5	3
HEK293	EGFR	O75592	MYCB2_HUMAN	7|7|17|14|12|8	65	10.83	6	1|3|4|5|2|1	0.56	1	0.56	1	0.56	4.06	0.28	18 / 716	3.9	13
HEK293	EGFR	Q9BRS2	RIOK1_HUMAN	7|5|8|8|0|0	28	4.67	6	2|2|0|0|2|0	0.55	0.97	0.55	0.97	0.55	4.67	0.29	153 / 716	9.2	153
HEK293	EGFR	Q9Y617	SERC_HUMAN	4|2|4|3|5|5	23	3.83	6	0|1|1|1|0|0	0.55	0.86	0.55	0.86	0.55	7.67	0.31	72 / 716	5.6	21
HEK293	EGFR	Q5T5U3	RHG21_HUMAN	1|2|6|7|6|4	26	4.33	6	0|1|1|0|1|1	0.54	0.98	0.54	0.98	0.54	6.5	0.32	72 / 716	4	11
HEK293	EGFR	Q99460	PSMD1_HUMAN	3|2|1|1|3|2	12	2	6	0|0|0|0|0|0	0.53	0.93	0.53	0.93	0.53	20	0.33	217 / 716	6.7	34
HEK293	EGFR	P51665	PSMD7_HUMAN	1|4|2|3|2|1	13	2.17	6	0|1|0|0|0|0	0.51	1	0.51	1	0.51	13	0.34	144 / 716	4.3	19
Key
Single-step affinity purification-mass spectrometry (AP-MS) data shown for protein-protein interactants of an epidermal growth factor receptor (EGFR) bait peptide in human embryonic kidney (HEK)-293 cells.
Bait: Bait peptide pair used for AP-MS experimentation. Data are shown for wild-type proline rich motif-containing sequences versus scrambled control peptides in which the proline-rich motif was replaced by leucine residues
AP-MS: Affinity purification mass spectrometry
Prey: UniProt accession identifier for putative protein-protein interactant with the bait peptide
PreyGene: Full name of putative protein-protein interactant with the bait peptide
Spec: Spectral counts
SpecSum: Sum of spectral intensities
AvgSpec: Average of the spectral intensities
NumReplicates: Number of replicate purifications for the given bait
ctrlCounts: Spectral counts in the negative controls
AvgP: Main probability score. In this case, AvgP scores of 0.5 or greater were retained for further analysis.
MaxP: Maximal probability score of the interaction over replicates.
TopoAvgP: Topology-aware probability score, incorporating known interaction data.
TopoMaxP: Topology-aware maximal probability score over replicates.
SaintScore: Larger of AvgP and TopoAvgP
FoldChange: Average spectral count in test interaction divided by the average in controls.
BFDR: Bayesian false discovery rate
No. of Expt. (found/total): Number of control CRAPome experiments in which the prey peptide is present. Only those present in less than 358 (50%) of the 716 control experiments were retained for analysis.
Ave SC: Average spectral counts
