## Supplemental Table 8 for "Affinity purification mass spectrometry characterization of the interactome of receptor tyrosine kinase proline rich motifs in cancer"

### Sheet: HEK293-HER2
Supplementary table 8: Significance Analysis of INTeractome (SAINT) analysis of erb-B2 receptor tyrosine kinase (ERBB2/HER2) recovered by affinity purification mass spectrometry in human embryonic kidney (HEK)-293 cells
Experiment		AP-MS Data							SaintExpress							CRAPome
Cell line	Bait	Prey	PreyGene	Spec	SpecSum	AvgSpec	NumReplicates	ctrlCounts	AvgP	MaxP	TopoAvgP	TopoMaxP	SaintScore	FoldChange	BFDR	No. of Expt. (found/total)	Ave SC	Max SC
HEK-293	HER2	Q96N67	DOCK7_HUMAN	6|4|11|12|5|7	45	7.5	6	1|1|2|0|0|0	0.78	1	0.78	1	0.78	11.25	0	103 / 716	2.6	21
HEK-293	HER2	Q13428	TCOF_HUMAN	3|7|6|13|15|12	56	9.33	6	0|3|0|1|2|2	0.59	1	0.59	1	0.59	7	0.22	332 / 716	28.4	282
Key
Single-step affinity purification-mass spectrometry (AP-MS) data shown for protein-protein interactants of an fibroblast growth factor receptor 2 (FGFR2) bait peptide in human embryonic kidney (HEK)-293 cells.
Bait: Bait peptide pair used for AP-MS experimentation. Data are shown for wild-type proline rich motif-containing sequences versus scrambled control peptides in which the proline-rich motif was replaced by leucine residues
AP-MS: Affinity purification mass spectrometry
Prey: UniProt accession identifier for putative protein-protein interactant with the bait peptide
PreyGene: Full name of putative protein-protein interactant with the bait peptide
Spec: Spectral counts
SpecSum: Sum of spectral intensities
AvgSpec: Average of the spectral intensities
NumReplicates: Number of replicate purifications for the given bait
ctrlCounts: Spectral counts in the negative controls
AvgP: Main probability score. In this case, AvgP scores of 0.5 or greater were retained for further analysis.
MaxP: Maximal probability score of the interaction over replicates.
TopoAvgP: Topology-aware probability score, incorporating known interaction data.
TopoMaxP: Topology-aware maximal probability score over replicates.
SaintScore: Larger of AvgP and TopoAvgP
FoldChange: Average spectral count in test interaction divided by the average in controls.
BFDR: Bayesian false discovery rate
No. of Expt. (found/total): Number of control CRAPome experiments in which the prey peptide is present. Only those present in less than 358 (50%) of the 716 control experiments were retained for analysis.
Ave SC: Average spectral counts
