## Supplemental Table 9 for "Affinity purification mass spectrometry characterization of the interactome of receptor tyrosine kinase proline rich motifs in cancer"

### Sheet: SAINT analysis_EGFR-OE19
Supplementary table 9: Significance Analysis of INTeractome (SAINT) analysis of epidermal growth factor receptor (EGFR) recovered by affinity purification mass spectrometry in oesophageal adenocarcinoma (OE19) cells
Experiment		AP-MS Data							SaintExpress							CRAPome
Cell line	Bait	Prey	PreyGene	Spec	SpecSum	AvgSpec	NumReplicates	ctrlCounts	AvgP	MaxP	TopoAvgP	TopoMaxP	SaintScore	FoldChange	BFDR	No. of Expt. (found/total)	Ave SC	Max SC
OE19	EGFR	P23229	ITA6_HUMAN	7|7|6|6|13|10	49	8.17	6	0|0|0|0|0|0	1	1	1	1	1	81.67	0	/ 716	0
OE19	EGFR	Q6W4X9	MUC6_HUMAN	7|6|6|5|7|7	38	6.33	6	2|0|2|2|1|2	0.72	0.86	0.72	0.86	0.72	4.22	0.06	/ 716	0
OE19	EGFR	Q9BYG5	PAR6B_HUMAN	2|2|0|0|6|6	16	2.67	6	0|0|0|0|0|0	0.63	1	0.63	1	0.63	26.67	0.15	/ 716	0
OE19	EGFR	P55064	AQP5_HUMAN	2|2|1|0|2|2	9	1.5	6	0|0|0|0|0|0	0.59	0.89	0.59	0.89	0.59	15	0.18	/ 716	0
OE19	EGFR	Q7Z6L1	TCPR1_HUMAN	2|4|1|1|4|3	15	2.5	6	1|0|0|0|0|1	0.52	0.94	0.52	0.94	0.52	7.5	0.21	/ 716	0
OE19	EGFR	O60218	AK1BA_HUMAN	4|6|6|6|5|5	32	5.33	6	2|1|1|0|0|0	0.97	1	0.97	1	0.97	8	0.01	1 / 716	1	1
OE19	EGFR	O15484	CAN5_HUMAN	3|2|2|1|3|3	14	2.33	6	0|0|0|0|0|0	0.79	0.98	0.79	0.98	0.79	23.33	0.03	1 / 716	1	1
OE19	EGFR	P06702	S10A9_HUMAN	6|5|5|5|3|2	26	4.33	6	0|0|0|0|0|1	0.97	1	0.97	1	0.97	26	0.01	116 / 716	3.4	13
OE19	EGFR	Q02413	DSG1_HUMAN	7|5|3|2|2|5	24	4	6	0|0|0|0|0|0	0.96	1	0.96	1	0.96	40	0.01	116 / 716	8.6	52
OE19	EGFR	Q709C8	VP13C_HUMAN	14|17|9|13|9|10	72	12	6	0|1|1|1|0|1	1	1	1	1	1	18	0	12 / 716	1	1
OE19	EGFR	O75531	BAF_HUMAN	6|3|2|2|2|2	17	2.83	6	0|0|1|1|0|0	0.59	1	0.59	1	0.59	8.5	0.18	128 / 716	3.6	14
OE19	EGFR	Q13136	LIPA1_HUMAN	8|5|2|2|16|11	44	7.33	6	2|1|1|1|1|1	0.61	1	0.61	1	0.61	6.29	0.15	14 / 716	1.1	2
OE19	EGFR	Q9UM54	MYO6_HUMAN	7|6|1|1|10|9	34	5.67	6	0|1|0|1|1|0	0.66	1	0.66	1	0.66	11.33	0.11	148 / 716	17.2	215
OE19	EGFR	O00159	MYO1C_HUMAN	8|8|3|4|16|16	55	9.17	6	0|0|2|0|1|1	0.89	1	0.89	1	0.89	13.75	0.02	152 / 716	10.9	183
OE19	EGFR	Q9NYL9	TMOD3_HUMAN	7|9|3|1|7|8	35	5.83	6	0|0|0|1|1|1	0.76	1	0.76	1	0.76	11.67	0.04	169 / 716	7.9	106
OE19	EGFR	Q8IV63	VRK3_HUMAN	5|3|3|3|3|3	20	3.33	6	0|0|0|0|0|0	0.98	1	0.98	1	0.98	33.33	0	17 / 716	2.1	9
OE19	EGFR	P60174	TPIS_HUMAN	2|3|4|3|2|2	16	2.67	6	1|0|1|0|0|0	0.64	0.94	0.64	0.94	0.64	8	0.13	177 / 716	7.5	54
OE19	EGFR	P04844	RPN2_HUMAN	4|3|4|2|3|3	19	3.17	6	0|0|0|0|1|2	0.59	0.8	0.59	0.8	0.59	6.33	0.19	179 / 716	3.5	29
OE19	EGFR	P08195	4F2_HUMAN	2|4|1|0|11|9	27	4.5	6	0|0|0|0|1|0	0.64	1	0.64	1	0.64	27	0.14	189 / 716	4.5	37
OE19	EGFR	Q9NZ01	TECR_HUMAN	3|4|1|1|4|4	17	2.83	6	0|0|0|0|1|1	0.6	0.94	0.6	0.94	0.6	8.5	0.17	192 / 716	2.4	14
OE19	EGFR	P98088	MUC5A_HUMAN	14|17|17|17|20|21	106	17.67	6	2|1|7|7|3|2	0.95	1	0.95	1	0.95	4.82	0.01	2 / 716	1.5	2
OE19	EGFR	P00558	PGK1_HUMAN	3|6|8|6|3|5	31	5.17	6	1|1|1|1|0|1	0.72	1	0.72	1	0.72	6.2	0.05	200 / 716	9	64
OE19	EGFR	P27694	RFA1_HUMAN	7|7|6|7|6|8	41	6.83	6	0|0|2|0|1|0	0.99	1	0.99	1	0.99	13.67	0	242 / 716	5.7	38
OE19	EGFR	Q99623	PHB2_HUMAN	3|5|2|1|4|6	21	3.5	6	0|0|0|0|2|1	0.59	0.98	0.59	0.98	0.59	7	0.19	243 / 716	9	45
OE19	EGFR	P07237	PDIA1_HUMAN	3|3|6|6|3|4	25	4.17	6	0|0|0|0|0|0	0.99	1	0.99	1	0.99	41.67	0	247 / 716	13.1	85
OE19	EGFR	Q01082	SPTB2_HUMAN	51|43|22|28|57|54	255	42.5	6	0|0|3|5|2|4	1	1	1	1	1	18.21	0	250 / 716	31.3	390
OE19	EGFR	Q69YQ0	CYTSA_HUMAN	25|21|13|17|29|26	131	21.83	6	5|3|7|2|7|6	0.86	1	0.86	1	0.86	4.37	0.02	28 / 716	5	30
OE19	EGFR	P30101	PDIA3_HUMAN	5|2|5|3|4|4	23	3.83	6	0|0|0|0|0|0	0.98	1	0.98	1	0.98	38.33	0.01	281 / 716	8.7	87
OE19	EGFR	P12429	ANXA3_HUMAN	2|4|3|5|4|3	21	3.5	6	0|0|0|0|0|0	0.97	1	0.97	1	0.97	35	0.01	3 / 716	3.7	6
OE19	EGFR	P04075	ALDOA_HUMAN	4|4|5|5|0|1	19	3.17	6	0|0|0|0|0|0	0.67	1	0.67	1	0.67	31.67	0.1	301 / 716	11.2	77
OE19	EGFR	P16615	AT2A2_HUMAN	0|3|0|0|4|7	14	2.33	6	0|0|0|0|0|0	0.5	1	0.5	1	0.5	23.33	0.22	302 / 716	4.2	41
OE19	EGFR	P67936	TPM4_HUMAN	7|6|4|3|6|7	33	5.5	6	0|0|0|0|1|0	1	1	1	1	1	33	0	311 / 716	4	32
OE19	EGFR	Q13813	SPTN1_HUMAN	66|67|39|33|75|71	351	58.5	6	2|1|5|6|8|8	1	1	1	1	1	11.7	0	324 / 716	27.7	374
OE19	EGFR	O43707	ACTN4_HUMAN	16|16|10|8|18|15	83	13.83	6	0|0|0|0|1|2	1	1	1	1	1	27.67	0	335 / 716	28.4	1023
OE19	EGFR	Q92817	EVPL_HUMAN	6|5|1|2|6|6	26	4.33	6	1|0|0|0|3|2	0.51	0.79	0.51	0.79	0.51	4.33	0.22	4 / 716	4	7
OE19	EGFR	Q9HAN9	NMNA1_HUMAN	5|3|1|1|3|3	16	2.67	6	0|0|1|0|0|0	0.66	1	0.66	1	0.66	16	0.11	5 / 716	1.6	2
OE19	EGFR	O94832	MYO1D_HUMAN	7|6|1|1|12|11	38	6.33	6	0|0|0|0|0|0	0.67	1	0.67	1	0.67	63.33	0.07	57 / 716	22.8	160
OE19	EGFR	O60437	PEPL_HUMAN	20|20|11|14|14|18	97	16.17	6	1|0|3|5|4|4	0.98	1	0.98	1	0.98	5.71	0	6 / 716	16.8	62
OE19	EGFR	Q9NX63	MIC19_HUMAN	4|3|0|1|3|3	14	2.33	6	0|0|0|0|1|1	0.55	0.94	0.55	0.94	0.55	7	0.2	61 / 716	2.5	29
OE19	EGFR	P05026	AT1B1_HUMAN	2|3|0|0|5|5	15	2.5	6	0|0|0|0|0|1	0.64	1	0.64	1	0.64	15	0.14	7 / 716	1.3	2
OE19	EGFR	Q8ND30	LIPB2_HUMAN	7|10|2|3|14|7	43	7.17	6	1|2|3|2|3|1	0.53	1	0.53	1	0.53	3.58	0.21	7 / 716	2.9	5
OE19	EGFR	O15144	ARPC2_HUMAN	2|2|0|0|2|3	9	1.5	6	0|0|0|0|0|0	0.61	0.98	0.61	0.98	0.61	15	0.17	71 / 716	4.4	37
OE19	EGFR	Q08554	DSC1_HUMAN	2|5|2|1|2|1	13	2.17	6	0|0|0|0|0|0	0.61	1	0.61	1	0.61	21.67	0.16	71 / 716	4.6	21
OE19	EGFR	O95425	SVIL_HUMAN	4|6|0|1|8|9	28	4.67	6	1|0|1|1|0|0	0.64	1	0.64	1	0.64	9.33	0.12	77 / 716	4.9	52
OE19	EGFR	P05109	S10A8_HUMAN	0|3|4|4|3|3	17	2.83	6	0|0|0|0|0|0	0.82	1	0.82	1	0.82	28.33	0.03	79 / 716	2.7	16
OE19	EGFR	Q6WCQ1	MPRIP_HUMAN	5|5|0|0|5|4	19	3.17	6	0|0|0|0|0|0	0.67	1	0.67	1	0.67	31.67	0.09	86 / 716	5.3	35
OE19	EGFR	Q16891	MIC60_HUMAN	11|6|3|2|11|12	45	7.5	6	0|0|0|0|0|0	0.98	1	0.98	1	0.98	75	0.01	93 / 716	3.5	69
Key
Single-step affinity purification-mass spectrometry (AP-MS) data shown for protein-protein interactants of an fibroblast growth factor receptor 2 (FGFR2) bait peptide in human embryonic kidney (HEK)-293 cells.
Bait: Bait peptide pair used for AP-MS experimentation. Data are shown for wild-type proline rich motif-containing sequences versus scrambled control peptides in which the proline-rich motif was replaced by leucine residues
AP-MS: Affinity purification mass spectrometry
Prey: UniProt accession identifier for putative protein-protein interactant with the bait peptide
PreyGene: Full name of putative protein-protein interactant with the bait peptide
Spec: Spectral counts
SpecSum: Sum of spectral intensities
AvgSpec: Average of the spectral intensities
NumReplicates: Number of replicate purifications for the given bait
ctrlCounts: Spectral counts in the negative controls
AvgP: Main probability score. In this case, AvgP scores of 0.5 or greater were retained for further analysis.
MaxP: Maximal probability score of the interaction over replicates.
TopoAvgP: Topology-aware probability score, incorporating known interaction data.
TopoMaxP: Topology-aware maximal probability score over replicates.
SaintScore: Larger of AvgP and TopoAvgP
FoldChange: Average spectral count in test interaction divided by the average in controls.
BFDR: Bayesian false discovery rate
No. of Expt. (found/total): Number of control CRAPome experiments in which the prey peptide is present. Only those present in less than 358 (50%) of the 716 control experiments were retained for analysis.
Ave SC: Average spectral counts
