## Supplemental Table 10 for "Affinity purification mass spectrometry characterization of the interactome of receptor tyrosine kinase proline rich motifs in cancer"

### Sheet: SAINT analysis_FGFR2-OE19
Supplementary table 10: Significance Analysis of INTeractome (SAINT) analysis of fibroblast growth factor receptor 2 (FGFR2) recovered by affinity purification mass spectrometry in oesophageal adenocarcinoma (OE19) cells
Experiment		AP-MS Data							SaintExpress							CRAPome
Cell line	Bait	Prey	PreyGene	Spec	SpecSum	AvgSpec	NumReplicates	ctrlCounts	AvgP	MaxP	TopoAvgP	TopoMaxP	SaintScore	FoldChange	BFDR	No. of Expt. (found/total)	Ave SC	Max SC
OE19	FGFR2	Q13813	SPTN1_HUMAN	71|77|84|76|84|85	477	79.5	6	24|23|23|21|25|28	1	1	1	1	1	3.31	0	324 / 716	27.7	374
OE19	FGFR2	Q01082	SPTB2_HUMAN	48|50|58|50|60|52	318	53	6	13|17|17|13|19|24	0.98	1	0.98	1	0.98	3.09	0	250 / 716	31.3	390
OE19	FGFR2	Q08554	DSC1_HUMAN	2|2|2|2|2|2	12	2	6	0|0|0|0|0|0	0.73	0.73	0.73	0.73	0.73	20	0.01	71 / 716	4.6	21
OE19	FGFR2	Q16891	MIC60_HUMAN	9|9|10|9|7|11	55	9.17	6	1|3|4|5|1|2	0.67	0.98	0.67	0.98	0.67	3.44	0.09	93 / 716	3.5	69
OE19	FGFR2	Q9UM54	MYO6_HUMAN	6|9|7|6|32|27	87	14.5	6	2|1|3|2|2|1	0.63	1	0.63	1	0.63	7.91	0.15	148 / 716	17.2	215
OE19	FGFR2	Q14126	DSG2_HUMAN	0|0|3|4|4|2	13	2.17	6	0|0|0|0|0|0	0.61	0.99	0.61	0.99	0.61	21.67	0.23	113 / 716	10.8	62
OE19	FGFR2	O15068	MCF2L_HUMAN	2|2|1|2|2|3	12	2	6	0|0|0|0|1|0	0.58	0.97	0.58	0.97	0.58	12	0.25	/ 716	0
OE19	FGFR2	Q15643	TRIPB_HUMAN	12|20|4|3|0|0	39	6.5	6	0|0|0|0|1|1	0.57	1	0.57	1	0.57	19.5	0.27	52 / 716	4.7	28
OE19	FGFR2	Q07866	KLC1_HUMAN	3|6|2|2|0|0	13	2.17	6	0|0|0|1|0|0	0.54	1	0.54	1	0.54	13	0.3	153 / 716	7	20
Key
Single-step affinity purification-mass spectrometry (AP-MS) data shown for protein-protein interactants of an fibroblast growth factor receptor 2 (FGFR2) bait peptide in oesophageal adenocarcinoma (OE19) cells.
Bait: Bait peptide pair used for AP-MS experimentation. Data are shown for wild-type proline rich motif-containing sequences versus scrambled control peptides in which the proline-rich motif was replaced by leucine residues
AP-MS: Affinity purification mass spectrometry
Prey: UniProt accession identifier for putative protein-protein interactant with the bait peptide
PreyGene: Full name of putative protein-protein interactant with the bait peptide
Spec: Spectral counts
SpecSum: Sum of spectral intensities
AvgSpec: Average of the spectral intensities
NumReplicates: Number of replicate purifications for the given bait
ctrlCounts: Spectral counts in the negative controls
AvgP: Main probability score. In this case, AvgP scores of 0.5 or greater were retained for further analysis.
MaxP: Maximal probability score of the interaction over replicates.
TopoAvgP: Topology-aware probability score, incorporating known interaction data.
TopoMaxP: Topology-aware maximal probability score over replicates.
SaintScore: Larger of AvgP and TopoAvgP
FoldChange: Average spectral count in test interaction divided by the average in controls.
BFDR: Bayesian false discovery rate
No. of Expt. (found/total): Number of control CRAPome experiments in which the prey peptide is present. Only those present in less than 358 (50%) of the 716 control experiments were retained for analysis.
Ave SC: Average spectral counts
