## Supplemental Table 12 for "Affinity purification mass spectrometry characterization of the interactome of receptor tyrosine kinase proline rich motifs in cancer"

### Sheet: SAINT analysis_EGFR-SKBR3
Supplementary table 12: Significance Analysis of INTeractome (SAINT) analysis of epidermal growth factor receptor (EGFR) recovered by affinity purification mass spectrometry in breast adenocarcinoma (SK-BR-3) cells
Experiment		AP-MS Data							SaintExpress							CRAPome
Cell line	Bait	Prey	PreyGene	Spec	SpecSum	AvgSpec	NumReplicates	ctrlCounts	AvgP	MaxP	TopoAvgP	TopoMaxP	SaintScore	FoldChange	BFDR	No. of Expt. (found/total)	Ave SC	Max SC
SKBR3	EGFR	O15143	ARC1B_HUMAN	6|5|3|3|4|9	30	5	6	0|0|0|0|0|0	1	1	1	1	1	50	0	44 / 716	3.2	12
SKBR3	EGFR	Q96RQ3	MCCA_HUMAN	10|8|5|3|13|10	49	8.17	6	0|0|0|0|0|0	1	1	1	1	1	81.67	0	280 / 716	175.8	1179
SKBR3	EGFR	Q9UM54	MYO6_HUMAN	6|4|4|4|12|15	45	7.5	6	0|0|0|0|0|0	1	1	1	1	1	75	0	148 / 716	17.2	215
SKBR3	EGFR	P21266	GSTM3_HUMAN	5|6|3|3|2|2	21	3.5	6	0|0|0|0|0|0	0.97	1	0.97	1	0.97	35	0	60 / 716	3.2	15
SKBR3	EGFR	Q9HCY8	S10AE_HUMAN	6|7|6|6|10|7	42	7	6	0|2|1|1|3|1	0.9	1	0.9	1	0.9	5.25	0.01	16 / 716	2.1	8
SKBR3	EGFR	P60174	TPIS_HUMAN	19|17|8|8|8|7	67	11.17	6	2|3|4|3|1|0	0.85	1	0.85	1	0.85	5.15	0.03	177 / 716	7.5	54
SKBR3	EGFR	O15144	ARPC2_HUMAN	4|4|3|2|3|3	19	3.17	6	0|0|1|1|0|0	0.84	0.97	0.84	0.97	0.84	9.5	0.05	71 / 716	4.4	37
SKBR3	EGFR	O75367	H2AY_HUMAN	4|3|3|3|4|1	18	3	6	0|0|0|0|0|0	0.83	1	0.83	1	0.83	30	0.09	148 / 716	6.5	69
SKBR3	EGFR	P23526	SAHH_HUMAN	8|10|6|9|3|1	37	6.17	6	0|0|0|0|0|0	0.83	1	0.83	1	0.83	61.67	0.08	232 / 716	9.3	56
SKBR3	EGFR	Q9NYL9	TMOD3_HUMAN	9|7|5|1|6|5	33	5.5	6	0|0|1|0|0|0	0.83	1	0.83	1	0.83	33	0.06	169 / 716	7.9	106
SKBR3	EGFR	O43707	ACTN4_HUMAN	27|28|2|3|13|17	90	15	6	0|0|3|1|0|1	0.77	1	0.77	1	0.77	18	0.1	335 / 716	28.4	1023
SKBR3	EGFR	P07195	LDHB_HUMAN	14|14|5|6|5|2	46	7.67	6	0|3|1|2|1|1	0.69	1	0.69	1	0.69	5.75	0.12	340 / 716	8.9	87
SKBR3	EGFR	Q13085	ACACA_HUMAN	4|10|26|25|46|46	157	26.17	6	3|5|7|8|0|0	0.68	1	0.68	1	0.68	6.83	0.14	296 / 716	315.2	3552
SKBR3	EGFR	P36871	PGM1_HUMAN	4|5|4|4|0|0	17	2.83	6	0|0|0|0|0|0	0.67	1	0.67	1	0.67	28.33	0.19	66 / 716	6	50
SKBR3	EGFR	Q01082	SPTB2_HUMAN	16|12|0|0|6|6	40	6.67	6	0|0|0|0|0|0	0.67	1	0.67	1	0.67	66.67	0.18	250 / 716	31.3	390
SKBR3	EGFR	Q13813	SPTN1_HUMAN	29|26|0|0|21|22	98	16.33	6	0|0|0|0|0|0	0.67	1	0.67	1	0.67	163.33	0.15	324 / 716	27.7	374
SKBR3	EGFR	Q7Z406	MYH14_HUMAN	27|28|76|73|64|66	334	55.67	6	21|19|19|18|22|13	0.67	1	0.67	1	0.67	2.98	0.16	318 / 716	6.2	79
SKBR3	EGFR	Q9HCC0	MCCB_HUMAN	11|8|0|1|9|9	38	6.33	6	0|0|0|0|0|0	0.67	1	0.67	1	0.67	63.33	0.17	251 / 716	77	835
SKBR3	EGFR	P11498	PYC_HUMAN	9|6|0|0|4|3	22	3.67	6	0|0|0|0|0|0	0.66	1	0.66	1	0.66	36.67	0.2	306 / 716	290.8	3116
SKBR3	EGFR	Q9H0H5	RGAP1_HUMAN	0|0|4|4|3|3	14	2.33	6	0|0|1|0|0|0	0.66	1	0.66	1	0.66	14	0.21	72 / 716	4.4	35
SKBR3	EGFR	Q9NX63	MIC19_HUMAN	6|5|2|3|1|2	19	3.17	6	1|0|0|0|1|0	0.66	1	0.66	1	0.66	9.5	0.21	61 / 716	2.5	29
SKBR3	EGFR	P05165	PCCA_HUMAN	9|9|0|0|4|2	24	4	6	1|0|0|0|0|0	0.65	1	0.65	1	0.65	24	0.22	284 / 716	151.8	869
SKBR3	EGFR	P08133	ANXA6_HUMAN	11|8|2|5|1|0	27	4.5	6	0|1|0|0|0|0	0.65	1	0.65	1	0.65	27	0.22	77 / 716	7.1	35
SKBR3	EGFR	Q16891	MIC60_HUMAN	7|8|0|0|5|5	25	4.17	6	2|2|0|0|0|1	0.64	1	0.64	1	0.64	5	0.23	93 / 716	3.5	69
SKBR3	EGFR	P07305	H10_HUMAN	9|7|2|3|3|2	26	4.33	6	2|2|0|0|0|0	0.59	1	0.59	1	0.59	6.5	0.24	111 / 716	3.9	91
SKBR3	EGFR	P05166	PCCB_HUMAN	6|8|0|0|4|1	19	3.17	6	0|0|0|0|0|0	0.5	1	0.5	1	0.5	31.67	0.28	263 / 716	75.8	866
SKBR3	EGFR	Q9BUZ4	TRAF4_HUMAN	1|0|6|5|3|3	18	3	6	1|1|0|1|0|1	0.5	0.98	0.5	0.98	0.5	4.5	0.26	8 / 716	3.5	17
SKBR3	EGFR	Q9Y6U3	ADSV_HUMAN	5|8|3|4|11|8	39	6.5	6	4|1|3|2|1|1	0.5	1	0.5	1	0.5	3.25	0.25	62 / 716	3.1	24
Key
Single-step affinity purification-mass spectrometry (AP-MS) data shown for protein-protein interactants of an epidermal growth factor receptor (EGFR) bait peptide in breast adenocarcinoma (SK-BR-3) cells.
Bait: Bait peptide pair used for AP-MS experimentation. Data are shown for wild-type proline rich motif-containing sequences versus scrambled control peptides in which the proline-rich motif was replaced by leucine residues
AP-MS: Affinity purification mass spectrometry
Prey: UniProt accession identifier for putative protein-protein interactant with the bait peptide
PreyGene: Full name of putative protein-protein interactant with the bait peptide
Spec: Spectral counts
SpecSum: Sum of spectral intensities
AvgSpec: Average of the spectral intensities
NumReplicates: Number of replicate purifications for the given bait
ctrlCounts: Spectral counts in the negative controls
AvgP: Main probability score. In this case, AvgP scores of 0.5 or greater were retained for further analysis.
MaxP: Maximal probability score of the interaction over replicates.
TopoAvgP: Topology-aware probability score, incorporating known interaction data.
TopoMaxP: Topology-aware maximal probability score over replicates.
SaintScore: Larger of AvgP and TopoAvgP
FoldChange: Average spectral count in test interaction divided by the average in controls.
BFDR: Bayesian false discovery rate
No. of Expt. (found/total): Number of control CRAPome experiments in which the prey peptide is present. Only those present in less than 358 (50%) of the 716 control experiments were retained for analysis.
Ave SC: Average spectral counts
