## Supplemental Table 13 for "Affinity purification mass spectrometry characterization of the interactome of receptor tyrosine kinase proline rich motifs in cancer"

### Sheet: SKBR3-FGFR2
Supplementary table 13: Significance Analysis of INTeractome (SAINT) analysis of fibroblast growth factor receptor 2 (FGFR2) recovered by affinity purification mass spectrometry in breast adenocarcinoma (SK-BR-3) cells
Experiment		AP-MS Data							SaintExpress							CRAPome
Cell line	Bait	Prey	PreyGene	Spec	SpecSum	AvgSpec	NumReplicates	ctrlCounts	AvgP	MaxP	TopoAvgP	TopoMaxP	SaintScore	FoldChange	BFDR	No. of Expt. (found/total)	Ave SC	Max SC
SK-BR-3	FGFR2	O95292	VAPB_HUMAN	4|5|4|3|7|4	27	4.5	6	1|0|1|0|1|1	0.78	0.99	0.78	0.99	0.78	6.75	0.08	/ 716	0
SK-BR-3	FGFR2	P31937	3HIDH_HUMAN	7|7|3|4|5|4	30	5	6	0|0|2|0|2|1	0.75	0.99	0.75	0.99	0.75	6	0.09	/ 716	0
SK-BR-3	FGFR2	P30084	ECHM_HUMAN	4|4|4|3|2|5	22	3.67	6	0|0|2|1|0|0	0.72	0.94	0.72	0.94	0.72	7.33	0.11	/ 716	0
SK-BR-3	FGFR2	Q494U1	PKHN1_HUMAN	19|15|4|3|9|10	60	10	6	4|4|1|2|0|0	0.64	1	0.64	1	0.64	5.45	0.15	/ 716	0
SK-BR-3	FGFR2	Q5C9Z4	NOM1_HUMAN	3|2|0|1|3|3	12	2	6	0|0|0|0|0|1	0.64	0.99	0.64	0.99	0.64	12	0.16	/ 716	0
SK-BR-3	FGFR2	Q8IUF8	RIOX2_HUMAN	3|3|0|0|2|3	11	1.83	6	0|0|0|0|0|0	0.64	0.98	0.64	0.98	0.64	18.33	0.15	/ 716	0
SK-BR-3	FGFR2	Q9P2J5	SYLC_HUMAN	5|4|1|1|3|5	19	3.17	6	1|0|0|0|1|0	0.62	0.99	0.62	0.99	0.62	9.5	0.17	/ 716	0
SK-BR-3	FGFR2	Q86VP6	CAND1_HUMAN	6|5|4|3|1|2	21	3.5	6	1|0|1|2|0|0	0.6	1	0.6	1	0.6	5.25	0.2	1 / 716	1	1
SK-BR-3	FGFR2	Q9Y5S9	RBM8A_HUMAN	1|1|2|2|2|2	10	1.67	6	0|1|0|0|0|0	0.57	0.85	0.57	0.85	0.57	10	0.2	1 / 716	1	1
SK-BR-3	FGFR2	P52209	6PGD_HUMAN	3|3|2|2|2|2	14	2.33	6	0|0|0|0|0|1	0.9	0.99	0.9	0.99	0.9	14	0.03	101 / 716	4.6	14
SK-BR-3	FGFR2	P14314	GLU2B_HUMAN	8|8|6|4|6|6	38	6.33	6	1|2|0|1|2|4	0.67	0.96	0.67	0.96	0.67	3.8	0.13	101 / 716	1.6	7
SK-BR-3	FGFR2	P53396	ACLY_HUMAN	9|9|6|11|16|11	62	10.33	6	2|1|2|3|3|5	0.74	1	0.74	1	0.74	3.88	0.1	109 / 716	6.8	27
SK-BR-3	FGFR2	Q9P2E9	RRBP1_HUMAN	10|13|9|6|10|8	56	9.33	6	1|3|1|1|5|3	0.79	1	0.79	1	0.79	4	0.07	11 / 716	1.5	5
SK-BR-3	FGFR2	Q8NBS9	TXND5_HUMAN	4|2|0|1|3|3	13	2.17	6	0|0|0|0|0|0	0.64	1	0.64	1	0.64	21.67	0.15	11 / 716	6.8	27
SK-BR-3	FGFR2	Q6P2Q9	PRP8_HUMAN	3|2|3|2|3|2	15	2.5	6	0|1|0|0|0|0	0.92	0.99	0.92	0.99	0.92	15	0.02	111 / 716	3.9	91
SK-BR-3	FGFR2	P21333	FLNA_HUMAN	18|18|8|9|12|13	78	13	6	0|4|5|3|5|4	0.68	1	0.68	1	0.68	3.71	0.13	12 / 716	1.9	6
SK-BR-3	FGFR2	Q13228	SBP1_HUMAN	7|8|6|8|11|6	46	7.67	6	0|0|0|1|3|4	0.75	0.95	0.75	0.95	0.75	5.75	0.1	13 / 716	1.5	4
SK-BR-3	FGFR2	Q01518	CAP1_HUMAN	6|6|6|4|4|3	29	4.83	6	0|0|1|1|1|0	0.89	0.99	0.89	0.99	0.89	9.67	0.04	137 / 716	4.6	35
SK-BR-3	FGFR2	P35606	COPB2_HUMAN	10|6|8|4|8|6	42	7	6	2|2|3|1|2|3	0.51	0.97	0.51	0.97	0.51	3.23	0.22	141 / 716	5.5	27
SK-BR-3	FGFR2	P49257	LMAN1_HUMAN	4|5|0|2|4|3	18	3	6	0|0|0|0|0|0	0.81	1	0.81	1	0.81	30	0.06	147 / 716	3.3	17
SK-BR-3	FGFR2	P05166	PCCB_HUMAN	25|25|19|24|24|25	142	23.67	6	4|4|7|4|5|7	1	1	1	1	1	4.58	0	148 / 716	17.2	215
SK-BR-3	FGFR2	P23526	SAHH_HUMAN	7|5|6|7|9|8	42	7	6	0|0|0|0|1|1	1	1	1	1	1	21	0	148 / 716	6.5	69
SK-BR-3	FGFR2	P30101	PDIA3_HUMAN	17|13|7|9|17|20	83	13.83	6	5|4|4|4|4|3	0.65	1	0.65	1	0.65	3.46	0.14	15 / 716	1.9	7
SK-BR-3	FGFR2	P00491	PNPH_HUMAN	0|3|1|2|2|3	11	1.83	6	0|0|0|0|0|0	0.63	0.98	0.63	0.98	0.63	18.33	0.16	15 / 716	1.6	3
SK-BR-3	FGFR2	Q15459	SF3A1_HUMAN	4|4|1|2|4|5	20	3.33	6	0|0|0|0|0|0	0.82	1	0.82	1	0.82	33.33	0.05	152 / 716	10.9	183
SK-BR-3	FGFR2	P16152	CBR1_HUMAN	4|4|4|3|4|3	22	3.67	6	0|0|1|0|0|0	1	1	1	1	1	22	0	16 / 716	2.1	8
SK-BR-3	FGFR2	O75390	CISY_HUMAN	5|5|1|2|4|3	20	3.33	6	1|0|1|1|0|0	0.62	0.97	0.62	0.97	0.62	6.67	0.17	164 / 716	3.1	10
SK-BR-3	FGFR2	Q1KMD3	HNRL2_HUMAN	2|2|2|1|0|2	9	1.5	6	0|0|0|0|0|0	0.6	0.9	0.6	0.9	0.6	15	0.19	164 / 716	6.4	90
SK-BR-3	FGFR2	Q15393	SF3B3_HUMAN	6|5|3|4|6|10	34	5.67	6	0|0|0|0|0|0	1	1	1	1	1	56.67	0	169 / 716	7.9	106
SK-BR-3	FGFR2	Q8N3E9	PLCD3_HUMAN	12|10|1|1|10|12	46	7.67	6	3|5|2|2|0|2	0.66	1	0.66	1	0.66	3.29	0.14	17 / 716	1.2	2
SK-BR-3	FGFR2	P16435	NCPR_HUMAN	12|9|8|8|12|11	60	10	6	0|0|1|1|1|1	1	1	1	1	1	15	0	177 / 716	7.5	54
SK-BR-3	FGFR2	O76021	RL1D1_HUMAN	3|3|2|1|6|5	20	3.33	6	2|0|0|0|1|1	0.54	1	0.54	1	0.54	5	0.21	18 / 716	4.7	28
SK-BR-3	FGFR2	Q96TA1	NIBA2_HUMAN	3|2|1|1|3|2	12	2	6	0|0|1|0|0|0	0.61	0.99	0.61	0.99	0.61	12	0.18	19 / 716	5.6	21
SK-BR-3	FGFR2	P52565	GDIR1_HUMAN	8|6|5|4|8|8	39	6.5	6	2|2|0|1|2|2	0.7	0.96	0.7	0.96	0.7	4.33	0.12	2 / 716	2	3
SK-BR-3	FGFR2	P17655	CAN2_HUMAN	6|4|0|2|1|3	16	2.67	6	0|0|0|0|0|0	0.65	1	0.65	1	0.65	26.67	0.14	2 / 716	10	11
SK-BR-3	FGFR2	P00387	NB5R3_HUMAN	2|2|2|2|1|1	10	1.67	6	0|0|0|0|0|0	0.6	0.9	0.6	0.9	0.6	16.67	0.19	2 / 716	1	1
SK-BR-3	FGFR2	P08133	ANXA6_HUMAN	24|27|15|17|27|27	137	22.83	6	5|5|6|2|8|9	0.86	1	0.86	1	0.86	3.91	0.04	200 / 716	9	64
SK-BR-3	FGFR2	Q9P2G1	AKIB1_HUMAN	16|13|0|0|12|14	55	9.17	6	1|0|0|0|0|0	0.67	1	0.67	1	0.67	55	0.13	21 / 716	7	46
SK-BR-3	FGFR2	Q9NR45	SIAS_HUMAN	3|2|3|2|4|4	18	3	6	0|0|0|0|1|1	0.75	0.95	0.75	0.95	0.75	9	0.09	217 / 716	4.3	28
SK-BR-3	FGFR2	O60264	SMCA5_HUMAN	3|6|3|0|4|4	20	3.33	6	0|0|0|0|1|1	0.76	1	0.76	1	0.76	10	0.09	226 / 716	8.2	116
SK-BR-3	FGFR2	P28331	NDUS1_HUMAN	3|3|2|3|3|2	16	2.67	6	0|1|0|1|0|1	0.52	0.63	0.52	0.63	0.52	5.33	0.21	231 / 716	5.5	40
SK-BR-3	FGFR2	Q13085	ACACA_HUMAN	17|22|14|15|31|29	128	21.33	6	0|0|0|0|0|0	1	1	1	1	1	213.33	0	232 / 716	9.3	56
SK-BR-3	FGFR2	Q13435	SF3B2_HUMAN	4|6|2|2|6|6	26	4.33	6	0|0|0|0|2|0	0.8	0.97	0.8	0.97	0.8	13	0.06	24 / 716	1.1	3
SK-BR-3	FGFR2	Q99798	ACON_HUMAN	8|6|7|8|10|10	49	8.17	6	0|0|2|1|1|2	0.98	1	0.98	1	0.98	8.17	0.01	250 / 716	31.3	390
SK-BR-3	FGFR2	Q96RQ3	MCCA_HUMAN	54|56|58|57|89|86	400	66.67	6	15|17|19|19|25|26	0.97	1	0.97	1	0.97	3.31	0.01	251 / 716	77	835
SK-BR-3	FGFR2	P30405	PPIF_HUMAN	4|3|0|3|5|2	17	2.83	6	1|1|0|0|0|1	0.57	0.97	0.57	0.97	0.57	5.67	0.2	252 / 716	4.5	21
SK-BR-3	FGFR2	O75874	IDHC_HUMAN	2|1|2|0|2|3	10	1.67	6	0|0|0|0|0|0	0.62	0.98	0.62	0.98	0.62	16.67	0.18	26 / 716	3.4	8
SK-BR-3	FGFR2	P12814	ACTN1_HUMAN	5|5|6|5|7|7	35	5.83	6	0|1|2|1|1|0	0.91	0.99	0.91	0.99	0.91	7	0.03	263 / 716	75.8	866
SK-BR-3	FGFR2	P31939	PUR9_HUMAN	2|3|0|2|2|2	11	1.83	6	0|0|0|0|0|0	0.77	0.98	0.77	0.98	0.77	18.33	0.08	28 / 716	1.5	4
SK-BR-3	FGFR2	P05165	PCCA_HUMAN	35|35|37|31|56|50	244	40.67	6	5|4|9|10|13|13	1	1	1	1	1	4.52	0	280 / 716	175.8	1179
SK-BR-3	FGFR2	P51149	RAB7A_HUMAN	3|2|5|2|6|4	22	3.67	6	0|0|0|0|0|1	0.95	1	0.95	1	0.95	22	0.01	284 / 716	151.8	869
SK-BR-3	FGFR2	P27797	CALR_HUMAN	15|12|12|13|12|14	78	13	6	2|2|4|2|4|4	0.98	1	0.98	1	0.98	4.33	0	296 / 716	315.2	3552
SK-BR-3	FGFR2	P20700	LMNB1_HUMAN	5|3|1|1|8|6	24	4	6	0|1|0|0|1|1	0.6	1	0.6	1	0.6	8	0.2	3 / 716	1.3	2
SK-BR-3	FGFR2	P45974	UBP5_HUMAN	2|2|0|1|2|3	10	1.67	6	0|0|0|0|0|0	0.62	0.98	0.62	0.98	0.62	16.67	0.18	30 / 716	1.3	2
SK-BR-3	FGFR2	Q9Y6C9	MTCH2_HUMAN	3|5|2|3|3|3	19	3.17	6	0|0|0|0|0|0	0.97	1	0.97	1	0.97	31.67	0.01	306 / 716	290.8	3116
SK-BR-3	FGFR2	Q8TDN6	BRX1_HUMAN	3|4|2|3|4|3	19	3.17	6	0|0|0|0|0|0	0.97	1	0.97	1	0.97	31.67	0.01	318 / 716	6.2	79
SK-BR-3	FGFR2	O75533	SF3B1_HUMAN	8|5|2|3|6|5	29	4.83	6	1|1|1|1|0|0	0.75	1	0.75	1	0.75	7.25	0.1	32 / 716	1.3	3
SK-BR-3	FGFR2	P41252	SYIC_HUMAN	6|5|7|4|11|9	42	7	6	0|1|0|0|1|1	0.97	1	0.97	1	0.97	14	0.01	324 / 716	27.7	374
SK-BR-3	FGFR2	P11498	PYC_HUMAN	26|30|29|21|42|45	193	32.17	6	6|3|6|3|8|11	0.99	1	0.99	1	0.99	5.22	0	335 / 716	28.4	1023
SK-BR-3	FGFR2	P22314	UBA1_HUMAN	12|11|11|8|11|10	63	10.5	6	1|2|1|2|2|2	0.99	1	0.99	1	0.99	6.3	0	340 / 716	8.9	87
SK-BR-3	FGFR2	P26440	IVD_HUMAN	5|3|4|3|3|4	22	3.67	6	1|0|0|1|0|0	0.89	0.99	0.89	0.99	0.89	11	0.04	354 / 716	6.4	59
SK-BR-3	FGFR2	O43242	PSMD3_HUMAN	3|2|2|3|2|5	17	2.83	6	0|0|2|0|1|0	0.51	0.94	0.51	0.94	0.51	5.67	0.22	36 / 716	2.6	6
SK-BR-3	FGFR2	O75367	H2AY_HUMAN	13|10|10|7|13|14	67	11.17	6	1|1|2|0|1|1	1	1	1	1	1	11.17	0	44 / 716	3.2	12
SK-BR-3	FGFR2	Q9UKM9	RALY_HUMAN	6|4|4|2|3|3	22	3.67	6	0|0|1|0|2|0	0.69	0.98	0.69	0.98	0.69	7.33	0.12	45 / 716	3.8	19
SK-BR-3	FGFR2	Q9NZM1	MYOF_HUMAN	5|5|1|4|2|3	20	3.33	6	1|1|0|1|0|0	0.62	0.97	0.62	0.97	0.62	6.67	0.17	49 / 716	3.9	34
SK-BR-3	FGFR2	O75083	WDR1_HUMAN	4|3|2|2|3|1	15	2.5	6	0|0|0|0|0|0	0.8	1	0.8	1	0.8	25	0.06	5 / 716	44.8	121
SK-BR-3	FGFR2	Q15029	U5S1_HUMAN	3|2|1|3|1|2	12	2	6	0|0|0|0|0|0	0.63	0.98	0.63	0.98	0.63	20	0.16	5 / 716	1	1
SK-BR-3	FGFR2	P37837	TALDO_HUMAN	9|6|5|5|6|7	38	6.33	6	0|0|1|0|2|4	0.68	0.92	0.68	0.92	0.68	5.43	0.12	51 / 716	2.6	11
SK-BR-3	FGFR2	P61026	RAB10_HUMAN	2|2|0|2|2|3	11	1.83	6	0|0|0|0|0|0	0.77	0.98	0.77	0.98	0.77	18.33	0.08	54 / 716	3.1	12
SK-BR-3	FGFR2	Q6PI78	TMM65_HUMAN	3|4|1|1|2|2	13	2.17	6	0|0|0|0|0|0	0.63	1	0.63	1	0.63	21.67	0.16	57 / 716	3	18
SK-BR-3	FGFR2	Q9NX63	MIC19_HUMAN	5|1|3|2|2|2	15	2.5	6	0|0|0|0|0|0	0.78	1	0.78	1	0.78	25	0.07	6 / 716	2.2	7
SK-BR-3	FGFR2	P11388	TOP2A_HUMAN	27|20|23|23|29|31	153	25.5	6	4|7|4|8|7|6	1	1	1	1	1	4.25	0	60 / 716	3.2	15
SK-BR-3	FGFR2	P50897	PPT1_HUMAN	3|3|3|2|2|4	17	2.83	6	0|0|0|0|0|0	0.96	1	0.96	1	0.96	28.33	0.01	61 / 716	2.5	29
SK-BR-3	FGFR2	P31930	QCR1_HUMAN	9|8|3|4|7|6	37	6.17	6	0|0|0|1|0|2	0.9	1	0.9	1	0.9	12.33	0.03	62 / 716	3.1	24
SK-BR-3	FGFR2	P12270	TPR_HUMAN	3|2|1|2|3|2	13	2.17	6	0|0|0|0|0|0	0.78	0.98	0.78	0.98	0.78	21.67	0.08	62 / 716	1.7	8
SK-BR-3	FGFR2	Q14204	DYHC1_HUMAN	14|11|10|7|11|11	64	10.67	6	1|1|1|1|3|2	0.98	1	0.98	1	0.98	7.11	0.01	66 / 716	6	50
SK-BR-3	FGFR2	Q5M775	CYTSB_HUMAN	15|10|0|0|13|15	53	8.83	6	2|4|1|1|2|3	0.66	1	0.66	1	0.66	4.08	0.13	7 / 716	1.3	2
SK-BR-3	FGFR2	P18206	VINC_HUMAN	11|9|6|9|8|8	51	8.5	6	0|1|0|1|2|0	1	1	1	1	1	12.75	0	71 / 716	4.4	37
SK-BR-3	FGFR2	P50395	GDIB_HUMAN	7|6|3|4|6|6	32	5.33	6	0|0|0|1|1|0	0.96	1	0.96	1	0.96	16	0.01	72 / 716	4.4	35
SK-BR-3	FGFR2	Q32MZ4	LRRF1_HUMAN	3|4|2|0|4|5	18	3	6	1|0|1|1|0|0	0.61	0.97	0.61	0.97	0.61	6	0.18	73 / 716	3.8	13
SK-BR-3	FGFR2	P61019	RAB2A_HUMAN	2|3|3|3|2|3	16	2.67	6	0|0|0|0|0|1	0.94	0.99	0.94	0.99	0.94	16	0.02	77 / 716	7.1	35
SK-BR-3	FGFR2	Q12906	ILF3_HUMAN	15|12|8|12|23|13	83	13.83	6	5|4|1|2|6|5	0.73	1	0.73	1	0.73	3.61	0.11	78 / 716	3.7	14
SK-BR-3	FGFR2	Q9Y265	RUVB1_HUMAN	1|2|3|2|2|2	12	2	6	1|0|0|0|0|0	0.73	0.99	0.73	0.99	0.73	12	0.11	78 / 716	7.4	21
SK-BR-3	FGFR2	P62258	1433E_HUMAN	6|7|5|6|8|9	41	6.83	6	1|2|3|1|2|1	0.71	0.98	0.71	0.98	0.71	4.1	0.11	78 / 716	5.2	25
SK-BR-3	FGFR2	O75223	GGCT_HUMAN	2|2|2|2|2|2	12	2	6	0|0|0|0|0|0	0.9	0.9	0.9	0.9	0.9	20	0.03	8 / 716	3.5	17
SK-BR-3	FGFR2	P51572	BAP31_HUMAN	4|2|2|0|6|1	15	2.5	6	0|0|1|0|0|0	0.62	1	0.62	1	0.62	15	0.17	80 / 716	5.5	23
SK-BR-3	FGFR2	Q08211	DHX9_HUMAN	19|15|14|19|27|27	121	20.17	6	5|6|7|5|8|8	0.6	1	0.6	1	0.6	3.1	0.19	80 / 716	6.7	32
SK-BR-3	FGFR2	Q9Y678	COPG1_HUMAN	3|3|2|0|4|4	16	2.67	6	1|0|0|0|2|1	0.5	0.87	0.5	0.87	0.5	4	0.22	83 / 716	3.9	10
SK-BR-3	FGFR2	O95425	SVIL_HUMAN	2|2|1|2|1|2	10	1.67	6	0|0|0|0|0|1	0.57	0.85	0.57	0.85	0.57	10	0.2	84 / 716	10.6	236
SK-BR-3	FGFR2	P04040	CATA_HUMAN	6|3|2|2|4|4	21	3.5	6	0|0|1|0|0|1	0.78	1	0.78	1	0.78	10.5	0.07	89 / 716	6.1	49
SK-BR-3	FGFR2	P07099	HYEP_HUMAN	6|6|6|5|10|10	43	7.17	6	1|1|1|1|3|1	0.82	1	0.82	1	0.82	5.38	0.05	90 / 716	2.3	15
SK-BR-3	FGFR2	O43390	HNRPR_HUMAN	6|6|6|5|5|9	37	6.17	6	1|1|0|0|2|1	0.93	1	0.93	1	0.93	7.4	0.02	93 / 716	3.5	69
Key
Single-step affinity purification-mass spectrometry (AP-MS) data shown for protein-protein interactants of an fibroblast growth factor receptor 2 (FGFR2) bait peptide in breast adenocarcinoma (SK-BR-3) cells.
Bait: Bait peptide pair used for AP-MS experimentation. Data are shown for wild-type proline rich motif-containing sequences versus scrambled control peptides in which the proline-rich motif was replaced by leucine residues
AP-MS: Affinity purification mass spectrometry
Prey: UniProt accession identifier for putative protein-protein interactant with the bait peptide
PreyGene: Full name of putative protein-protein interactant with the bait peptide
Spec: Spectral counts
SpecSum: Sum of spectral intensities
AvgSpec: Average of the spectral intensities
NumReplicates: Number of replicate purifications for the given bait
ctrlCounts: Spectral counts in the negative controls
AvgP: Main probability score. In this case, AvgP scores of 0.5 or greater were retained for further analysis.
MaxP: Maximal probability score of the interaction over replicates.
TopoAvgP: Topology-aware probability score, incorporating known interaction data.
TopoMaxP: Topology-aware maximal probability score over replicates.
SaintScore: Larger of AvgP and TopoAvgP
FoldChange: Average spectral count in test interaction divided by the average in controls.
BFDR: Bayesian false discovery rate
No. of Expt. (found/total): Number of control CRAPome experiments in which the prey peptide is present. Only those present in less than 358 (50%) of the 716 control experiments were retained for analysis.
Ave SC: Average spectral counts
