## Supplemental Table 15 for "Affinity purification mass spectrometry characterization of the interactome of receptor tyrosine kinase proline rich motifs in cancer"

### Sheet: SAINT analysis_EGFR-U251
Supplementary table 15: Significance Analysis of INTeractome (SAINT) analysis of epidermal growth factor receptor (EGFR) recovered by affinity purification mass spectrometry in glioblastoma (U251) cells
Experiment		AP-MS Data							SaintExpress							CRAPome
Cell line	Bait	Prey	PreyGene	Spec	SpecSum	AvgSpec	NumReplicates	ctrlCounts	AvgP	MaxP	TopoAvgP	TopoMaxP	SaintScore	FoldChange	BFDR	No. of Expt. (found/total)	Ave SC	Max SC
U251	EGFR	P06756	ITAV_HUMAN	8|9|8|6|11|12	54	9	6	2|1|0|0|0|0	1	1	1	1	1	18	0	/ 716	0
U251	EGFR	P15151	PVR_HUMAN	4|4|3|5|6|6	28	4.67	6	0|0|0|0|0|0	1	1	1	1	1	46.67	0	/ 716	0
U251	EGFR	Q53EP0	FND3B_HUMAN	2|3|6|6|3|2	22	3.67	6	0|0|0|0|0|0	0.99	1	0.99	1	0.99	36.67	0	/ 716	0
U251	EGFR	Q8NB49	AT11C_HUMAN	2|5|2|2|6|5	22	3.67	6	0|0|0|0|0|0	0.99	1	0.99	1	0.99	36.67	0	/ 716	0
U251	EGFR	Q99624	S38A3_HUMAN	4|3|3|2|3|3	18	3	6	0|0|0|0|0|0	0.99	1	0.99	1	0.99	30	0	/ 716	0
U251	EGFR	P36021	MOT8_HUMAN	1|2|2|2|2|3	12	2	6	0|0|0|0|0|0	0.82	1	0.82	1	0.82	20	0.04	/ 716	0
U251	EGFR	O43292	GPAA1_HUMAN	0|1|4|4|3|4	16	2.67	6	0|0|0|0|0|0	0.67	1	0.67	1	0.67	26.67	0.1	/ 716	0
U251	EGFR	P04920	B3A2_HUMAN	4|4|0|1|6|6	21	3.5	6	0|0|0|0|0|0	0.67	1	0.67	1	0.67	35	0.09	/ 716	0
U251	EGFR	P48509	CD151_HUMAN	3|3|1|3|4|3	17	2.83	6	1|1|0|1|0|1	0.67	0.93	0.67	0.93	0.67	4.25	0.08	/ 716	0
U251	EGFR	Q9HBL7	PLRKT_HUMAN	1|1|4|6|4|4	20	3.33	6	0|0|0|0|0|0	0.67	1	0.67	1	0.67	33.33	0.1	/ 716	0
U251	EGFR	O60462	NRP2_HUMAN	1|2|0|3|4|5	15	2.5	6	0|0|0|0|0|0	0.66	1	0.66	1	0.66	25	0.11	/ 716	0
U251	EGFR	P16144	ITB4_HUMAN	2|1|1|2|4|5	15	2.5	6	0|0|0|0|0|0	0.66	1	0.66	1	0.66	25	0.12	/ 716	0
U251	EGFR	Q9Y320	TMX2_HUMAN	3|3|3|3|2|4	18	3	6	1|1|2|1|0|0	0.66	0.87	0.66	0.87	0.66	3.6	0.11	/ 716	0
U251	EGFR	O75907	DGAT1_HUMAN	1|2|2|0|2|2	9	1.5	6	0|0|0|0|0|0	0.65	0.97	0.65	0.97	0.65	15	0.13	/ 716	0
U251	EGFR	Q9H330	TM245_HUMAN	2|2|2|3|1|1	11	1.83	6	0|0|0|0|0|0	0.65	1	0.65	1	0.65	18.33	0.12	/ 716	0
U251	EGFR	Q9NW15	ANO10_HUMAN	2|2|2|2|1|1	10	1.67	6	0|0|0|0|0|0	0.65	0.97	0.65	0.97	0.65	16.67	0.13	/ 716	0
U251	EGFR	Q9Y287	ITM2B_HUMAN	1|2|1|2|2|2	10	1.67	6	0|0|0|0|0|0	0.65	0.97	0.65	0.97	0.65	16.67	0.13	/ 716	0
U251	EGFR	Q9H3Z4	DNJC5_HUMAN	3|3|1|2|8|5	22	3.67	6	1|0|3|1|1|0	0.55	1	0.55	1	0.55	3.67	0.17	/ 716	0
U251	EGFR	Q56VL3	OCAD2_HUMAN	8|8|10|11|13|14	64	10.67	6	1|1|2|1|1|2	1	1	1	1	1	8	0	1 / 716	1	1
U251	EGFR	P33897	ABCD1_HUMAN	3|3|3|2|2|4	17	2.83	6	0|0|0|0|0|0	0.99	1	0.99	1	0.99	28.33	0	1 / 716	1	1
U251	EGFR	Q03518	TAP1_HUMAN	4|4|5|6|6|6	31	5.17	6	1|1|1|0|2|2	0.87	0.96	0.87	0.96	0.87	4.43	0.02	1 / 716	1	1
U251	EGFR	P04156	PRIO_HUMAN	5|5|4|5|5|4	28	4.67	6	0|2|1|1|1|2	0.83	0.89	0.83	0.89	0.83	4	0.02	1 / 716	1	1
U251	EGFR	Q13740	CD166_HUMAN	2|2|0|2|7|9	22	3.67	6	0|0|0|0|0|1	0.81	1	0.81	1	0.81	22	0.05	1 / 716	1	1
U251	EGFR	O14786	NRP1_HUMAN	2|2|0|0|4|4	12	2	6	0|0|0|0|0|0	0.66	1	0.66	1	0.66	20	0.12	1 / 716	1	1
U251	EGFR	P00414	COX3_HUMAN	1|0|2|2|2|2	9	1.5	6	0|0|0|0|0|0	0.65	0.97	0.65	0.97	0.65	15	0.13	1 / 716	1	1
U251	EGFR	Q03519	TAP2_HUMAN	0|1|2|2|2|2	9	1.5	6	0|0|0|0|0|0	0.65	0.97	0.65	0.97	0.65	15	0.13	1 / 716	1	1
U251	EGFR	Q7Z2K6	ERMP1_HUMAN	2|2|0|1|2|2	9	1.5	6	1|0|0|0|0|0	0.64	0.96	0.64	0.96	0.64	9	0.14	1 / 716	1	1
U251	EGFR	Q9P0S9	TM14C_HUMAN	1|2|2|3|3|1	12	2	6	1|0|0|0|0|1	0.58	0.95	0.58	0.95	0.58	6	0.16	1 / 716	1	1
U251	EGFR	Q9UHQ9	NB5R1_HUMAN	3|4|4|4|7|5	27	4.5	6	2|2|1|1|1|2	0.55	0.97	0.55	0.97	0.55	3	0.17	1 / 716	2	2
U251	EGFR	Q9Y512	SAM50_HUMAN	3|2|4|6|2|4	21	3.5	6	0|0|0|0|0|0	0.99	1	0.99	1	0.99	35	0	10 / 716	2.9	11
U251	EGFR	P53680	AP2S1_HUMAN	3|3|2|4|8|6	26	4.33	6	1|0|0|1|0|0	0.95	1	0.95	1	0.95	13	0.01	10 / 716	1	1
U251	EGFR	Q96A33	CCD47_HUMAN	12|13|13|14|18|19	89	14.83	6	4|2|2|3|0|2	1	1	1	1	1	6.85	0	100 / 716	3.2	17
U251	EGFR	Q08380	LG3BP_HUMAN	4|4|3|5|9|9	34	5.67	6	1|1|2|1|3|3	0.5	0.99	0.5	0.99	0.5	3.09	0.18	102 / 716	15.2	73
U251	EGFR	Q96S66	CLCC1_HUMAN	3|3|3|5|6|3	23	3.83	6	2|2|1|0|0|0	0.78	0.99	0.78	0.99	0.78	4.6	0.05	103 / 716	2.1	26
U251	EGFR	P35613	BASI_HUMAN	15|16|11|13|14|15	84	14	6	3|4|3|3|3|2	1	1	1	1	1	4.67	0	108 / 716	4.1	30
U251	EGFR	Q9UJZ1	STML2_HUMAN	4|5|9|7|7|7	39	6.5	6	2|1|0|1|1|1	0.95	1	0.95	1	0.95	6.5	0.01	111 / 716	5.3	35
U251	EGFR	O15173	PGRC2_HUMAN	3|3|3|3|4|2	18	3	6	1|1|1|1|1|1	0.55	0.81	0.55	0.81	0.55	3	0.17	112 / 716	3.3	11
U251	EGFR	O94905	ERLN2_HUMAN	2|2|2|2|2|2	12	2	6	1|0|0|0|0|0	0.96	0.96	0.96	0.96	0.96	12	0.01	113 / 716	2.1	23
U251	EGFR	P08240	SRPRA_HUMAN	3|3|4|5|5|3	23	3.83	6	1|1|0|0|0|0	0.97	1	0.97	1	0.97	11.5	0.01	115 / 716	2.2	10
U251	EGFR	P24539	AT5F1_HUMAN	3|3|3|4|10|8	31	5.17	6	1|1|1|1|0|1	0.82	1	0.82	1	0.82	6.2	0.04	115 / 716	2.1	8
U251	EGFR	P62834	RAP1A_HUMAN	2|2|1|2|1|2	10	1.67	6	0|0|0|0|0|1	0.64	0.96	0.64	0.96	0.64	10	0.14	115 / 716	2.2	10
U251	EGFR	P46977	STT3A_HUMAN	6|5|8|3|13|10	45	7.5	6	1|3|4|3|2|2	0.54	1	0.54	1	0.54	3	0.17	119 / 716	2	10
U251	EGFR	Q709C8	VP13C_HUMAN	65|57|30|34|62|61	309	51.5	6	0|1|4|3|2|4	1	1	1	1	1	22.07	0	12 / 716	1	1
U251	EGFR	Q8TCJ2	STT3B_HUMAN	4|5|4|6|6|6	31	5.17	6	2|1|1|2|1|1	0.81	0.94	0.81	0.94	0.81	3.88	0.05	12 / 716	1.3	3
U251	EGFR	O96005	CLPT1_HUMAN	14|13|11|13|14|15	80	13.33	6	5|5|5|5|5|6	0.5	0.87	0.5	0.87	0.5	2.58	0.18	12 / 716	1.1	2
U251	EGFR	Q9P0K7	RAI14_HUMAN	36|29|37|38|8|11	159	26.5	6	2|4|1|1|3|3	0.98	1	0.98	1	0.98	11.36	0	121 / 716	18.6	100
U251	EGFR	P80723	BASP1_HUMAN	5|6|7|8|5|4	35	5.83	6	1|0|0|0|0|3	0.94	0.99	0.94	0.99	0.94	8.75	0.01	121 / 716	5.2	38
U251	EGFR	P55084	ECHB_HUMAN	3|2|5|2|8|6	26	4.33	6	0|0|0|0|0|1	0.99	1	0.99	1	0.99	26	0	123 / 716	4.3	22
U251	EGFR	O75531	BAF_HUMAN	1|2|2|2|1|2	10	1.67	6	0|0|0|0|0|0	0.65	0.97	0.65	0.97	0.65	16.67	0.13	128 / 716	3.6	14
U251	EGFR	Q9Y4L1	HYOU1_HUMAN	5|4|0|0|11|10	30	5	6	0|0|0|0|0|0	0.67	1	0.67	1	0.67	50	0.09	129 / 716	5.2	47
U251	EGFR	P05067	A4_HUMAN	2|4|3|2|10|6	27	4.5	6	0|0|0|0|0|0	0.99	1	0.99	1	0.99	45	0	13 / 716	1.1	2
U251	EGFR	P16070	CD44_HUMAN	21|22|17|16|29|24	129	21.5	6	6|6|6|8|8|6	0.76	1	0.76	1	0.76	3.22	0.06	13 / 716	1.7	5
U251	EGFR	Q9H0U3	MAGT1_HUMAN	6|6|4|5|4|5	30	5	6	2|3|1|2|2|1	0.51	0.79	0.51	0.79	0.51	2.73	0.18	13 / 716	1.2	2
U251	EGFR	Q06787	FMR1_HUMAN	7|11|13|11|14|15	71	11.83	6	3|4|5|5|4|5	0.61	0.99	0.61	0.99	0.61	2.73	0.15	131 / 716	4.2	44
U251	EGFR	Q86UP2	KTN1_HUMAN	41|45|44|48|56|49	283	47.17	6	5|6|4|4|8|8	1	1	1	1	1	8.09	0	132 / 716	6.1	26
U251	EGFR	P36957	ODO2_HUMAN	4|3|4|4|5|5	25	4.17	6	0|0|0|0|0|0	1	1	1	1	1	41.67	0	136 / 716	4.1	19
U251	EGFR	P61158	ARP3_HUMAN	3|2|2|5|3|3	18	3	6	1|0|0|0|0|1	0.9	1	0.9	1	0.9	9	0.02	137 / 716	4.6	35
U251	EGFR	Q96C19	EFHD2_HUMAN	5|5|4|4|5|3	26	4.33	6	0|0|0|1|1|0	0.99	1	0.99	1	0.99	13	0	139 / 716	7.1	47
U251	EGFR	P10619	PPGB_HUMAN	5|3|3|3|5|4	23	3.83	6	0|0|0|0|0|0	1	1	1	1	1	38.33	0	14 / 716	1.4	3
U251	EGFR	P16278	BGAL_HUMAN	13|12|10|11|23|22	91	15.17	6	1|1|0|2|1|0	1	1	1	1	1	18.2	0	14 / 716	2.4	10
U251	EGFR	Q9H9B4	SFXN1_HUMAN	5|5|6|7|9|9	41	6.83	6	0|0|0|0|1|1	1	1	1	1	1	20.5	0	140 / 716	4.4	29
U251	EGFR	P62873	GBB1_HUMAN	4|3|2|1|3|2	15	2.5	6	0|0|0|0|0|0	0.82	1	0.82	1	0.82	25	0.03	140 / 716	3.6	29
U251	EGFR	P57088	TMM33_HUMAN	5|6|6|6|4|5	32	5.33	6	2|2|1|2|1|2	0.7	0.86	0.7	0.86	0.7	3.2	0.07	144 / 716	1.7	6
U251	EGFR	P09471	GNAO_HUMAN	2|2|2|1|2|2	11	1.83	6	0|0|0|0|0|0	0.81	0.97	0.81	0.97	0.81	18.33	0.05	146 / 716	1.7	13
U251	EGFR	P28288	ABCD3_HUMAN	33|28|31|38|29|33	192	32	6	5|4|9|6|4|6	1	1	1	1	1	5.65	0	148 / 716	4.4	13
U251	EGFR	P39656	OST48_HUMAN	20|17|17|18|21|25	118	19.67	6	4|4|4|4|4|3	1	1	1	1	1	5.13	0	148 / 716	3.1	18
U251	EGFR	Q9UM54	MYO6_HUMAN	13|15|12|15|10|14	79	13.17	6	0|0|0|0|0|0	1	1	1	1	1	131.67	0	148 / 716	17.2	215
U251	EGFR	Q14764	MVP_HUMAN	9|9|13|10|9|11	61	10.17	6	2|2|2|1|4|2	0.99	1	0.99	1	0.99	4.69	0	15 / 716	8	38
U251	EGFR	O95470	SGPL1_HUMAN	2|2|1|2|3|4	14	2.33	6	0|0|0|0|0|0	0.82	1	0.82	1	0.82	23.33	0.04	15 / 716	1.2	2
U251	EGFR	Q9Y5S2	MRCKB_HUMAN	13|14|25|20|1|1	74	12.33	6	1|1|1|1|1|1	0.67	1	0.67	1	0.67	12.33	0.08	15 / 716	1.4	3
U251	EGFR	O00159	MYO1C_HUMAN	39|42|42|50|31|34	238	39.67	6	9|7|6|10|9|9	1	1	1	1	1	4.76	0	152 / 716	10.9	183
U251	EGFR	O95573	ACSL3_HUMAN	4|4|3|5|6|7	29	4.83	6	2|3|1|1|1|0	0.71	0.98	0.71	0.98	0.71	3.62	0.07	153 / 716	1.8	16
U251	EGFR	P40939	ECHA_HUMAN	3|7|7|5|14|14	50	8.33	6	0|0|0|0|1|1	0.99	1	0.99	1	0.99	25	0	154 / 716	7.4	39
U251	EGFR	P18206	VINC_HUMAN	6|8|2|3|9|9	37	6.17	6	0|0|0|0|3|2	0.84	0.99	0.84	0.99	0.84	7.4	0.02	156 / 716	4.1	28
U251	EGFR	P31930	QCR1_HUMAN	5|6|9|12|13|14	59	9.83	6	1|0|0|0|0|0	1	1	1	1	1	59	0	157 / 716	4.5	20
U251	EGFR	O43795	MYO1B_HUMAN	8|8|10|10|4|7	47	7.83	6	0|0|0|0|0|0	1	1	1	1	1	78.33	0	159 / 716	12.4	66
U251	EGFR	P04899	GNAI2_HUMAN	6|7|5|7|9|9	43	7.17	6	2|2|1|1|2|2	0.9	0.99	0.9	0.99	0.9	4.3	0.02	159 / 716	2.8	25
U251	EGFR	Q6IAA8	LTOR1_HUMAN	2|2|0|2|3|2	11	1.83	6	0|0|0|0|0|0	0.82	1	0.82	1	0.82	18.33	0.04	16 / 716	1.9	8
U251	EGFR	Q16850	CP51A_HUMAN	1|0|1|2|5|4	13	2.17	6	0|0|0|0|0|0	0.5	1	0.5	1	0.5	21.67	0.18	16 / 716	1.3	2
U251	EGFR	Q9UJS0	CMC2_HUMAN	1|3|5|6|9|9	33	5.5	6	0|0|0|0|0|0	0.83	1	0.83	1	0.83	55	0.02	160 / 716	3.7	19
U251	EGFR	P31040	SDHA_HUMAN	2|3|4|3|12|7	31	5.17	6	1|1|0|0|0|1	0.89	1	0.89	1	0.89	10.33	0.02	163 / 716	5.6	30
U251	EGFR	P08754	GNAI3_HUMAN	3|4|4|2|4|3	20	3.33	6	1|1|0|1|1|1	0.72	0.87	0.72	0.87	0.72	4	0.06	166 / 716	2.8	39
U251	EGFR	P60468	SC61B_HUMAN	5|5|4|6|7|8	35	5.83	6	2|2|2|2|2|2	0.57	0.96	0.57	0.96	0.57	2.92	0.16	166 / 716	1.5	7
U251	EGFR	P09936	UCHL1_HUMAN	7|7|2|3|5|3	27	4.5	6	0|0|1|0|0|0	0.99	1	0.99	1	0.99	27	0	167 / 716	4.6	27
U251	EGFR	Q07065	CKAP4_HUMAN	40|39|45|38|57|50	269	44.83	6	13|14|8|9|18|15	1	1	1	1	1	3.49	0	168 / 716	4.7	25
U251	EGFR	P13667	PDIA4_HUMAN	9|8|0|0|29|24	70	11.67	6	0|0|0|0|0|1	0.67	1	0.67	1	0.67	70	0.08	168 / 716	8.8	42
U251	EGFR	Q9NYL9	TMOD3_HUMAN	1|3|6|6|5|6	27	4.5	6	0|0|0|2|0|1	0.8	0.99	0.8	0.99	0.8	9	0.05	169 / 716	7.9	106
U251	EGFR	O15427	MOT4_HUMAN	6|7|6|5|6|4	34	5.67	6	0|0|0|0|0|0	1	1	1	1	1	56.67	0	17 / 716	1.9	5
U251	EGFR	Q15005	SPCS2_HUMAN	4|4|5|4|9|6	32	5.33	6	0|1|0|2|0|0	0.97	1	0.97	1	0.97	10.67	0	17 / 716	1.5	3
U251	EGFR	Q96JJ7	TMX3_HUMAN	6|8|5|2|7|9	37	6.17	6	1|1|0|0|0|0	0.96	1	0.96	1	0.96	18.5	0.01	17 / 716	11.5	22
U251	EGFR	O75915	PRAF3_HUMAN	1|3|3|1|4|2	14	2.33	6	0|0|0|0|0|1	0.66	1	0.66	1	0.66	14	0.12	17 / 716	2	7
U251	EGFR	Q9P2E9	RRBP1_HUMAN	18|17|23|21|19|17	115	19.17	6	2|3|2|0|1|2	1	1	1	1	1	11.5	0	172 / 716	7	146
U251	EGFR	P53985	MOT1_HUMAN	9|10|6|8|11|8	52	8.67	6	2|1|1|1|1|1	0.99	1	0.99	1	0.99	7.43	0	172 / 716	2.7	9
U251	EGFR	Q9BSJ8	ESYT1_HUMAN	8|6|5|3|6|11	39	6.5	6	0|0|0|0|0|0	1	1	1	1	1	65	0	173 / 716	7.8	56
U251	EGFR	P14314	GLU2B_HUMAN	9|10|0|0|13|16	48	8	6	0|0|0|0|1|0	0.67	1	0.67	1	0.67	48	0.08	174 / 716	5.2	17
U251	EGFR	P53007	TXTP_HUMAN	3|5|7|8|9|8	40	6.67	6	2|2|1|1|0|0	0.91	1	0.91	1	0.91	6.67	0.01	175 / 716	3.2	24
U251	EGFR	Q96AG4	LRC59_HUMAN	5|6|4|3|7|7	32	5.33	6	2|3|0|1|1|3	0.64	0.95	0.64	0.95	0.64	3.2	0.14	175 / 716	3.7	18
U251	EGFR	Q9P035	HACD3_HUMAN	11|8|12|10|9|11	61	10.17	6	4|4|3|3|3|3	0.75	0.98	0.75	0.98	0.75	3.05	0.06	176 / 716	3.5	27
U251	EGFR	P49006	MRP_HUMAN	2|2|3|4|5|2	18	3	6	1|1|1|1|1|1	0.51	0.93	0.51	0.93	0.51	3	0.18	176 / 716	2	14
U251	EGFR	P60174	TPIS_HUMAN	3|4|2|2|8|5	24	4	6	0|0|0|0|4|4	0.5	0.92	0.5	0.92	0.5	3	0.18	177 / 716	7.5	54
U251	EGFR	Q86UE4	LYRIC_HUMAN	20|17|23|25|17|19	121	20.17	6	5|4|7|3|5|2	1	1	1	1	1	4.65	0	179 / 716	5.7	20
U251	EGFR	P63010	AP2B1_HUMAN	14|11|13|12|21|16	87	14.5	6	4|5|5|6|6|3	0.65	1	0.65	1	0.65	3	0.13	183 / 716	4.4	46
U251	EGFR	Q9Y2J2	E41L3_HUMAN	11|8|6|5|10|8	48	8	6	0|0|0|0|0|0	1	1	1	1	1	80	0	184 / 716	19.3	84
U251	EGFR	P48047	ATPO_HUMAN	3|5|4|6|6|5	29	4.83	6	0|0|0|0|1|1	0.99	1	0.99	1	0.99	14.5	0	188 / 716	4.4	26
U251	EGFR	P08195	4F2_HUMAN	10|10|5|5|10|11	51	8.5	6	0|0|0|0|1|0	1	1	1	1	1	51	0	189 / 716	4.5	37
U251	EGFR	P08574	CY1_HUMAN	4|2|4|3|7|9	29	4.83	6	2|1|1|1|1|2	0.59	1	0.59	1	0.59	3.62	0.16	19 / 716	1.9	7
U251	EGFR	P22695	QCR2_HUMAN	13|13|19|14|28|24	111	18.5	6	3|2|2|2|2|3	1	1	1	1	1	7.93	0	190 / 716	3.8	31
U251	EGFR	O43491	E41L2_HUMAN	2|2|0|0|7|3	14	2.33	6	0|0|0|0|0|0	0.66	1	0.66	1	0.66	23.33	0.12	191 / 716	17.9	63
U251	EGFR	P24821	TENA_HUMAN	17|19|26|29|25|24	140	23.33	6	0|0|1|0|0|0	1	1	1	1	1	140	0	2 / 716	13	23
U251	EGFR	P13591	NCAM1_HUMAN	3|3|2|2|4|4	18	3	6	0|0|0|0|0|0	0.99	1	0.99	1	0.99	30	0	2 / 716	1.5	2
U251	EGFR	Q9H3K2	GHITM_HUMAN	3|2|4|5|3|4	21	3.5	6	0|0|0|0|0|0	0.99	1	0.99	1	0.99	35	0	2 / 716	2	2
U251	EGFR	P04216	THY1_HUMAN	4|4|6|4|8|8	34	5.67	6	0|0|2|1|0|1	0.98	1	0.98	1	0.98	8.5	0	2 / 716	2.5	4
U251	EGFR	P21589	5NTD_HUMAN	3|3|3|3|7|6	25	4.17	6	0|0|0|0|1|1	0.96	1	0.96	1	0.96	12.5	0.01	2 / 716	15	28
U251	EGFR	Q5J8M3	EMC4_HUMAN	3|6|2|3|3|5	22	3.67	6	0|0|0|0|1|1	0.94	1	0.94	1	0.94	11	0.01	2 / 716	1.5	2
U251	EGFR	P18084	ITB5_HUMAN	4|4|3|3|7|5	26	4.33	6	2|2|0|0|0|0	0.87	0.99	0.87	0.99	0.87	6.5	0.02	2 / 716	4.5	6
U251	EGFR	Q14108	SCRB2_HUMAN	12|10|14|13|16|15	80	13.33	6	7|8|4|2|3|3	0.72	0.99	0.72	0.99	0.72	2.96	0.07	2 / 716	1	1
U251	EGFR	Q99715	COCA1_HUMAN	2|3|0|0|21|19	45	7.5	6	0|0|0|0|0|0	0.66	1	0.66	1	0.66	75	0.11	2 / 716	2.5	4
U251	EGFR	O15533	TPSN_HUMAN	2|1|2|1|4|6	16	2.67	6	0|0|1|1|0|0	0.6	1	0.6	1	0.6	8	0.15	2 / 716	2	3
U251	EGFR	P50895	BCAM_HUMAN	5|5|3|2|5|7	27	4.5	6	1|2|2|2|1|1	0.58	0.97	0.58	0.97	0.58	3	0.16	2 / 716	8	8
U251	EGFR	Q96AQ6	PBIP1_HUMAN	3|2|1|0|3|5	14	2.33	6	0|2|0|0|1|0	0.56	0.98	0.56	0.98	0.56	4.67	0.16	2 / 716	2	3
U251	EGFR	Q9H4L5	OSBL3_HUMAN	2|1|4|2|2|3	14	2.33	6	0|1|1|1|0|1	0.54	0.93	0.54	0.93	0.54	3.5	0.17	2 / 716	1	1
U251	EGFR	O75431	MTX2_HUMAN	1|1|2|2|2|2	10	1.67	6	0|0|0|0|0|0	0.65	0.97	0.65	0.97	0.65	16.67	0.13	20 / 716	1.8	9
U251	EGFR	P17931	LEG3_HUMAN	2|1|1|2|4|4	14	2.33	6	0|0|0|0|2|1	0.53	0.95	0.53	0.95	0.53	4.67	0.17	20 / 716	2.5	8
U251	EGFR	Q16643	DREB_HUMAN	13|7|11|9|15|12	67	11.17	6	0|0|0|0|0|0	1	1	1	1	1	111.67	0	204 / 716	16.1	403
U251	EGFR	P27797	CALR_HUMAN	14|11|2|1|28|24	80	13.33	6	2|0|0|0|2|3	0.7	1	0.7	1	0.7	11.43	0.07	205 / 716	8	46
U251	EGFR	Q14573	ITPR3_HUMAN	1|2|3|1|2|3	12	2	6	0|0|0|0|0|0	0.66	1	0.66	1	0.66	20	0.12	21 / 716	2.6	14
U251	EGFR	P21796	VDAC1_HUMAN	30|31|37|38|44|42	222	37	6	11|10|9|10|10|11	1	1	1	1	1	3.64	0	213 / 716	2.8	27
U251	EGFR	Q14697	GANAB_HUMAN	21|20|4|2|44|40	131	21.83	6	1|1|0|0|2|4	0.78	1	0.78	1	0.78	16.38	0.05	216 / 716	12.5	100
U251	EGFR	Q9UHB6	LIMA1_HUMAN	3|2|2|1|3|5	16	2.67	6	0|0|0|0|0|0	0.82	1	0.82	1	0.82	26.67	0.03	218 / 716	16.1	117
U251	EGFR	O94826	TOM70_HUMAN	2|4|2|2|10|6	26	4.33	6	0|0|0|0|0|0	0.99	1	0.99	1	0.99	43.33	0	22 / 716	1.5	5
U251	EGFR	Q9NTJ5	SAC1_HUMAN	3|3|3|1|5|6	21	3.5	6	1|1|0|0|0|1	0.77	1	0.77	1	0.77	7	0.05	22 / 716	2.1	5
U251	EGFR	O95831	AIFM1_HUMAN	12|9|14|17|26|26	104	17.33	6	1|5|1|0|3|1	0.99	1	0.99	1	0.99	9.45	0	226 / 716	8.2	116
U251	EGFR	Q9Y277	VDAC3_HUMAN	5|4|7|7|8|11	42	7	6	0|1|0|0|2|1	0.99	1	0.99	1	0.99	10.5	0	226 / 716	3.5	14
U251	EGFR	Q9NVI7	ATD3A_HUMAN	2|3|5|3|7|4	24	4	6	0|0|1|0|0|1	0.94	1	0.94	1	0.94	12	0.01	229 / 716	5.3	76
U251	EGFR	Q9NX40	OCAD1_HUMAN	2|2|6|4|7|8	29	4.83	6	0|0|0|0|0|0	0.99	1	0.99	1	0.99	48.33	0	23 / 716	1	2
U251	EGFR	P11233	RALA_HUMAN	2|3|1|2|4|3	15	2.5	6	0|1|0|0|0|0	0.82	1	0.82	1	0.82	15	0.04	23 / 716	2	8
U251	EGFR	P26038	MOES_HUMAN	12|13|2|3|12|17	59	9.83	6	1|2|0|0|5|4	0.67	1	0.67	1	0.67	4.92	0.08	230 / 716	4.4	51
U251	EGFR	P23526	SAHH_HUMAN	1|2|6|3|3|5	20	3.33	6	0|0|0|0|0|0	0.83	1	0.83	1	0.83	33.33	0.03	232 / 716	9.3	56
U251	EGFR	P47755	CAZA2_HUMAN	3|4|4|3|2|2	18	3	6	0|1|1|0|0|1	0.83	0.97	0.83	0.97	0.83	6	0.03	232 / 716	3.1	34
U251	EGFR	Q15758	AAAT_HUMAN	4|4|1|1|4|3	17	2.83	6	0|0|0|0|0|0	0.67	1	0.67	1	0.67	28.33	0.1	236 / 716	3	14
U251	EGFR	P36542	ATPG_HUMAN	5|5|6|7|6|9	38	6.33	6	2|2|1|1|0|1	0.95	1	0.95	1	0.95	5.43	0.01	237 / 716	3.4	20
U251	EGFR	Q99623	PHB2_HUMAN	12|12|15|16|22|20	97	16.17	6	4|4|1|1|4|4	1	1	1	1	1	5.39	0	243 / 716	9	45
U251	EGFR	P04843	RPN1_HUMAN	31|28|29|31|41|37	197	32.83	6	11|9|10|12|11|9	0.97	1	0.97	1	0.97	3.18	0.01	246 / 716	4.3	37
U251	EGFR	P07237	PDIA1_HUMAN	12|10|4|3|26|25	80	13.33	6	2|4|0|0|3|4	0.68	1	0.68	1	0.68	6.15	0.08	247 / 716	13.1	85
U251	EGFR	P42704	LPPRC_HUMAN	4|4|2|0|28|26	64	10.67	6	0|2|0|0|0|0	0.79	1	0.79	1	0.79	32	0.05	249 / 716	11.3	118
U251	EGFR	O15061	SYNEM_HUMAN	24|21|26|31|43|36	181	30.17	6	4|6|7|4|7|9	1	1	1	1	1	4.89	0	25 / 716	17.1	52
U251	EGFR	Q8N766	EMC1_HUMAN	8|6|7|8|11|8	48	8	6	1|3|1|4|1|1	0.94	1	0.94	1	0.94	4.36	0.01	25 / 716	1.8	9
U251	EGFR	Q92614	MY18A_HUMAN	32|19|91|81|6|5	234	39	6	9|9|14|10|13|13	0.5	1	0.5	1	0.5	3.44	0.19	25 / 716	20.6	115
U251	EGFR	Q01082	SPTB2_HUMAN	62|65|35|32|65|62	321	53.5	6	1|1|0|0|0|1	1	1	1	1	1	107	0	250 / 716	31.3	390
U251	EGFR	Q13425	SNTB2_HUMAN	2|2|2|2|3|3	14	2.33	6	0|0|0|0|0|0	0.98	1	0.98	1	0.98	23.33	0	26 / 716	1.7	5
U251	EGFR	Q6IAN0	DRS7B_HUMAN	2|1|4|3|3|3	16	2.67	6	1|0|0|0|0|0	0.83	1	0.83	1	0.83	16	0.03	26 / 716	1.7	4
U251	EGFR	O43920	NDUS5_HUMAN	2|1|2|2|4|4	15	2.5	6	0|0|0|0|0|0	0.82	1	0.82	1	0.82	25	0.04	26 / 716	1.6	4
U251	EGFR	Q96G23	CERS2_HUMAN	0|0|3|3|3|4	13	2.17	6	0|0|0|0|0|1	0.67	1	0.67	1	0.67	13	0.1	26 / 716	1.3	2
U251	EGFR	Q7KZF4	SND1_HUMAN	55|54|58|58|49|39	313	52.17	6	13|11|11|12|11|13	1	1	1	1	1	4.41	0	265 / 716	8.4	58
U251	EGFR	P35232	PHB_HUMAN	16|11|21|17|19|18	102	17	6	3|4|1|3|3|6	0.99	1	0.99	1	0.99	5.1	0	269 / 716	5.4	33
U251	EGFR	Q9HD20	AT131_HUMAN	6|6|6|9|8|7	42	7	6	2|1|2|0|0|0	1	1	1	1	1	8.4	0	27 / 716	1.6	5
U251	EGFR	P61803	DAD1_HUMAN	4|2|2|1|2|3	14	2.33	6	1|0|1|0|1|0	0.63	0.97	0.63	0.97	0.63	4.67	0.15	27 / 716	1.5	5
U251	EGFR	P50402	EMD_HUMAN	11|10|11|10|10|9	61	10.17	6	2|2|3|2|2|2	0.99	1	0.99	1	0.99	4.69	0	270 / 716	3.8	27
U251	EGFR	P48681	NEST_HUMAN	62|61|61|64|66|66	380	63.33	6	16|18|6|5|17|20	1	1	1	1	1	4.63	0	28 / 716	29.5	207
U251	EGFR	Q12797	ASPH_HUMAN	6|5|6|6|15|13	51	8.5	6	3|1|1|1|1|1	0.94	1	0.94	1	0.94	6.38	0.01	28 / 716	1.5	3
U251	EGFR	Q8TC12	RDH11_HUMAN	3|5|2|4|4|3	21	3.5	6	1|1|1|1|0|1	0.74	0.96	0.74	0.96	0.74	4.2	0.06	28 / 716	1.3	3
U251	EGFR	P30101	PDIA3_HUMAN	16|15|4|3|29|28	95	15.83	6	0|1|0|0|3|6	0.76	1	0.76	1	0.76	9.5	0.06	281 / 716	8.7	87
U251	EGFR	Q9ULV4	COR1C_HUMAN	4|4|1|1|6|5	21	3.5	6	0|0|0|0|0|1	0.67	1	0.67	1	0.67	21	0.09	281 / 716	6.4	66
U251	EGFR	P09493	TPM1_HUMAN	6|6|8|10|0|0	30	5	6	0|0|0|0|0|0	0.67	1	0.67	1	0.67	50	0.09	283 / 716	4	34
U251	EGFR	P20700	LMNB1_HUMAN	3|4|2|3|2|2	16	2.67	6	0|0|0|0|2|3	0.58	0.81	0.58	0.81	0.58	3.2	0.16	284 / 716	10	118
U251	EGFR	Q8NE71	ABCF1_HUMAN	2|3|3|5|0|4	17	2.83	6	0|1|1|1|1|1	0.59	0.96	0.59	0.96	0.59	3.4	0.16	288 / 716	4.2	21
U251	EGFR	Q9NZM1	MYOF_HUMAN	36|28|17|18|29|27	155	25.83	6	5|3|2|1|6|5	1	1	1	1	1	7.05	0	29 / 716	17.6	89
U251	EGFR	Q02978	M2OM_HUMAN	11|9|15|16|15|16	82	13.67	6	2|3|2|1|3|1	1	1	1	1	1	6.83	0	290 / 716	2.7	21
U251	EGFR	P54886	P5CS_HUMAN	5|4|10|10|23|17	69	11.5	6	1|3|1|0|0|0	0.96	1	0.96	1	0.96	13.8	0.01	292 / 716	11.2	57
U251	EGFR	Q9C0E8	LNP_HUMAN	3|3|3|2|2|2	15	2.5	6	0|0|0|0|0|0	0.98	1	0.98	1	0.98	25	0	3 / 716	1	1
U251	EGFR	Q7Z5P9	MUC19_HUMAN	3|3|4|5|3|0	18	3	6	0|0|0|0|0|0	0.83	1	0.83	1	0.83	30	0.03	3 / 716	1	1
U251	EGFR	Q13308	PTK7_HUMAN	2|2|0|0|3|2	9	1.5	6	0|0|0|0|0|0	0.65	1	0.65	1	0.65	15	0.12	3 / 716	1.3	2
U251	EGFR	Q8N4V1	MMGT1_HUMAN	1|1|2|2|2|2	10	1.67	6	0|0|0|1|0|1	0.53	0.79	0.53	0.79	0.53	5	0.17	3 / 716	1	1
U251	EGFR	O75251	NDUS7_HUMAN	1|1|2|2|2|2	10	1.67	6	0|0|0|0|0|0	0.65	0.97	0.65	0.97	0.65	16.67	0.13	30 / 716	1.5	5
U251	EGFR	P04075	ALDOA_HUMAN	10|7|3|4|15|11	50	8.33	6	0|0|1|0|4|7	0.64	0.97	0.64	0.97	0.64	4.17	0.15	301 / 716	11.2	77
U251	EGFR	P16615	AT2A2_HUMAN	17|12|14|15|15|12	85	14.17	6	2|3|2|2|3|2	1	1	1	1	1	6.07	0	302 / 716	4.2	41
U251	EGFR	P11717	MPRI_HUMAN	9|6|5|6|13|13	52	8.67	6	1|0|1|0|0|1	1	1	1	1	1	17.33	0	31 / 716	1.9	7
U251	EGFR	Q9BWM7	SFXN3_HUMAN	4|2|6|4|9|8	33	5.5	6	0|0|0|0|0|0	1	1	1	1	1	55	0	31 / 716	1.7	9
U251	EGFR	Q03135	CAV1_HUMAN	9|8|10|9|10|9	55	9.17	6	2|3|1|1|1|3	0.99	1	0.99	1	0.99	5	0	31 / 716	2.7	14
U251	EGFR	O43169	CYB5B_HUMAN	8|4|6|5|6|7	36	6	6	1|1|1|0|1|0	0.98	1	0.98	1	0.98	9	0	31 / 716	1.5	4
U251	EGFR	Q9C037	TRIM4_HUMAN	6|8|3|5|5|4	31	5.17	6	1|1|1|1|0|1	0.91	1	0.91	1	0.91	6.2	0.01	31 / 716	1.2	4
U251	EGFR	P11279	LAMP1_HUMAN	5|4|1|2|4|4	20	3.33	6	1|2|0|0|1|0	0.73	1	0.73	1	0.73	5	0.06	31 / 716	1.4	4
U251	EGFR	O00469	PLOD2_HUMAN	4|3|0|0|7|7	21	3.5	6	0|0|0|0|0|0	0.67	1	0.67	1	0.67	35	0.1	31 / 716	3.7	11
U251	EGFR	O15269	SPTC1_HUMAN	2|3|2|0|2|1	10	1.67	6	0|0|0|0|0|0	0.65	1	0.65	1	0.65	16.67	0.12	31 / 716	1.3	3
U251	EGFR	P27824	CALX_HUMAN	53|51|46|48|54|63	315	52.5	6	21|22|15|11|21|17	0.99	1	0.99	1	0.99	2.94	0	310 / 716	7.9	76
U251	EGFR	P67936	TPM4_HUMAN	5|6|13|13|0|0	37	6.17	6	0|1|0|0|1|0	0.67	1	0.67	1	0.67	18.5	0.1	311 / 716	4	32
U251	EGFR	P12814	ACTN1_HUMAN	6|5|3|2|7|10	33	5.5	6	0|0|0|0|0|0	0.99	1	0.99	1	0.99	55	0	314 / 716	12.1	400
U251	EGFR	P55072	TERA_HUMAN	3|5|4|3|7|9	31	5.17	6	0|0|0|0|3|6	0.6	0.92	0.6	0.92	0.6	3.44	0.15	314 / 716	23.6	161
U251	EGFR	P52907	CAZA1_HUMAN	7|7|7|7|5|5	38	6.33	6	1|1|2|1|2|4	0.79	0.92	0.79	0.92	0.79	3.45	0.05	318 / 716	4.6	36
U251	EGFR	P22234	PUR6_HUMAN	2|2|0|0|3|2	9	1.5	6	0|0|0|0|0|1	0.65	1	0.65	1	0.65	9	0.14	322 / 716	6.5	52
U251	EGFR	Q13813	SPTN1_HUMAN	73|69|37|39|82|78	378	63	6	0|0|0|0|2|0	1	1	1	1	1	189	0	324 / 716	27.7	374
U251	EGFR	Q13423	NNTM_HUMAN	9|7|16|15|22|18	87	14.5	6	1|0|0|0|0|0	1	1	1	1	1	87	0	33 / 716	3	18
U251	EGFR	P55011	S12A2_HUMAN	5|2|0|0|5|5	17	2.83	6	0|0|0|0|0|0	0.66	1	0.66	1	0.66	28.33	0.11	33 / 716	1.3	3
U251	EGFR	Q9UH65	SWP70_HUMAN	2|2|4|2|0|0	10	1.67	6	1|0|0|0|0|0	0.65	1	0.65	1	0.65	10	0.14	33 / 716	3.2	16
U251	EGFR	P14649	MYL6B_HUMAN	4|3|9|10|0|0	26	4.33	6	0|0|1|0|0|0	0.67	1	0.67	1	0.67	26	0.1	332 / 716	2.2	24
U251	EGFR	O43707	ACTN4_HUMAN	36|41|18|20|55|55	225	37.5	6	1|1|0|0|4|7	1	1	1	1	1	17.31	0	335 / 716	28.4	1023
U251	EGFR	P51970	NDUA8_HUMAN	2|1|4|3|5|4	19	3.17	6	0|0|0|0|0|0	0.83	1	0.83	1	0.83	31.67	0.03	35 / 716	1.7	5
U251	EGFR	Q16795	NDUA9_HUMAN	1|1|5|6|6|5	24	4	6	0|0|0|0|0|0	0.67	1	0.67	1	0.67	40	0.09	35 / 716	2.3	7
U251	EGFR	P06753	TPM3_HUMAN	5|5|6|6|0|0	22	3.67	6	0|1|1|1|0|2	0.65	0.99	0.65	0.99	0.65	4.4	0.14	354 / 716	6.4	59
U251	EGFR	P05556	ITB1_HUMAN	11|11|9|6|12|14	63	10.5	6	4|4|3|2|4|5	0.66	0.99	0.66	0.99	0.66	2.86	0.11	38 / 716	2.5	10
U251	EGFR	Q5VT25	MRCKA_HUMAN	3|3|8|6|0|0	20	3.33	6	0|0|0|0|0|0	0.67	1	0.67	1	0.67	33.33	0.1	39 / 716	2.8	25
U251	EGFR	P33947	ERD22_HUMAN	2|1|4|2|1|2	12	2	6	0|0|1|0|0|0	0.65	1	0.65	1	0.65	12	0.14	39 / 716	1.3	3
U251	EGFR	Q6UVY6	MOXD1_HUMAN	4|9|6|5|5|5	34	5.67	6	0|0|0|0|0|0	1	1	1	1	1	56.67	0	4 / 716	2	4
U251	EGFR	Q15139	KPCD1_HUMAN	3|4|8|7|6|2	30	5	6	0|1|1|0|0|0	0.95	1	0.95	1	0.95	15	0.01	4 / 716	1	1
U251	EGFR	Q96BY6	DOC10_HUMAN	29|30|56|52|4|2	173	28.83	6	8|7|8|6|2|3	0.67	1	0.67	1	0.67	5.09	0.08	4 / 716	6	13
U251	EGFR	O95674	CDS2_HUMAN	1|1|3|3|2|2	12	2	6	1|0|0|0|0|0	0.65	1	0.65	1	0.65	12	0.13	4 / 716	1	1
U251	EGFR	Q15629	TRAM1_HUMAN	3|4|2|3|3|2	17	2.83	6	1|1|2|1|0|0	0.61	0.87	0.61	0.87	0.61	3.4	0.15	4 / 716	1.8	3
U251	EGFR	P11166	GTR1_HUMAN	3|4|4|3|5|7	26	4.33	6	2|3|1|1|1|1	0.51	0.97	0.51	0.97	0.51	2.89	0.18	40 / 716	2.2	22
U251	EGFR	Q969V3	NCLN_HUMAN	8|6|7|6|10|10	47	7.83	6	0|0|0|0|0|0	1	1	1	1	1	78.33	0	41 / 716	1.8	6
U251	EGFR	O75306	NDUS2_HUMAN	1|0|5|5|6|6	23	3.83	6	1|0|0|0|0|0	0.67	1	0.67	1	0.67	23	0.09	43 / 716	2.7	9
U251	EGFR	Q14254	FLOT2_HUMAN	17|21|28|26|33|34	159	26.5	6	5|3|2|3|3|4	1	1	1	1	1	7.95	0	44 / 716	4.8	26
U251	EGFR	Q9Y6M7	S4A7_HUMAN	4|3|2|2|5|4	20	3.33	6	0|0|0|0|0|0	0.99	1	0.99	1	0.99	33.33	0	44 / 716	1.7	6
U251	EGFR	O75955	FLOT1_HUMAN	22|26|27|30|43|36	184	30.67	6	6|6|5|5|3|6	1	1	1	1	1	5.94	0	45 / 716	5.6	34
U251	EGFR	O94915	FRYL_HUMAN	3|3|6|6|4|4	26	4.33	6	0|0|0|0|0|0	1	1	1	1	1	43.33	0	45 / 716	3.4	38
U251	EGFR	Q96KA5	CLP1L_HUMAN	2|3|2|2|3|1	13	2.17	6	0|0|0|0|0|0	0.82	1	0.82	1	0.82	21.67	0.04	45 / 716	1.4	4
U251	EGFR	Q0ZGT2	NEXN_HUMAN	3|2|4|3|4|3	19	3.17	6	1|0|0|1|0|0	0.93	0.99	0.93	0.99	0.93	9.5	0.01	46 / 716	5.1	21
U251	EGFR	Q8TEW0	PARD3_HUMAN	6|7|13|9|7|5	47	7.83	6	3|1|1|4|0|4	0.72	1	0.72	1	0.72	3.62	0.06	46 / 716	1.9	12
U251	EGFR	P43304	GPDM_HUMAN	9|6|9|10|13|12	59	9.83	6	2|0|0|0|0|0	1	1	1	1	1	29.5	0	47 / 716	2.4	17
U251	EGFR	O75165	DJC13_HUMAN	11|15|15|13|12|11	77	12.83	6	3|5|4|3|4|2	0.96	1	0.96	1	0.96	3.67	0.01	47 / 716	3.6	40
U251	EGFR	Q9Y4P3	TBL2_HUMAN	2|2|1|2|2|3	12	2	6	0|0|1|1|0|0	0.69	0.95	0.69	0.95	0.69	6	0.07	47 / 716	1.6	7
U251	EGFR	O60568	PLOD3_HUMAN	10|10|10|13|15|16	74	12.33	6	0|0|0|0|0|0	1	1	1	1	1	123.33	0	48 / 716	3.3	12
U251	EGFR	Q96CW1	AP2M1_HUMAN	16|14|11|14|16|16	87	14.5	6	3|5|5|4|2|4	0.96	1	0.96	1	0.96	3.78	0.01	48 / 716	1.7	6
U251	EGFR	Q96S97	MYADM_HUMAN	2|2|3|2|2|3	14	2.33	6	0|0|0|0|0|0	0.98	1	0.98	1	0.98	23.33	0	5 / 716	2.2	3
U251	EGFR	Q86SQ0	PHLB2_HUMAN	7|6|5|5|7|8	38	6.33	6	2|2|2|1|1|2	0.84	0.98	0.84	0.98	0.84	3.8	0.02	5 / 716	2.8	5
U251	EGFR	P15559	NQO1_HUMAN	3|2|1|1|3|2	12	2	6	0|0|0|0|0|0	0.66	1	0.66	1	0.66	20	0.12	5 / 716	1.4	3
U251	EGFR	P51809	VAMP7_HUMAN	3|6|2|2|5|5	23	3.83	6	1|0|3|2|1|1	0.51	0.94	0.51	0.94	0.51	2.88	0.18	5 / 716	1.6	2
U251	EGFR	Q9Y4I1	MYO5A_HUMAN	20|25|26|33|3|3	110	18.33	6	0|0|0|0|0|0	1	1	1	1	1	183.33	0	52 / 716	12.1	112
U251	EGFR	Q8TCT9	HM13_HUMAN	5|6|8|7|11|10	47	7.83	6	3|2|1|1|2|2	0.87	1	0.87	1	0.87	4.27	0.02	52 / 716	1.3	3
U251	EGFR	P28331	NDUS1_HUMAN	9|8|12|14|12|11	66	11	6	0|1|0|0|1|0	1	1	1	1	1	33	0	54 / 716	2.5	31
U251	EGFR	P54709	AT1B3_HUMAN	8|9|6|6|8|10	47	7.83	6	1|2|0|0|0|0	1	1	1	1	1	15.67	0	55 / 716	2.3	7
U251	EGFR	P04040	CATA_HUMAN	7|6|1|0|11|11	36	6	6	0|0|0|0|0|0	0.67	1	0.67	1	0.67	60	0.09	57 / 716	3	18
U251	EGFR	P10606	COX5B_HUMAN	1|1|4|3|2|3	14	2.33	6	0|0|0|0|0|0	0.66	1	0.66	1	0.66	23.33	0.11	57 / 716	2.6	14
U251	EGFR	P23634	AT2B4_HUMAN	3|4|1|3|5|5	21	3.5	6	0|0|0|0|0|0	0.83	1	0.83	1	0.83	35	0.03	58 / 716	1.4	4
U251	EGFR	Q13724	MOGS_HUMAN	6|2|2|2|3|5	20	3.33	6	0|0|0|0|0|0	0.99	1	0.99	1	0.99	33.33	0	59 / 716	2.6	9
U251	EGFR	Q93050	VPP1_HUMAN	5|1|5|7|9|10	37	6.17	6	0|0|0|0|0|0	0.83	1	0.83	1	0.83	61.67	0.02	6 / 716	1.5	3
U251	EGFR	Q9UHG3	PCYOX_HUMAN	4|5|0|0|6|5	20	3.33	6	1|0|1|0|0|0	0.66	1	0.66	1	0.66	10	0.11	6 / 716	2.3	5
U251	EGFR	P27449	VATL_HUMAN	0|0|2|2|2|3	9	1.5	6	0|1|0|0|0|0	0.65	1	0.65	1	0.65	9	0.14	6 / 716	2.2	3
U251	EGFR	Q7L5N7	PCAT2_HUMAN	4|1|2|2|3|4	16	2.67	6	1|1|0|0|2|1	0.53	0.87	0.53	0.87	0.53	3.2	0.17	6 / 716	1.3	3
U251	EGFR	Q9UBM7	DHCR7_HUMAN	8|4|6|6|5|6	35	5.83	6	0|1|1|0|0|0	1	1	1	1	1	17.5	0	60 / 716	1.4	6
U251	EGFR	Q92747	ARC1A_HUMAN	2|2|2|2|1|1	10	1.67	6	0|0|0|0|0|0	0.65	0.97	0.65	0.97	0.65	16.67	0.13	62 / 716	2.6	14
U251	EGFR	P00403	COX2_HUMAN	2|6|5|4|3|5	25	4.17	6	0|0|0|1|0|2	0.9	0.99	0.9	0.99	0.9	8.33	0.02	63 / 716	2.1	11
U251	EGFR	Q9UGP8	SEC63_HUMAN	7|6|6|3|6|7	35	5.83	6	0|1|1|1|0|0	0.98	1	0.98	1	0.98	11.67	0	64 / 716	2	11
U251	EGFR	O95202	LETM1_HUMAN	0|0|2|2|7|4	15	2.5	6	0|0|0|0|0|0	0.66	1	0.66	1	0.66	25	0.12	64 / 716	3.7	11
U251	EGFR	Q12959	DLG1_HUMAN	3|3|1|1|7|5	20	3.33	6	1|0|0|0|0|0	0.67	1	0.67	1	0.67	20	0.1	68 / 716	5.5	16
U251	EGFR	P04083	ANXA1_HUMAN	9|5|1|1|7|8	31	5.17	6	0|0|0|0|2|3	0.64	0.99	0.64	0.99	0.64	6.2	0.14	68 / 716	5.2	27
U251	EGFR	Q969N2	PIGT_HUMAN	3|3|3|3|4|4	20	3.33	6	0|0|0|0|0|1	1	1	1	1	1	20	0	7 / 716	1.1	2
U251	EGFR	O15400	STX7_HUMAN	3|3|2|3|3|2	16	2.67	6	0|0|0|0|0|0	0.99	1	0.99	1	0.99	26.67	0	7 / 716	2.3	10
U251	EGFR	Q9H4G4	GAPR1_HUMAN	6|6|5|6|7|8	38	6.33	6	1|1|0|0|2|2	0.97	1	0.97	1	0.97	6.33	0	7 / 716	1.3	3
U251	EGFR	Q14165	MLEC_HUMAN	7|7|9|10|10|8	51	8.5	6	3|3|3|2|2|1	0.88	0.99	0.88	0.99	0.88	3.64	0.02	7 / 716	1.9	4
U251	EGFR	Q9BTV4	TMM43_HUMAN	7|6|6|6|5|2	32	5.33	6	2|1|1|1|1|1	0.82	0.99	0.82	0.99	0.82	4.57	0.04	7 / 716	2.7	9
U251	EGFR	P05026	AT1B1_HUMAN	8|7|3|3|5|4	30	5	6	1|1|1|0|1|2	0.81	1	0.81	1	0.81	5	0.05	7 / 716	1.3	2
U251	EGFR	P49821	NDUV1_HUMAN	0|0|4|3|4|3	14	2.33	6	0|0|0|0|0|0	0.67	1	0.67	1	0.67	23.33	0.11	7 / 716	1.7	4
U251	EGFR	P12109	CO6A1_HUMAN	2|2|0|0|8|9	21	3.5	6	0|0|0|0|0|0	0.66	1	0.66	1	0.66	35	0.12	7 / 716	8.6	21
U251	EGFR	O15144	ARPC2_HUMAN	8|6|8|11|10|6	49	8.17	6	0|0|1|0|1|1	1	1	1	1	1	16.33	0	71 / 716	4.4	37
U251	EGFR	Q9Y608	LRRF2_HUMAN	2|2|5|4|0|0	13	2.17	6	0|0|0|0|0|0	0.66	1	0.66	1	0.66	21.67	0.12	72 / 716	2.3	23
U251	EGFR	P15121	ALDR_HUMAN	4|3|2|2|2|2	15	2.5	6	0|1|1|1|0|1	0.62	0.93	0.62	0.93	0.62	3.75	0.15	72 / 716	3.9	20
U251	EGFR	Q8NBJ5	GT251_HUMAN	4|9|4|4|7|5	33	5.5	6	1|1|0|0|0|0	0.99	1	0.99	1	0.99	16.5	0	74 / 716	1.6	5
U251	EGFR	Q7Z434	MAVS_HUMAN	3|3|4|6|5|7	28	4.67	6	0|0|0|0|0|0	1	1	1	1	1	46.67	0	75 / 716	2.4	7
U251	EGFR	O00483	NDUA4_HUMAN	2|3|2|3|5|3	18	3	6	0|0|0|0|0|0	0.99	1	0.99	1	0.99	30	0	75 / 716	1.9	10
U251	EGFR	Q9Y4W6	AFG32_HUMAN	1|2|5|5|5|5	23	3.83	6	0|0|0|0|0|0	0.83	1	0.83	1	0.83	38.33	0.03	75 / 716	2.4	10
U251	EGFR	P29317	EPHA2_HUMAN	18|18|16|17|28|22	119	19.83	6	0|2|2|1|1|1	1	1	1	1	1	17	0	76 / 716	4.4	12
U251	EGFR	A0FGR8	ESYT2_HUMAN	7|10|8|8|6|7	46	7.67	6	1|2|1|1|0|0	1	1	1	1	1	9.2	0	77 / 716	2.5	13
U251	EGFR	O95425	SVIL_HUMAN	6|7|20|14|4|7	58	9.67	6	0|0|0|0|0|0	1	1	1	1	1	96.67	0	77 / 716	4.9	52
U251	EGFR	P35222	CTNB1_HUMAN	16|17|9|11|22|27	102	17	6	2|2|1|1|1|1	1	1	1	1	1	12.75	0	78 / 716	2.6	26
U251	EGFR	Q13492	PICAL_HUMAN	3|3|3|1|6|4	20	3.33	6	0|0|0|1|2|2	0.66	0.99	0.66	0.99	0.66	4	0.12	78 / 716	2.1	31
U251	EGFR	O15145	ARPC3_HUMAN	1|1|2|3|2|3	12	2	6	0|0|0|0|1|1	0.58	0.95	0.58	0.95	0.58	6	0.16	78 / 716	2.7	10
U251	EGFR	O15258	RER1_HUMAN	6|4|7|7|6|6	36	6	6	1|1|2|2|2|3	0.74	0.92	0.74	0.92	0.74	3.27	0.06	8 / 716	1.1	2
U251	EGFR	Q9BZF9	UACA_HUMAN	12|10|19|12|3|1	57	9.5	6	1|1|1|2|1|1	0.74	1	0.74	1	0.74	8.14	0.06	8 / 716	2.8	7
U251	EGFR	Q96PY5	FMNL2_HUMAN	1|1|3|2|3|3	13	2.17	6	0|0|0|0|0|0	0.66	1	0.66	1	0.66	21.67	0.11	8 / 716	3	6
U251	EGFR	Q92643	GPI8_HUMAN	2|2|1|0|2|2	9	1.5	6	0|0|0|0|0|0	0.65	0.97	0.65	0.97	0.65	15	0.13	8 / 716	1	1
U251	EGFR	P67812	SC11A_HUMAN	3|3|2|3|3|3	17	2.83	6	2|1|0|1|1|0	0.63	0.68	0.63	0.68	0.63	3.4	0.15	8 / 716	1.5	3
U251	EGFR	O94973	AP2A2_HUMAN	5|5|4|7|12|10	43	7.17	6	2|1|2|1|0|1	0.91	1	0.91	1	0.91	6.14	0.01	80 / 716	1.5	10
U251	EGFR	O95782	AP2A1_HUMAN	13|12|15|11|19|17	87	14.5	6	5|2|5|4|7|7	0.62	1	0.62	1	0.62	2.9	0.15	80 / 716	1.6	14
U251	EGFR	O75477	ERLN1_HUMAN	5|5|5|5|4|3	27	4.5	6	1|1|0|1|0|0	0.97	0.99	0.97	0.99	0.97	9	0.01	81 / 716	1.7	9
U251	EGFR	Q13045	FLII_HUMAN	3|4|7|5|0|1	20	3.33	6	1|0|1|1|0|0	0.64	1	0.64	1	0.64	6.67	0.15	81 / 716	3.1	27
U251	EGFR	P46939	UTRO_HUMAN	4|5|1|1|8|6	25	4.17	6	1|0|0|0|1|0	0.66	1	0.66	1	0.66	12.5	0.11	83 / 716	25.4	234
U251	EGFR	P09382	LEG1_HUMAN	9|6|2|1|13|8	39	6.5	6	1|0|0|0|2|3	0.7	1	0.7	1	0.7	6.5	0.07	84 / 716	10.6	236
U251	EGFR	Q9Y6C9	MTCH2_HUMAN	8|9|10|13|12|11	63	10.5	6	2|2|2|1|4|0	0.99	1	0.99	1	0.99	5.73	0	85 / 716	3.5	20
U251	EGFR	Q6WCQ1	MPRIP_HUMAN	64|67|63|56|28|30	308	51.33	6	10|9|9|9|8|11	1	1	1	1	1	5.5	0	86 / 716	5.3	35
U251	EGFR	Q53H12	AGK_HUMAN	5|3|5|4|6|4	27	4.5	6	0|0|0|0|0|0	1	1	1	1	1	45	0	88 / 716	1.4	5
U251	EGFR	Q8IY17	PLPL6_HUMAN	4|6|8|10|7|7	42	7	6	0|0|0|0|1|0	1	1	1	1	1	42	0	9 / 716	1	1
U251	EGFR	O14880	MGST3_HUMAN	7|5|6|4|6|6	34	5.67	6	0|0|0|0|1|2	0.99	1	0.99	1	0.99	11.33	0	9 / 716	1.8	4
U251	EGFR	P50416	CPT1A_HUMAN	8|8|5|7|13|14	55	9.17	6	3|4|2|1|1|3	0.78	1	0.78	1	0.78	3.93	0.05	9 / 716	1	1
U251	EGFR	Q969M3	YIPF5_HUMAN	3|2|4|3|4|4	20	3.33	6	1|1|1|1|2|1	0.52	0.72	0.52	0.72	0.52	2.86	0.17	9 / 716	1	1
U251	EGFR	Q15392	DHC24_HUMAN	7|5|5|4|10|9	40	6.67	6	3|2|2|2|3|2	0.51	0.99	0.51	0.99	0.51	2.86	0.18	9 / 716	1.2	2
U251	EGFR	P13073	COX41_HUMAN	7|9|11|10|15|16	68	11.33	6	3|1|1|2|0|0	1	1	1	1	1	9.71	0	90 / 716	2.9	17
U251	EGFR	P21281	VATB2_HUMAN	2|4|3|5|4|4	22	3.67	6	0|0|0|0|1|1	0.95	1	0.95	1	0.95	11	0.01	90 / 716	2.2	9
U251	EGFR	Q9Y5M8	SRPRB_HUMAN	2|4|2|1|4|2	15	2.5	6	0|0|0|0|0|0	0.82	1	0.82	1	0.82	25	0.04	90 / 716	2.2	9
U251	EGFR	O96008	TOM40_HUMAN	5|5|6|6|8|8	38	6.33	6	2|1|1|1|2|1	0.92	0.99	0.92	0.99	0.92	4.75	0.01	91 / 716	3.6	21
U251	EGFR	P35030	TRY3_HUMAN	1|2|2|3|4|3	15	2.5	6	0|0|0|0|0|0	0.82	1	0.82	1	0.82	25	0.03	91 / 716	2.7	38
U251	EGFR	Q02809	PLOD1_HUMAN	4|3|1|2|6|3	19	3.17	6	1|2|0|0|0|0	0.72	0.99	0.72	0.99	0.72	6.33	0.07	92 / 716	3.4	19
U251	EGFR	Q16891	MIC60_HUMAN	25|20|32|33|29|30	169	28.17	6	1|2|0|1|3|2	1	1	1	1	1	18.78	0	93 / 716	3.5	69
U251	EGFR	P30049	ATPD_HUMAN	2|1|4|2|2|3	14	2.33	6	0|0|0|0|0|0	0.82	1	0.82	1	0.82	23.33	0.04	95 / 716	2	7
U251	EGFR	P13674	P4HA1_HUMAN	4|6|1|0|9|8	28	4.67	6	0|0|0|0|0|0	0.67	1	0.67	1	0.67	46.67	0.09	96 / 716	6.7	39
Key
Single-step affinity purification-mass spectrometry (AP-MS) data shown for protein-protein interactants of an epidermal growth factor receptor (EGFR) bait peptide in glioblastom (U251) cells.
Bait: Bait peptide pair used for AP-MS experimentation. Data are shown for wild-type proline rich motif-containing sequences versus scrambled control peptides in which the proline-rich motif was replaced by leucine residues
AP-MS: Affinity purification mass spectrometry
Prey: UniProt accession identifier for putative protein-protein interactant with the bait peptide
PreyGene: Full name of putative protein-protein interactant with the bait peptide
Spec: Spectral counts
SpecSum: Sum of spectral intensities
AvgSpec: Average of the spectral intensities
NumReplicates: Number of replicate purifications for the given bait
ctrlCounts: Spectral counts in the negative controls
AvgP: Main probability score. In this case, AvgP scores of 0.5 or greater were retained for further analysis.
MaxP: Maximal probability score of the interaction over replicates.
TopoAvgP: Topology-aware probability score, incorporating known interaction data.
TopoMaxP: Topology-aware maximal probability score over replicates.
SaintScore: Larger of AvgP and TopoAvgP
FoldChange: Average spectral count in test interaction divided by the average in controls.
BFDR: Bayesian false discovery rate
No. of Expt. (found/total): Number of control CRAPome experiments in which the prey peptide is present. Only those present in less than 358 (50%) of the 716 control experiments were retained for analysis.
Ave SC: Average spectral counts
