## Supplemental Table 16 for "Affinity purification mass spectrometry characterization of the interactome of receptor tyrosine kinase proline rich motifs in cancer"

### Sheet: SAINT analysis_FGFR2-U251
Supplementary table 16: Significance Analysis of INTeractome (SAINT) analysis of fibroblast growth factor receptor 2 (FGFR2) recovered by affinity purification mass spectrometry in glioblastoma (U251) cells
Experiment		AP-MS Data							SaintExpress							CRAPome
Cell line	Bait	Prey	PreyGene	Spec	SpecSum	AvgSpec	NumReplicates	ctrlCounts	AvgP	MaxP	TopoAvgP	TopoMaxP	SaintScore	FoldChange	BFDR	No. of Expt. (found/total)	Ave SC	Max SC
U251	FGFR2	O43707	ACTN4_HUMAN	29|27|22|23|22|23	146	24.33	6	8|7|2|7|4|5	1	1	1	1	1	4.42	0	335 / 716	28.4	1023
U251	FGFR2	P14923	PLAK_HUMAN	6|5|5|6|3|8	33	5.5	6	0|1|0|0|0|0	1	1	1	1	1	33	0	244 / 716	5.4	44
U251	FGFR2	P15924	DESP_HUMAN	6|10|9|12|8|6	51	8.5	6	1|0|0|0|0|0	1	1	1	1	1	51	0	328 / 716	14	201
U251	FGFR2	Q02413	DSG1_HUMAN	5|6|3|4|7|6	31	5.17	6	0|0|0|0|0|0	1	1	1	1	1	51.67	0	116 / 716	8.6	52
U251	FGFR2	P00505	AATM_HUMAN	5|4|3|5|5|3	25	4.17	6	0|0|0|0|0|0	0.99	1	0.99	1	0.99	41.67	0	78 / 716	7.4	21
U251	FGFR2	Q96RQ3	MCCA_HUMAN	14|15|6|7|6|6	54	9	6	0|1|1|2|1|0	0.98	1	0.98	1	0.98	10.8	0	280 / 716	175.8	1179
U251	FGFR2	P12814	ACTN1_HUMAN	3|2|3|3|2|4	17	2.83	6	0|0|0|0|0|0	0.96	1	0.96	1	0.96	28.33	0.01	314 / 716	12.1	400
U251	FGFR2	P40926	MDHM_HUMAN	4|2|4|3|2|3	18	3	6	0|0|0|0|0|0	0.96	1	0.96	1	0.96	30	0.01	198 / 716	9.9	66
U251	FGFR2	Q14697	GANAB_HUMAN	7|11|9|9|9|5	50	8.33	6	3|0|0|0|1|3	0.87	0.99	0.87	0.99	0.87	7.14	0.01	216 / 716	12.5	100
U251	FGFR2	P18206	VINC_HUMAN	8|6|2|2|0|2	20	3.33	6	0|0|0|0|0|0	0.79	1	0.79	1	0.79	33.33	0.02	156 / 716	4.1	28
U251	FGFR2	P55072	TERA_HUMAN	2|2|2|4|3|4	17	2.83	6	1|0|0|1|0|0	0.71	0.96	0.71	0.96	0.71	8.5	0.06	314 / 716	23.6	161
U251	FGFR2	Q16643	DREB_HUMAN	9|9|10|9|2|1	40	6.67	6	2|0|0|3|2|1	0.67	1	0.67	1	0.67	5	0.07	204 / 716	16.1	403
U251	FGFR2	P14314	GLU2B_HUMAN	4|5|1|4|1|3	18	3	6	0|0|0|0|0|0	0.66	1	0.66	1	0.66	30	0.09	174 / 716	5.2	17
U251	FGFR2	P21796	VDAC1_HUMAN	6|5|3|5|6|4	29	4.83	6	3|2|0|0|0|0	0.65	0.82	0.65	0.82	0.65	5.8	0.11	213 / 716	2.8	27
U251	FGFR2	Q13813	SPTN1_HUMAN	3|4|2|3|0|0	12	2	6	0|0|0|0|0|0	0.65	1	0.65	1	0.65	20	0.14	324 / 716	27.7	374
U251	FGFR2	Q9P0K7	RAI14_HUMAN	4|6|4|6|1|0	21	3.5	6	1|0|0|1|0|0	0.65	1	0.65	1	0.65	10.5	0.12	121 / 716	18.6	100
U251	FGFR2	Q8WWM7	ATX2L_HUMAN	0|1|3|3|2|3	12	2	6	0|0|0|0|0|1	0.64	0.99	0.64	0.99	0.64	12	0.15	305 / 716	17.3	103
U251	FGFR2	Q06787	FMR1_HUMAN	0|1|7|5|5|3	21	3.5	6	1|0|0|1|0|0	0.63	1	0.63	1	0.63	10.5	0.16	131 / 716	4.2	44
U251	FGFR2	P04216	THY1_HUMAN	2|3|2|1|1|2	11	1.83	6	0|0|0|0|0|0	0.62	0.98	0.62	0.98	0.62	18.33	0.17	2 / 716	2.5	4
U251	FGFR2	P09936	UCHL1_HUMAN	2|2|2|2|1|1	10	1.67	6	0|0|0|0|0|0	0.61	0.91	0.61	0.91	0.61	16.67	0.18	167 / 716	4.6	27
U251	FGFR2	Q08188	TGM3_HUMAN	2|1|2|0|3|2	10	1.67	6	0|1|0|0|0|0	0.6	0.99	0.6	0.99	0.6	10	0.19	47 / 716	4.8	25
U251	FGFR2	O60568	PLOD3_HUMAN	7|7|9|8|5|4	40	6.67	6	2|3|0|2|2|3	0.55	0.95	0.55	0.95	0.55	3.33	0.21	48 / 716	3.3	12
U251	FGFR2	P27797	CALR_HUMAN	6|7|4|9|4|3	33	5.5	6	2|2|1|1|1|2	0.51	0.99	0.51	0.99	0.51	3.67	0.23	205 / 716	8	46
Key
Single-step affinity purification-mass spectrometry (AP-MS) data shown for protein-protein interactants of an epidermal growth factor receptor (EGFR) bait peptide in glioblastom (U251) cells.
Bait: Bait peptide pair used for AP-MS experimentation. Data are shown for wild-type proline rich motif-containing sequences versus scrambled control peptides in which the proline-rich motif was replaced by leucine residues
AP-MS: Affinity purification mass spectrometry
Prey: UniProt accession identifier for putative protein-protein interactant with the bait peptide
PreyGene: Full name of putative protein-protein interactant with the bait peptide
Spec: Spectral counts
SpecSum: Sum of spectral intensities
AvgSpec: Average of the spectral intensities
NumReplicates: Number of replicate purifications for the given bait
ctrlCounts: Spectral counts in the negative controls
AvgP: Main probability score. In this case, AvgP scores of 0.5 or greater were retained for further analysis.
MaxP: Maximal probability score of the interaction over replicates.
TopoAvgP: Topology-aware probability score, incorporating known interaction data.
TopoMaxP: Topology-aware maximal probability score over replicates.
SaintScore: Larger of AvgP and TopoAvgP
FoldChange: Average spectral count in test interaction divided by the average in controls.
BFDR: Bayesian false discovery rate
No. of Expt. (found/total): Number of control CRAPome experiments in which the prey peptide is present. Only those present in less than 358 (50%) of the 716 control experiments were retained for analysis.
Ave SC: Average spectral counts
