## Supplemental Table 18 for "Affinity purification mass spectrometry characterization of the interactome of receptor tyrosine kinase proline rich motifs in cancer"

### Sheet: All domain list
Supplementary Table 18: pfam domains and their respective clans for each protein identified by affinity purification mass-spectrometry
Protein ID	Domain 1			Domain 2			Domain 3			Domain 4			Domain 5			Domain 6			Domain 7			Domain 8			Domain 9
	Name	Clan	Clan name	Name	Clan	Clan name	Name	Clan	Clan name	Name	Clan	Clan name	Name	Clan	Clan name	Name	Clan	Clan name	Name	Clan	Clan name	Name	Clan	Clan name	Name	Clan	Clan name
A0FGR8	PF00168	CL0154	C2 superfamily	PF17047	CL0648	Aha1/BPI domain-like superfamily
O00159	PF00063	CL0023	P-loop containing nucleoside triphosphate hydrolase superfamily	PF00612	CL0220	EF-hand like superfamily	PF06017	CL0266	PH domain-like superfamily
O00469	PF03171	CL0029	Cupin fold
O00483	PF06522	No clan
O14786	PF00431	CL0164	CUB clan	PF00629	CL0004	Concanavalin-like lectin/glucanase superfamily	PF00754	CL0202	Galactose-binding domain-like superfamily	PF11980	No clan
O14880	PF01124	No clan
O15020	PF00307	CL0188	Calponin homology domain	PF00435	No clan		PF15410	CL0266	PH domain-like superfamily
O15061	PF00038	No clan
O15068	PF00169	CL0266	PH domain-like superfamily	PF00435	No clan		PF00621	No clan		PF07653	CL0010	Src homology-3 domain	PF13716	CL0512	CRAL-TRIO domain superfamily
O15143	PF00400	CL0186	Beta propeller clan
O15144	PF04045	No clan
O15145	PF04062	No clan
O15173	PF00173	No clan
O15258	PF03248	No clan
O15269	PF00155	CL0061	PLP dependent aminotransferase superfamily
O15400	PF05739	No clan		PF14523	CL0445	SNARE-fusion membrane complex superfamily
O15427	PF07690	CL0015	Major Facilitator Superfamily
O15484	PF00168	CL0154	C2 superfamily	PF00648	CL0125	Peptidase clan CA	PF01067	CL0202	Galactose-binding domain-like superfamily
O15533	PF07654	CL0011	Ig
O43169	PF00173	No clan
O43242	PF01399	CL0123	Helix-turn-helix clan	PF08375	No clan
O43292	PF04114	No clan
O43390	PF00076	CL0221	RRM-like clan	PF18360	No clan
O43491	PF04382	No clan		PF05902	No clan		PF08736	No clan		PF09379	CL0072	Ubiquitin superfamily	PF09380	CL0266	PH domain-like superfamily	PF00373	CL0632	FERM middle domain superfamily
O43707	PF00307	CL0188	Calponin homology domain	PF00435	No clan		PF08726	CL0220	EF-hand like superfamily
O43795	PF00063	CL0023	P-loop containing nucleoside triphosphate hydrolase superfamily	PF00612	CL0220	EF-hand like superfamily	PF06017	CL0266	PH domain-like superfamily
O43920	PF10200	CL0351	Coiled-coil helix coiled-coil helix superfamily
O60218	PF00248	No clan
O60264	PF00176	CL0023	P-loop containing nucleoside triphosphate hydrolase superfamily	PF00271	CL0023	P-loop containing nucleoside triphosphate hydrolase superfamily	PF09110	No clan		PF09111	CL0123	Helix-turn-helix clan
O60437	PF17902	CL0010	Src homology-3 domain
O60462	PF00431	CL0164	CUB clan	PF00629	CL0004	Concanavalin-like lectin/glucanase superfamily	PF00754	CL0202	Galactose-binding domain-like superfamily	PF11980	No clan
O60568	PF03171	CL0029	Cupin fold
O75083	PF00400	CL0186	Beta propeller clan
O75165	PF00226	CL0392	Chaperone J-domain superfamily	PF14237	CL0673	GYF domain	PF19432	No clan
O75223	PF13772	CL0278	AIG2/ChaC-like superfamily
O75251	PF01058	No clan
O75306	PF00346	No clan
O75367	PF00125	CL0012	Histone	PF01661	CL0223	MACRO domain superfamily	PF16211	No clan
O75390	PF00285	No clan
O75431	PF10568	CL0172	Thioredoxin-like	PF17171	CL0497	Glutathione S-transferase, C-terminal domain
O75477	PF01145	CL0433	SPFH superfamily
O75531	PF02961	No clan
O75533	PF08920	CL0462	Transcription elongation factor C-terminal nonapeptide repeat
O75592	PF00415	CL0186	Beta propeller clan	PF03256	CL0202	Galactose-binding domain-like superfamily	PF08005	No clan		PF08239	CL0010	Src homology-3 domain	PF13540	CL0186	Beta propeller clan	PF13639	CL0229	Ring-finger/U-box superfamily
O75874	PF00180	CL0270	Isocitrate/Isopropylmalate dehydrogenase-like superfamily
O75907	PF03062	CL0517	Membrane-bound O-acyltransferase,MBOAT,superfamily
O75915	PF03208	No clan
O75955	PF01145	CL0433	SPFH superfamily
O75970	PF00595	CL0466	PDZ domain-like peptide-binding superfamily	PF09045	CL0614	L27 domain superfamily	PF16667	No clan
O76021	PF00687	No clan
O94826	PF00515	CL0020	Tetratrico peptide repeat superfamily	PF13181	CL0020	Tetratrico peptide repeat superfamily
O94832	PF00063	CL0023	P-loop containing nucleoside triphosphate hydrolase superfamily	PF00612	CL0220	EF-hand like superfamily	PF06017	CL0266	PH domain-like superfamily
O94905	PF01145	CL0433	SPFH superfamily
O94915	PF14222	No clan		PF14225	No clan		PF14228	No clan		PF19421	No clan
O94973	PF01602	CL0020	Tetratrico peptide repeat superfamily	PF02296	CL0545	Clathrin (AP) and COPI appendage platform subdomain	PF02883	CL0159	Ig-like fold superfamily (E-set)
O95202	PF07766	CL0306	LEM/SAP HeH motif
O95292	PF00635	CL0556	PapD-like superfamily,immunoglobulin-like beta sandwich
O95425	PF00626	CL0092	Actin depolymerizing Factor	PF02209	No clan
O95470	PF00282	CL0061	PLP dependent aminotransferase superfamily
O95573	PF00501	CL0378	ANL superfamily
O95674	PF01148	CL0234	CTP transferase-like superfamily
O95782	PF01602	CL0020	Tetratrico peptide repeat superfamily	PF02296	CL0545	Clathrin (AP) and COPI appendage platform subdomain	PF02883	CL0159	Ig-like fold superfamily (E-set)
O95831	PF07992	CL0063	FAD/NAD(P)-binding Rossmann fold Superfamily	PF14721	CL0608	FAD/NAD-linked reductase C-terminal domain superfamily	PF14962	No clan
O96005	PF05602	No clan
O96008	PF01459	CL0193	Outer membrane beta-barrel protein superfamily
P00338	PF00056	CL0063	FAD/NAD(P)-binding Rossmann fold Superfamily	PF02866	CL0341	LDH C-terminal domain-like superfamily
P00352	PF00171	CL0099	ALDH-like superfamily
P00387	PF00175	CL0091	Ferredoxin / Ferric reductase-like NAD binding	PF00970	CL0076	Riboflavin synthase/Ferredoxin reductase FAD binding domain
P00403	PF00116	CL0026	Multicopper oxidase-like domain	PF02790	No clan
P00414	PF00510	No clan
P00441	PF00080	No clan
P00491	PF01048	CL0408	Purine and uridine phosphorylase superfamily
P00505	PF00155	CL0061	PLP dependent aminotransferase superfamily
P00558	PF00162	No clan
P00966	PF00764	CL0039	HUP - HIGH-signature proteins, UspA, and PP-ATPase
P04040	PF00199	No clan		PF06628	No clan
P04075	PF00274	CL0035	Peptidase clan MH/MC/MF
P04083	PF00191	No clan
P04156	PF00377	No clan		PF11587	No clan
P04216	PF00047	CL0011	Ig
P04843	PF04597	No clan
P04844	PF05817	No clan
P04899	PF00503	CL0023	P-loop containing nucleoside triphosphate hydrolase superfamily
P04920	PF00955	CL0062	APC superfamily	PF07565	CL0340	Phosphotransferase/anion transport protein superfamily
P05026	PF00287	CL0159	Ig-like fold superfamily (E-set)
P05067	PF00014	No clan		PF02177	No clan		PF03494	No clan		PF10515	No clan		PF12924	No clan		PF12925	No clan
P05109	PF01023	CL0220	EF-hand like superfamily
P05165	PF00289	CL0483	Probable substrate-binding preceding ATP-grasp domain	PF00364	CL0105	Barrel sandwich hybrid superfamily	PF02785	CL0105	Barrel sandwich hybrid superfamily	PF02786	CL0179	ATP-grasp superfamily	PF18140	No clan
P05166	PF01039	CL0127	ClpP/Crotonase superfamily
P05198	PF00575	CL0021	OB fold	PF07541	No clan
P05556	PF00362	CL0128	von Willebrand factor type A	PF07965	No clan		PF07974	CL0001	EGF superfamily	PF08725	No clan		PF17205	CL0630	Plexin fold superfamily	PF18372	CL0001	EGF superfamily
P06702	PF01023	CL0220	EF-hand like superfamily
P06744	PF00342	CL0067	SIS domain fold
P06753	PF00261	CL0452	Tropomyosin-like superfamily
P06756	PF00357	No clan		PF01839	CL0186	Beta propeller clan	PF08441	CL0159	Ig-like fold superfamily (E-set)
P07099	PF00561	CL0028	Alpha/Beta hydrolase fold
P07195	PF00056	CL0063	FAD/NAD(P)-binding Rossmann fold Superfamily	PF02866	CL0341	LDH C-terminal domain-like superfamily
P07237	PF00085	CL0172	Thioredoxin-like	PF13848	CL0172	Thioredoxin-like
P07305	PF00538	CL0123	Helix-turn-helix clan
P08133	PF00191	No clan
P08195	PF00128	CL0058	Tim barrel glycosyl hydrolase superfamily	PF16028	No clan
P08240	PF00448	CL0023	P-loop containing nucleoside triphosphate hydrolase superfamily	PF02881	No clan		PF04086	CL0431	Profilin-like superfamily
P08574	PF02167	CL0318	Cytochrome c superfamily
P08754	PF00503	CL0023	P-loop containing nucleoside triphosphate hydrolase superfamily
P09382	PF00337	CL0004	Concanavalin-like lectin/glucanase superfamily
P09455	PF00061	CL0116	Calycin superfamily
P09471	PF00503	CL0023	P-loop containing nucleoside triphosphate hydrolase superfamily
P09493	PF00261	CL0452	Tropomyosin-like superfamily
P09936	PF01088	CL0125	Peptidase clan CA
P10606	PF01215	CL0045	Rubredoxin-like
P10619	PF00450	CL0028	Alpha/Beta hydrolase fold
P11166	PF00083	CL0015	Major Facilitator Superfamily
P11171	PF00373	CL0632	FERM middle domain superfamily	PF04382	No clan		PF05902	No clan		PF08736	No clan		PF09379	CL0072	Ubiquitin superfamily	PF09380	CL0266	PH domain-like superfamily
P11233	PF00071	CL0023	P-loop containing nucleoside triphosphate hydrolase superfamily
P11279	PF01299	CL0721	LAMP superfamily
P11388	PF00204	CL0329	Ribosomal protein S5 domain 2-like superfamily	PF00521	No clan		PF01751	CL0413	Toprim domain	PF02518	CL0025	His Kinase A (phospho-acceptor) domain	PF08070	No clan		PF16898	No clan
P11498	PF00289	CL0483	Probable substrate-binding preceding ATP-grasp domain	PF00364	CL0105	Barrel sandwich hybrid superfamily	PF00682	CL0036	Common phosphate binding-site TIM barrel superfamily	PF02436	CL0597	Post-HMGL domain-like superfamily	PF02785	CL0105	Barrel sandwich hybrid superfamily	PF02786	CL0179	ATP-grasp superfamily
P11717	PF00040	CL0602	Kringle/FnII superfamily	PF00878	CL0226	Mannose 6-phosphate receptor
P12109	PF00092	CL0128	von Willebrand factor type A	PF01391	No clan
P12270	PF07926	No clan
P12277	PF00217	CL0286	Gamma-glutamylcysteine synthetase/glutamine synthetase clan	PF02807	No clan
P12429	PF00191	No clan
P12814	PF00307	CL0188	Calponin homology domain	PF00435	No clan		PF08726	CL0220	EF-hand like superfamily	PF13833	CL0220	EF-hand like superfamily
P13073	PF02936	No clan
P13591	PF00041	CL0159	Ig-like fold superfamily (E-set)	PF07679	CL0011	Ig	PF13927	CL0011	Ig
P13667	PF00085	CL0172	Thioredoxin-like	PF13848	CL0172	Thioredoxin-like
P13674	PF08336	No clan		PF13640	CL0029	Cupin fold
P14314	PF12999	No clan		PF13015	CL0226	Mannose 6-phosphate receptor	PF13202	CL0220	EF-hand like superfamily
P14550	PF00248	No clan
P14649	PF00036	CL0220
P14868	PF00152	CL0040	Class II aminoacyl-tRNA and Biotin synthetases	PF01336	CL0021	OB fold
P14923	PF00514	CL0020	Tetratrico peptide repeat superfamily
P15121	PF00248	No clan
P15151	PF07686	CL0011	Ig	PF08205	CL0011	Ig
P15531	PF00334	No clan
P15559	PF02525	CL0042	Flavoprotein
P15924	PF00681	No clan		PF17902	CL0010	Src homology-3 domain	PF18373	No clan	Beta propeller clan
P16070	PF00193	CL0056	C-type lectin-like superfamily
P16144	PF00041	CL0159	Ig-like fold superfamily (E-set)	PF00362	CL0128	von Willebrand factor type A	PF03160	CL0159	Ig-like fold superfamily (E-set)	PF07965	No clan		PF07974	CL0001	EGF superfamily	PF17205	CL0630	Plexin fold superfamily	PF18372	CL0001	EGF superfamily
P16152	PF00106	CL0063	FAD/NAD(P)-binding Rossmann fold Superfamily
P16278	PF01301	CL0058	Tim barrel glycosyl hydrolase superfamily	PF13364	CL0202	Galactose-binding domain-like superfamily
P16435	PF00175	CL0091	Ferredoxin / Ferric reductase-like NAD binding	PF00258	CL0042	Flavoprotein	PF00667	CL0076	Riboflavin synthase/Ferredoxin reductase FAD binding domain
P16615	PF00122	No clan		PF00689	No clan		PF00690	No clan		PF08282	CL0137	HAD superfamily	PF13246	CL0137	HAD superfamily
P17655	PF00648	CL0125	Peptidase clan CA	PF01067	CL0202	Galactose-binding domain-like superfamily	PF13833	CL0220	EF-hand like superfamily
P17931	PF00337	CL0004	Concanavalin-like lectin/glucanase superfamily
P18084	PF00362	CL0128	von Willebrand factor type A	PF07965	No clan		PF08725	No clan		PF17205	CL0630	Plexin fold superfamily	PF18372	CL0001	EGF superfamily
P18124	PF00327	No clan		PF08079	No clan
P18206	PF01044	CL0705	VBS-like four-helical bundle superfamily
P20339	PF00071	CL0023	P-loop containing nucleoside triphosphate hydrolase superfamily
P20700	PF00038	No clan		PF00932	CL0159	Ig-like fold superfamily (E-set)
P21266	PF00043	CL0497	Glutathione S-transferase, C-terminal domain	PF02798	CL0172	Thioredoxin-like
P21281	PF00006	CL0023	P-loop containing nucleoside triphosphate hydrolase superfamily	PF02874	CL0275	HAS-barrel superfamily
P21333	PF00307	CL0188	Calponin homology domain	PF00630	CL0159	Ig-like fold superfamily (E-set)
P21589	PF00149	CL0163	Calcineurin-like phosphoesterase superfamily	PF02872	No clan
P21796	PF01459	CL0193	Outer membrane beta-barrel protein superfamily
P22234	PF00731	CL0224	Dehydroquinate synthase-like superfamily	PF01259	No clan
P22314	PF00899	CL0063	FAD/NAD(P)-binding Rossmann fold Superfamily	PF09358	No clan		PF10585	No clan		PF16190	No clan		PF16191	No clan
P22695	PF00675	CL0094	LuxS/MPP-like metallohydrolase	PF05193	CL0094	LuxS/MPP-like metallohydrolase
P23141	PF00135	CL0028	Alpha/Beta hydrolase fold
P23229	PF00357	No clan		PF01839	CL0186	Beta propeller clan	PF08441	CL0159	Ig-like fold superfamily (E-set)
P23284	PF00160	CL0475	Cyclophilin-like superfamily
P23381	PF00458	CL0600	S15/NS1 RNA-binding domain superfamily	PF00579	CL0039	HUP - HIGH-signature proteins, UspA, and PP-ATPase
P23471	PF00041	CL0159	Ig-like fold superfamily (E-set)	PF00102	CL0031	Phosphatase superfamily	PF00194	No clan
P23526	PF00670	CL0063	FAD/NAD(P)-binding Rossmann fold Superfamily	PF05221	CL0325	Formate/glycerate dehydrogenase catalytic domain-like superfamily
P23634	PF00122	No clan		PF00689	No clan		PF00690	No clan		PF00702	CL0137	HAD superfamily	PF12424	No clan		PF13246	CL0137	HAD superfamily
P24539	PF05405	CL0255	ATP synthase F0 subunit
P24821	PF00041	CL0159	Ig-like fold superfamily (E-set)	PF00147	CL0422	Fibrinogen C-terminal domain-like	PF07974	CL0001	EGF superfamily	PF18720	CL0001
P26038	PF00373	CL0632	FERM middle domain superfamily	PF00769	CL0719	Moesin tail domain superfamily	PF09379	CL0072	Ubiquitin superfamily	PF09380	CL0266	PH domain-like superfamily
P26440	PF00441	CL0087	Acyl-CoA dehydrogenase, C-terminal domain-like	PF02770	No clan		PF02771	CL0544	Acyl-coenzyme A oxidase/dehydrogenase N-terminal
P26639	PF00587	CL0040	Class II aminoacyl-tRNA and Biotin synthetases	PF02824	CL0072	Ubiquitin superfamily	PF03129	CL0458	Class II aaRS Anticodon-binding domain-like	PF07973	CL0094	LuxS/MPP-like metallohydrolase
P27449	PF00137	No clan
P27694	PF01336	CL0021	OB fold	PF04057	CL0021	OB fold	PF08646	CL0021	OB fold	PF16900	CL0021	OB fold
P27797	PF00262	CL0004	Concanavalin-like lectin/glucanase superfamily
P27824	PF00262	CL0004	Concanavalin-like lectin/glucanase superfamily
P28074	PF00227	CL0052	NTN hydrolase superfamily
P28288	PF00005	CL0023	P-loop containing nucleoside triphosphate hydrolase superfamily	PF06472	CL0241	ABC transporter membrane domain clan
P28290	PF14722	No clan		PF14723	No clan
P28331	PF00384	No clan		PF09326	No clan		PF10588	No clan		PF13510	CL0486	2Fe-2S iron-sulfur cluster binding domain
P29317	PF00041	CL0159	Ig-like fold superfamily (E-set)	PF00536	CL0003	Sterile Alpha Motif (SAM) domain	PF01404	CL0202	Galactose-binding domain-like superfamily	PF07714	CL0016	Protein kinase superfamily	PF14575	No clan
P29401	PF00456	CL0254	Thiamin diphosphate-binding superfamily	PF02779	CL0254	Thiamin diphosphate-binding superfamily	PF02780	CL0591	Transketolase C-terminal domain-like superfamily
P30040	PF07749	No clan		PF07912	CL0172	Thioredoxin-like
P30049	PF02823	No clan
P30084	PF00378	CL0127	ClpP/Crotonase superfamily
P30101	PF00085	CL0172	Thioredoxin-like	PF13848	CL0172	Thioredoxin-like
P30405	PF00160	CL0475	Cyclophilin-like superfamily
P30838	PF00171	CL0099	ALDH-like superfamily
P31040	PF00890	CL0063	FAD/NAD(P)-binding Rossmann fold Superfamily	PF02910	No clan
P31153	PF00438	No clan		PF02772	No clan		PF02773	No clan
P31930	PF00675	CL0094	LuxS/MPP-like metallohydrolase	PF05193	CL0094	LuxS/MPP-like metallohydrolase
P31937	PF03446	CL0063	FAD/NAD(P)-binding Rossmann fold Superfamily	PF14833	CL0106	6-phosphogluconate dehydrogenase C-terminal-like superfamily
P31939	PF01808	CL0109	Cytidine deaminase-like (CDA) superfamily	PF02142	No clan
P31948	PF07719	CL0020	Tetratrico peptide repeat superfamily	PF13181	CL0020	Tetratrico peptide repeat superfamily	PF13414	CL0020	Tetratrico peptide repeat superfamily	PF13424	CL0020	Tetratrico peptide repeat superfamily	PF17830	No clan
P33897	PF00005	CL0023	P-loop containing nucleoside triphosphate hydrolase superfamily	PF06472	CL0241	ABC transporter membrane domain clan
P33947	PF00810	CL0141	MtN3-like, vesicle-trafficking cargo-receptors
P35030	PF00089	CL0124	Peptidase clan PA
P35222	PF00514	CL0020	Tetratrico peptide repeat superfamily
P35232	PF01145	CL0433	SPFH superfamily
P35606	PF00400	CL0186	Beta propeller clan	PF04053	CL0186	Beta propeller clan
P35611	PF00596	No clan
P35613	PF13927	CL0011	Ig
P36021	PF07690	CL0015	Major Facilitator Superfamily
P36542	PF00231	No clan
P36871	PF02878	No clan		PF02879	No clan		PF02880	No clan
P36957	PF00198	CL0149	CoA-dependent acyltransferase superfamily	PF00364	CL0105	Barrel sandwich hybrid superfamily
P37837	PF00923	CL0036	Common phosphate binding-site TIM barrel superfamily
P39019	PF01090	CL0123	Helix-turn-helix clan
P39656	PF03345	No clan
P40925	PF00056	CL0063	FAD/NAD(P)-binding Rossmann fold Superfamily	PF02866	CL0341	LDH C-terminal domain-like superfamily
P40926	PF00056	CL0063	FAD/NAD(P)-binding Rossmann fold Superfamily	PF02866	CL0341	LDH C-terminal domain-like superfamily
P40939	PF00378	CL0127	ClpP/Crotonase superfamily	PF00725	CL0106	6-phosphogluconate dehydrogenase C-terminal-like superfamily	PF02737	CL0063	FAD/NAD(P)-binding Rossmann fold Superfamily
P41252	PF00133	CL0039	HUP - HIGH-signature proteins, UspA, and PP-ATPase	PF08264	CL0258	DALR superfamily	PF19302	No clan
P42345	PF00454	CL0016	Protein kinase superfamily	PF02259	CL0020	Tetratrico peptide repeat superfamily	PF02260	No clan		PF08771	No clan		PF11865	CL0020	Tetratrico peptide repeat superfamily
P42704	PF01535	CL0020	Tetratrico peptide repeat superfamily	PF13812	CL0020	Tetratrico peptide repeat superfamily	PF17177	CL0020	Tetratrico peptide repeat superfamily
P43304	PF01266	CL0063	FAD/NAD(P)-binding Rossmann fold Superfamily	PF13499	CL0220	EF-hand like superfamily	PF16901	CL0667	Bacterioferritin-associated ferredoxin superfamily
P45974	PF00443	CL0125	Peptidase clan CA	PF00627	CL0214	UBA superfamily	PF02148	CL0229	Ring-finger/U-box superfamily	PF17807	CL0229	Ring-finger/U-box superfamily
P46019	PF00723	CL0059	Six-hairpin glycosidase superfamily	PF19292	No clan
P46939	PF00307	CL0188	Calponin homology domain	PF00397	CL0680	WW domain	PF00435	No clan		PF00569	CL0006	Protein kinase C, C1 domain	PF09068	CL0220	EF-hand like superfamily	PF09069	CL0220	EF-hand like superfamily
P46977	PF02516	CL0111	Glycosyl transferase GT-C superfamily
P47755	PF01267	No clan
P48047	PF00213	CL0255	ATP synthase F0 subunit
P48509	PF00335	CL0347	Tetraspannin-like
P48681	PF00038	No clan
P49006	PF02063	No clan
P49257	PF03388	CL0004	Concanavalin-like lectin/glucanase superfamily
P49588	PF01411	CL0040	Class II aminoacyl-tRNA and Biotin synthetases	PF02272	No clan		PF07973	CL0094	LuxS/MPP-like metallohydrolase
P49821	PF01512	CL0105	Barrel sandwich hybrid superfamily	PF10531	CL0072	Ubiquitin superfamily	PF10589	No clan
P50395	PF00996	CL0063	FAD/NAD(P)-binding Rossmann fold Superfamily
P50402	PF03020	CL0306	LEM/SAP HeH motif
P50416	PF00755	CL0149	CoA-dependent acyltransferase superfamily	PF16484	No clan
P50895	PF07686	CL0011	Ig	PF08205	CL0011	Ig	PF13895	CL0011	Ig	PF13927	CL0011	Ig
P50897	PF02089	CL0028	Alpha/Beta hydrolase fold
P51148	PF00071	CL0023	P-loop containing nucleoside triphosphate hydrolase superfamily
P51149	PF00071	CL0023	P-loop containing nucleoside triphosphate hydrolase superfamily
P51572	PF05529	No clan		PF18035	No clan
P51665	PF01398	CL0366	JAB-like superfamily	PF13012	No clan
P51809	PF00957	CL0445	SNARE-fusion membrane complex superfamily	PF13774	CL0431	Profilin-like superfamily
P51970	PF06747	CL0351	Coiled-coil helix coiled-coil helix superfamily
P52209	PF00393	CL0106	6-phosphogluconate dehydrogenase C-terminal-like superfamily	PF03446	CL0063	FAD/NAD(P)-binding Rossmann fold Superfamily
P52565	PF02115	CL0159	Ig-like fold superfamily (E-set)
P52788	PF01564	CL0063	FAD/NAD(P)-binding Rossmann fold Superfamily	PF17284	No clan		PF17950	CL0407	TATA-binding protein like
P52907	PF01267	No clan
P53007	PF00153	No clan
P53396	PF00285	No clan		PF00549	CL0506	Succinyl-CoA synthetase flavodoxin domain superfamily	PF02629	CL0063	FAD/NAD(P)-binding Rossmann fold Superfamily	PF16114	CL0506
P53680	PF01217	CL0431	Profilin-like superfamily
P53985	PF07690	CL0015	Major Facilitator Superfamily
P54709	PF00287	CL0159	Ig-like fold superfamily (E-set)
P54886	PF00171	CL0099	ALDH-like superfamily	PF00696	No clan
P55011	PF00324	CL0062	APC superfamily	PF03522	No clan		PF08403	No clan
P55064	PF00230	CL0716	Aquaporin-like superfamily
P55072	PF00004	CL0023	P-loop containing nucleoside triphosphate hydrolase superfamily	PF02359	CL0332	Acetyl-decarboxylase like superfamily	PF02933	CL0402	Cdc48 domain 2-like	PF09336	CL0671	AAA+ ATPase lid domain superfamily	PF17862	CL0671	AAA+ ATPase lid domain superfamily
P55084	PF00108	CL0046	Thiolase-like Superfamily	PF02803	CL0046	Thiolase-like Superfamily
P57088	PF03661	No clan
P60174	PF00121	CL0036	Common phosphate binding-site TIM barrel superfamily
P60468	PF03911	No clan
P61019	PF00071	CL0023	P-loop containing nucleoside triphosphate hydrolase superfamily
P61026	PF00071	CL0023	P-loop containing nucleoside triphosphate hydrolase superfamily
P61158	PF00022	CL0108	Actin-like ATPase Superfamily
P61803	PF02109	No clan
P62258	PF00244	CL0020	Tetratrico peptide repeat superfamily
P62277	PF00312	CL0600	S15/NS1 RNA-binding domain superfamily	PF08069	No clan
P62834	PF00071	CL0023	P-loop containing nucleoside triphosphate hydrolase superfamily
P62873	PF00400	CL0186	Beta propeller clan
P63010	PF01602	CL0020	Tetratrico peptide repeat superfamily	PF02883	CL0159	Ig-like fold superfamily (E-set)	PF09066	CL0545	Clathrin (AP) and COPI appendage platform subdomain
P67812	PF00717	CL0299	Peptidase clan SF
P67936	PF00261	CL0452	Tropomyosin-like superfamily
P80723	PF05466	No clan
P98088	PF00094	CL0128	von Willebrand factor type A	PF01826	No clan		PF08742	No clan		PF13330	No clan
Q01082	PF00307	CL0188	Calponin homology domain	PF00435	No clan		PF15410	CL0266	PH domain-like superfamily
Q01518	PF01213	No clan		PF08603	CL0391	Adenylate cyclase associated (CAP) C terminal like
Q02413	PF00028	CL0159	Ig-like fold superfamily (E-set)	PF01049	No clan
Q02809	PF03171	CL0029	Cupin fold
Q02978	PF00153	No clan
Q03135	PF01146	No clan
Q03518	PF00005	CL0023	P-loop containing nucleoside triphosphate hydrolase superfamily	PF00664	CL0241	ABC transporter membrane domain clan
Q03519	PF00005	CL0023	P-loop containing nucleoside triphosphate hydrolase superfamily	PF00664	CL0241	ABC transporter membrane domain clan
Q06787	PF00013	CL0007	K-Homology (KH) domain Superfamily	PF05641	CL0049	Tudor domain 'Royal family'	PF12235	No clan		PF16098	No clan	Succinyl-CoA synthetase flavodoxin domain superfamily	PF17904	CL0007	K-Homology (KH) domain Superfamily	PF18336	CL0049	Tudor domain 'Royal family'
Q07065	PF15188	No clan
Q07866	PF13176	CL0020	Tetratrico peptide repeat superfamily	PF13374	CL0020	Tetratrico peptide repeat superfamily	PF13424	CL0020	Tetratrico peptide repeat superfamily
Q08188	PF00868	CL0159	Ig-like fold superfamily (E-set)	PF00927	CL0159	Ig-like fold superfamily (E-set)	PF01841	CL0125	Peptidase clan CA
Q08211	PF00035	CL0196	DSRM-like clan	PF00270	CL0023	P-loop containing nucleoside triphosphate hydrolase superfamily	PF00271	CL0023	P-loop containing nucleoside triphosphate hydrolase superfamily	PF04408	No clan		PF07717	CL0021	OB fold
Q08380	PF00530	CL0550	SRCR-like	PF07707	CL0033	POZ domain superfamily
Q08554	PF00028	CL0159	Ig-like fold superfamily (E-set)	PF01049	No clan		PF08758	CL0159	Ig-like fold superfamily (E-set)
Q0ZGT2	PF07679	CL0011	Ig
Q12797	PF05118	CL0029	Cupin fold	PF05279	No clan		PF13432	CL0020	Tetratrico peptide repeat superfamily
Q12906	PF00035	CL0196	DSRM-like clan	PF07528	CL0260	Nucleotidyltransferase superfamily
Q12959	PF00018	CL0010	Src homology-3 domain	PF00595	CL0466	PDZ domain-like peptide-binding superfamily	PF00625	CL0023	P-loop containing nucleoside triphosphate hydrolase superfamily	PF09058	CL0614	L27 domain superfamily	PF10600	No clan		PF10608	No clan
Q13045	PF00626	CL0092	Actin depolymerizing Factor	PF12799	CL0022	Leucine Rich Repeat	PF13855	CL0022	Leucine Rich Repeat
Q13085	PF00289	CL0483	Probable substrate-binding preceding ATP-grasp domain	PF00364	CL0105	Barrel sandwich hybrid superfamily	PF01039	CL0127	ClpP/Crotonase superfamily	PF02785	CL0105	Barrel sandwich hybrid superfamily	PF02786	CL0179	ATP-grasp superfamily	PF08326	No clan
Q13136	PF00536	CL0003	Sterile Alpha Motif (SAM) domain	PF07647	CL0003	Sterile Alpha Motif (SAM) domain
Q13228	PF05694	CL0186	Beta propeller clan
Q13308	PF07679	CL0011	Ig	PF07714	CL0016	Protein kinase superfamily	PF13927	CL0011	Ig
Q13423	PF01262	CL0063	FAD/NAD(P)-binding Rossmann fold Superfamily	PF02233	CL0085	DHS-like NAD/FAD-binding domain	PF05222	CL0325	Formate/glycerate dehydrogenase catalytic domain-like superfamily	PF12769	No clan
Q13425	PF00595	CL0466	PDZ domain-like peptide-binding superfamily	PF18012	CL0266	PH domain-like superfamily
Q13428	PF03546	No clan
Q13435	PF02037	CL0306	LEM/SAP HeH motif	PF04037	No clan		PF04046	No clan
Q13492	PF07651	CL0009	ENTH/ANTH/VHS superfamily
Q13724	PF03200	CL0059	Six-hairpin glycosidase superfamily	PF16923	No clan
Q13740	PF08205	CL0011	Ig	PF13927	CL0011	Ig
Q13813	PF00018	CL0010	Src homology-3 domain	PF00435	No clan		PF08726	CL0220	EF-hand like superfamily	PF13499	CL0486	2Fe-2S iron-sulfur cluster binding domain
Q14108	PF01130	No clan
Q14126	PF00028	CL0159	Ig-like fold superfamily (E-set)
Q14165	PF11721	CL0202	Galactose-binding domain-like superfamily
Q14204	PF03028	CL0023	P-loop containing nucleoside triphosphate hydrolase superfamily	PF08385	No clan		PF08393	No clan		PF12774	CL0023	P-loop containing nucleoside triphosphate hydrolase superfamily	PF12775	CL0023	P-loop containing nucleoside triphosphate hydrolase superfamily	PF12777	No clan		PF12780	CL0023	P-loop containing nucleoside triphosphate hydrolase superfamily	PF12781	CL0023	P-loop containing nucleoside triphosphate hydrolase superfamily	PF17852	No clan		PF18198	CL0671	AAA+ ATPase lid domain superfamily	PF18199	No clan
Q14254	PF01145	CL0433	SPFH superfamily
Q14571	PF00520	CL0030	Ion channel (VIC) superfamily	PF01365	CL0020	Tetratrico peptide repeat superfamily	PF02815	CL0066	Beta-trefoil superfamily	PF08454	CL0020	Tetratrico peptide repeat superfamily	PF08709	CL0066	Beta-trefoil superfamily
Q14573	PF00520	CL0030	Ion channel (VIC) superfamily	PF01365	CL0020	Tetratrico peptide repeat superfamily	PF02815	CL0066	Beta-trefoil superfamily	PF08454	CL0020	Tetratrico peptide repeat superfamily	PF08709	CL0066	Beta-trefoil superfamily
Q14671	PF00806	CL0020	Tetratrico peptide repeat superfamily
Q14697	PF01055	CL0058	Tim barrel glycosyl hydrolase superfamily	PF13802	CL0103	Galactose Mutarotase-like superfamily
Q14764	PF01505	CL0666	Major Vault Protein repeat superfamily	PF11978	CL0433	SPFH superfamily	PF17794	CL0666	Major Vault Protein repeat superfamily	PF17795	CL0666	Major Vault Protein repeat superfamily	PF17796	CL0666	Major Vault Protein repeat superfamily
Q15005	PF06703	No clan
Q15029	PF00009	CL0025	His Kinase A (phospho-acceptor) domain	PF00679	CL0437	Transcription elongation factor G C-terminal	PF03144	CL0575	Translation proteins of Elongation Factors superfamily	PF03764	CL0329	Ribosomal protein S5 domain 2-like superfamily	PF14492	CL0437	Transcription elongation factor G C-terminal	PF16004	No clan
Q15046	PF00152	CL0040	Class II aminoacyl-tRNA and Biotin synthetases	PF01336	CL0021	OB fold
Q15075	PF01363	CL0390	FYVE/PHD zinc finger superfamily
Q15139	PF00069	CL0016	Protein kinase superfamily	PF00130	CL0006	Protein kinase C, C1 domain	PF00169	CL0266	PH domain-like superfamily
Q15293	PF13202	CL0220	EF-hand like superfamily	PF13499	CL0186	Beta propeller clan
Q15392	PF01565	CL0077	PCMH-like FAD binding
Q15393	PF03178	CL0186	Beta propeller clan	PF10433	No clan
Q15459	PF00240	CL0072	Ubiquitin superfamily	PF01805	No clan		PF12230	No clan		PF03798	No clan		PF08390	No clan
Q15643	PF01465	No clan
Q15717	PF00076	CL0221	RRM-like clan
Q15758	PF00375	No clan
Q16181	PF00735	CL0023	P-loop containing nucleoside triphosphate hydrolase superfamily
Q16643	PF00241	CL0092	Actin depolymerizing Factor
Q16658	PF06268	CL0066	Beta-trefoil superfamily
Q16795	PF01370	CL0063	FAD/NAD(P)-binding Rossmann fold Superfamily
Q16850	PF00067	No clan
Q16891	PF09731	No clan
Q1KMD3	PF00622	CL0004	Concanavalin-like lectin/glucanase superfamily	PF02037	CL0306	LEM/SAP HeH motif	PF13671	CL0023	P-loop containing nucleoside triphosphate hydrolase superfamily
Q32MZ4	PF09738	No clan
Q494U1	PF00169	CL0266
Q53EP0	PF00041	CL0159	Ig-like fold superfamily (E-set)
Q53H12	PF00781	CL0240	PFK-like superfamily	PF19712	No clan
Q56VL3	PF07051	No clan
Q5C9Z4	PF02847	CL0020	Tetratrico peptide repeat superfamily	PF02854	CL0020	Tetratrico peptide repeat superfamily
Q5J8M3	PF06417	No clan
Q5M775	PF00307	CL0188	Calponin homology domain
Q5SYE7	PF15273	No clan
Q5T5U3	PF00169	CL0266	PH domain-like superfamily	PF00620	CL0409	GTPase activation domain superfamily	PF17820	CL0466	PDZ domain-like peptide-binding superfamily
Q5VT25	PF00069	CL0016	Protein kinase superfamily	PF00130	CL0006	Protein kinase C, C1 domain	PF00433	No clan		PF00780	No clan		PF08826	No clan		PF15796	No clan
Q69YQ0	PF00307	CL0188	Calponin homology domain
Q6IAA8	PF15454	No clan
Q6IAN0	PF00106	CL0063	FAD/NAD(P)-binding Rossmann fold Superfamily
Q6P2Q9	PF01398	CL0366	JAB-like superfamily	PF08082	No clan		PF08083	No clan		PF08084	No clan		PF10596	CL0363	Hedgehog/intein (Hint) superfamily	PF10597	No clan		PF10598	No clan		PF12134	No clan
Q6PI78	PF10507	No clan
Q6UVY6	PF01082	CL0612	PHM/PNGase F superfamily	PF03351	CL0559	Small molecule-binding and fam 9 carbohydrate-binding module	PF03712	CL0612	PHM/PNGase F superfamily
Q6UWP7	PF01553	CL0228	Acyltransferase clan	PF16076	No clan
Q6W4X9	PF00094	No clan		PF01826	No clan		PF08742	No clan
Q6WCQ1	PF00169	CL0266	PH domain-like superfamily
Q6Y1H2	PF04387	No clan
Q709C8	PF09333	No clan		PF12624	No clan		PF16908	No clan		PF16909	No clan		PF16910	No clan
Q7KZF4	PF00567	CL0049	Tudor domain 'Royal family'	PF06650	No clan
Q7L5N7	PF00036	CL0220	EF-hand like superfamily	PF01553	CL0228	Acyltransferase clan	PF13202	CL0220	EF-hand like superfamily
Q7Z2K6	PF04389	CL0035	Peptidase clan MH/MC/MF
Q7Z406	PF00063	CL0023	P-loop containing nucleoside triphosphate hydrolase superfamily	PF01576	No clan		PF02736	CL0010	Src homology-3 domain
Q7Z434	PF16739	CL0041	Death Domain Superfamily
Q7Z6L1	PF06398	CL0484	Peroxisome-like domain	PF06462	CL0186	Beta propeller clan	PF19193	CL0186
Q86SQ0	PF00169	CL0266	PH domain-like superfamily
Q86UE4	PF15686	No clan
Q86UP2	PF05104	No clan
Q86VP6	PF08623	CL0020	Tetratrico peptide repeat superfamily
Q86XJ1	PF00307	CL0188	Calponin homology domain	PF02187	No clan
Q86Y56	PF13646	CL0020	Tetratrico peptide repeat superfamily
Q8IUF8	PF08007	CL0029	Cupin fold
Q8IV63	PF00069	CL0016	Protein kinase superfamily	PF13240	CL0167	Zinc beta-ribbon
Q8IY17	PF00027	CL0029	Cupin fold	PF01734	CL0323	Patatin/FabD/lysophospholipase-like superfamily
Q8N3E9	PF00168	CL0154	C2 superfamily	PF00387	CL0384	PLC-like phosphodiesterases	PF00388	CL0384	PLC-like phosphodiesterases	PF14788	CL0220	EF-hand like superfamily
Q8N4C6	PF00036	CL0220	EF-hand like superfamily	PF09068	CL0220	EF-hand like superfamily	PF09069	CL0220	EF-hand like superfamily	PF12763	CL0220	EF-hand like superfamily	PF13202	CL0220	EF-hand like superfamily
Q8N4V1	PF10270	No clan
Q8N766	PF07774	No clan		PF13360	CL0186	Beta propeller clan
Q8NB49	PF00122	No clan		PF13246	CL0137	HAD superfamily	PF16209	No clan		PF16212	CL0137	HAD superfamily
Q8NBJ5	PF01755	CL0110	Glycosyl transferase clan GT-A	PF13704	CL0110	Glycosyl transferase clan GT-A
Q8NBS9	PF00085	CL0172	Thioredoxin-like
Q8ND30	PF00536	CL0003	Sterile Alpha Motif (SAM) domain	PF07647	CL0003	Sterile Alpha Motif (SAM) domain
Q8NE71	PF00005	CL0023	P-loop containing nucleoside triphosphate hydrolase superfamily
Q8NI27	PF11262	No clan		PF11732	No clan		PF16134	No clan
Q8TC12	PF00106	CL0063	FAD/NAD(P)-binding Rossmann fold Superfamily
Q8TCJ2	PF02516	CL0111	Glycosyl transferase GT-C superfamily
Q8TCT9	PF04258	CL0130	Peptidase clan AD
Q8TDN6	PF04427	CL0458	Class II aaRS Anticodon-binding domain-like
Q8TEW0	PF00595	CL0466	PDZ domain-like peptide-binding superfamily	PF12053	CL0072	Ubiquitin superfamily
Q8WWM7	PF06741	No clan		PF07145	No clan		PF14438	CL0527	Sm (Small RNA binding protein domain)
Q92614	PF00063	CL0023	P-loop containing nucleoside triphosphate hydrolase superfamily	PF01576	No clan		PF17820	CL0466	PDZ domain-like peptide-binding superfamily
Q92643	PF01650	CL0093	Peptidase clan CD
Q92747	PF00400	CL0186	Beta propeller clan
Q92817	PF00681	No clan		PF17902	CL0010	Src homology-3 domain
Q92820	PF07722	CL0014	Class-I Glutamine amidotransferase superfamily
Q93050	PF01496	No clan
Q969M3	PF04893	CL0112	Yip1/YIF1-like
Q969N2	PF04113	No clan
Q969V3	PF04389	CL0035	Peptidase clan MH/MC/MF
Q96A33	PF07946	No clan
Q96AG4	PF13855	CL0022	Leucine Rich Repeat
Q96AQ6	N/A
Q96BY6	PF00169	CL0266	PH domain-like superfamily	PF06920	CL0020	Tetratrico peptide repeat superfamily	PF11878	No clan		PF14429	CL0154	C2 superfamily
Q96C19	PF13499	CL0465	Ankyrin repeat superfamily
Q96CW1	PF00928	CL0448	Purine and uridine phosphorylase superfamily	PF01217	CL0431	Profilin-like superfamily
Q96G23	PF00046	CL0123	Helix-turn-helix clan	PF03798	No clan
Q96JJ7	PF00085	CL0172	Thioredoxin-like	PF13848	CL0172	Thioredoxin-like
Q96KA5	PF05602	No clan
Q96N66	PF03062	CL0517	Membrane-bound O-acyltransferase,MBOAT,superfamily
Q96N67	PF06920	CL0020	Tetratrico peptide repeat superfamily	PF11878	CL0433	SPFH superfamily	PF14429	CL0154	C2 superfamily
Q96PY5	PF02181	No clan		PF06367	CL0020	Tetratrico peptide repeat superfamily	PF06371	CL0020	Tetratrico peptide repeat superfamily
Q96RQ3	PF00289	CL0483	Probable substrate-binding preceding ATP-grasp domain	PF00364	CL0105	Barrel sandwich hybrid superfamily	PF02785	CL0105	Barrel sandwich hybrid superfamily	PF02786	CL0179	ATP-grasp superfamily
Q96S66	PF05934	No clan
Q96S97	PF01284	CL0396	MARVEL domain containing superfamily
Q96SN8	PF07989	No clan
Q96TA1	PF00169	CL0266	PH domain-like superfamily
Q99460	PF01851	CL0020	Tetratrico peptide repeat superfamily	PF13646	CL0020	Tetratrico peptide repeat superfamily	PF18004	No clan
Q99623	PF01145	CL0433	SPFH superfamily
Q99624	PF01490	CL0062	APC superfamily
Q99715	PF00041	CL0159	Ig-like fold superfamily (E-set)	PF00092	CL0128	von Willebrand factor type A	PF01391	No clan
Q99798	PF00330	No clan		PF00694	CL0364	LeuD/IlvD-like
Q9BPX5	PF04699	No clan
Q9BRS2	PF01163	CL0016	Protein kinase superfamily
Q9BSJ8	PF00168	CL0154	C2 superfamily	PF17047	CL0648	Aha1/BPI domain-like superfamily
Q9BTV4	PF07787	No clan
Q9BUZ4	PF00097	CL0229	Ring-finger/U-box superfamily	PF02176	CL0389	TRAF domain-like superfamily
Q9BWM7	PF03820	No clan
Q9BYG5	PF00564	CL0072	Ubiquitin superfamily	PF00595	CL0466	PDZ domain-like peptide-binding superfamily
Q9BZ29	PF00169	CL0266	PH domain-like superfamily	PF06920	CL0020	Tetratrico peptide repeat superfamily	PF11878	CL0433	SPFH superfamily	PF14429	CL0154	C2 superfamily
Q9BZF9	PF12796	CL0465	Ankyrin repeat superfamily
Q9C037	PF00622	CL0004	Concanavalin-like lectin/glucanase superfamily	PF00643	No clan		PF15227	CL0229	Ring-finger/U-box superfamily
Q9C0E8	PF10058	CL0167	Zinc beta-ribbon
Q9H0H5	PF00130	CL0006	Protein kinase C, C1 domain	PF00620	CL0409	GTPase activation domain superfamily
Q9H0U3	PF04756	CL0172	Thioredoxin-like
Q9H2U1	PF00270	CL0023	P-loop containing nucleoside triphosphate hydrolase superfamily	PF00271	CL0023	P-loop containing nucleoside triphosphate hydrolase superfamily	PF04408	No clan		PF07717	CL0021	OB fold
Q9H330	PF01594	No clan
Q9H3K2	PF01027	CL0453	Inhibitors of suppressors of apoptosis Bax/Bak
Q9H3Z4	PF00226	CL0392	Chaperone J-domain superfamily
Q9H4G4	PF00188	CL0659	Cysteine-rich secretory proteins
Q9H4L5	PF01237	No clan		PF15409	CL0266	PH domain-like superfamily
Q9H9B4	PF03820	No clan
Q9HAN9	PF01467	CL0039	HUP - HIGH-signature proteins, UspA, and PP-ATPase
Q9HBL7	PF10166	No clan
Q9HCC0	PF01039	CL0127	ClpP/Crotonase superfamily
Q9HCY8	PF01023	CL0220	EF-hand like superfamily
Q9HD20	PF00122	No clan		PF00702	CL0137	HAD superfamily
Q9NQX4	PF00063	CL0023	P-loop containing nucleoside triphosphate hydrolase superfamily	PF00612	CL0220	EF-hand like superfamily	PF01843	CL0020	Tetratrico peptide repeat superfamily
Q9NR45	PF03102	CL0036	Common phosphate binding-site TIM barrel superfamily
Q9NTJ5	PF02383	CL0031	Phosphatase superfamily
Q9NVI7	PF00004	CL0023	P-loop containing nucleoside triphosphate hydrolase superfamily	PF12037	No clan
Q9NW15	PF04547	CL0416	Transmembrane protein families of the Anoctamin type
Q9NX40	PF07051	No clan
Q9NX63	PF05300	No clan
Q9NYL9	PF03250	No clan
Q9NZ01	PF02544	CL0115	Steroid oxidoreductase superfamily
Q9NZM1	PF00168	CL0154	C2 superfamily	PF08150	No clan		PF08151	No clan		PF08165	No clan		PF16165	No clan
Q9P035	PF04387	No clan
Q9P0K7	PF00023	CL0465	Ankyrin repeat superfamily	PF12796	CL0465	Ankyrin repeat superfamily	PF13637	CL0465	Ankyrin repeat superfamily	PF13857	CL0465	Ankyrin repeat superfamily
Q9P0S9	PF03647	No clan
Q9P2E9	PF05104	No clan
Q9P2G1	PF00023	CL0465	Ankyrin repeat superfamily	PF01485	CL0229	Ring-finger/U-box superfamily	PF19422	No clan
Q9P2J5	PF00133	CL0039	HUP - HIGH-signature proteins, UspA, and PP-ATPase	PF08264	CL0258	DALR superfamily	PF09334	CL0039	HUP - HIGH-signature proteins, UspA, and PP-ATPase
Q9UBM7	PF01222	CL0115	Steroid oxidoreductase superfamily
Q9UGP8	PF00226	CL0392	Chaperone J-domain superfamily	PF02889	No clan
Q9UH65	PF00169	CL0266	PH domain-like superfamily
Q9UHB6	PF00412	CL0167	Zinc beta-ribbon
Q9UHG3	PF07156	CL0063	FAD/NAD(P)-binding Rossmann fold Superfamily	PF13450	CL0063	FAD/NAD(P)-binding Rossmann fold Superfamily
Q9UHQ9	PF00175	CL0091	Ferredoxin / Ferric reductase-like NAD binding	PF00970	CL0076	Riboflavin synthase/Ferredoxin reductase FAD binding domain
Q9UI30	PF03966	CL0167	Zinc beta-ribbon
Q9UJS0	PF00153	No clan
Q9UJZ1	PF01145	CL0433	SPFH superfamily	PF16200	No clan
Q9UKM9	PF00076	CL0221	RRM-like clan
Q9ULV0	PF00063	CL0023	P-loop containing nucleoside triphosphate hydrolase superfamily	PF00612	CL0220	EF-hand like superfamily	PF01843	CL0020	Tetratrico peptide repeat superfamily
Q9ULV4	PF00400	CL0186	Beta propeller clan	PF08953	No clan		PF16300	CL0186	Beta propeller clan
Q9ULX3	PF08772	CL0167	Zinc beta-ribbon	PF15017	No clan		PF17146	CL0280	PIN domain superfamily
Q9UM54	PF00063	CL0023	P-loop containing nucleoside triphosphate hydrolase superfamily	PF16521	No clan
Q9Y265	PF06068	CL0023	P-loop containing nucleoside triphosphate hydrolase superfamily	PF17856	CL0671	AAA+ ATPase lid domain superfamily
Q9Y277	PF01459	CL0193	Outer membrane beta-barrel protein superfamily
Q9Y287	PF04089	No clan
Q9Y2J2	PF00373	CL0632	FERM middle domain superfamily	PF04382	No clan		PF05902	No clan		PF08736	No clan		PF09379	CL0072	Ubiquitin superfamily	PF09380	CL0266	PH domain-like superfamily
Q9Y320	PF00085	CL0172	Thioredoxin-like
Q9Y3B3	PF01105	CL0521	Sec14-like superfamily of golgi trafficking
Q9Y4I1	PF00063	CL0023	P-loop containing nucleoside triphosphate hydrolase superfamily	PF00612	CL0220	EF-hand like superfamily	PF01843	CL0020	Tetratrico peptide repeat superfamily
Q9Y4L1	PF00012	CL0108	Actin-like ATPase Superfamily
Q9Y4P3	PF00400	CL0186	Beta propeller clan
Q9Y4W6	PF00004	CL0023	P-loop containing nucleoside triphosphate hydrolase superfamily	PF01434	CL0126	Peptidase clan MA	PF06480	No clan		PF17862	CL0010	Src homology-3 domain
Q9Y512	PF01103	CL0193	Outer membrane beta-barrel protein superfamily
Q9Y5M8	PF09439	CL0023	P-loop containing nucleoside triphosphate hydrolase superfamily
Q9Y5S2	PF00069	CL0016	Protein kinase superfamily	PF00130	CL0006	Protein kinase C, C1 domain	PF00780	No clan		PF08826	No clan		PF15796	No clan
Q9Y5S9	PF00076	CL0221	RRM-like clan
Q9Y608	PF09738	No clan
Q9Y617	PF00266	CL0061	PLP dependent aminotransferase superfamily
Q9Y678	PF01602	CL0020	Tetratrico peptide repeat superfamily	PF08752	CL0159	Ig-like fold superfamily (E-set)	PF16381	CL0545	Clathrin (AP) and COPI appendage platform subdomain
Q9Y6C9	PF00153	No clan
Q9Y6M7	PF00955	CL0062	APC superfamily	PF07565	CL0340	Phosphotransferase/anion transport protein superfamily
Q9Y6U3	PF00626	CL0092	Actin depolymerizing Factor
